# Genome-wide Population Structure Analyses of Three Minor Millets: Kodo Millet, Little Millet, and Proso Millet

**DOI:** 10.1101/499087

**Authors:** Matthew Johnson, Santosh Deshpande, Mani Vetriventhan, Hari D Upadhyaya, Jason G. Wallace

**Affiliations:** Institute of Plant Breeding, Genetics, and Genomics, University of Georgia, 111 Riverbend Rd. Athens, Georgia; International Crops Research Institute for the Semi-Arid Tropics (ICRISAT), Patancheru - 502324, Telangana, India; Institute of Plant Breeding, Genetics, and Genomics, University of Georgia, 111 Riverbend Rd. Athens, Georgia.

## Abstract

Millets are a diverse group of small-seeded grains that are rich in nutrients but have received relatively little advanced plant breeding research. Millets are important to smallholder farmers in Africa and Asia because of their short growing season, good stress tolerance, and high nutritional content. To advance the study and use of these species, we present a genome-wide marker datasets and population structure analyses for three minor millets: kodo millet (*Paspalum scrobiculatum*), little millet (*Panicum sumatrense*), and proso millet (*Panicum miliaceum*). We generated genome-wide marker data sets for 190 accessions of each species with genotyping-by-sequencing (GBS). After filtering, we retained between 161 and 165 accessions of each species, with 3461, 2245, and 1882 single-nucleotide polymorphisms (SNPs) for kodo, proso, and little millet, respectively. Population genetic analysis revealed 7 putative subpopulations of kodo millet and 8 each of proso millet and little millet. To confirm the accuracy of this genetic data, we used public phenotype data on a subset of these accessions to estimate the heritability of various agronomically relevant phenotypes. Heritability values largely agree with the prior expectation for each phenotype, indicating that these SNPs provide an accurate genome-wide sample of genetic variation. These data represent one of first genome-wide population genetics analyses, and the most extensive, in these species and the first genomic analyses of any sort for little millet and kodo millet. These data will be a valuable resource for researchers and breeders trying to improve these crops for smallholder farmers.
