## Supplementary material for "Genome-wide Population Structure Analyses of Three Minor Millets: Kodo Millet, Little Millet, and Proso Millet": Kodo_phenotype_with_filt.csv

Taxa	Days_to_50%_flowering	Plant_height_(cm)	Number_of_basal_tillers	Number_of_leaves	Flag_leaf_blade_length_(mm)	Flag_leaf_blade_width_(mm)	Flag_leaf_sheath_length_(mm)	Infloresence_length_(mm)	Sterile_primary_axis_length	Number_of_racemes_above_thumb	Thumb_length	Longest_raceme_length_(mm)
IPs4	93.2	59.5	14.5	6	206.3	7.1	141.1	74	107.7	3	63.7	28.9
IPs5	110.2	61.1	16.5	5.7	198.5	7.9	144.2	75.7	106	3	62	29.1
IPs9	68.2	53	13.2	5.7	200.1	6.6	144.2	62.3	111	3.1	53.7	28.6
IPs13	87.2	58.9	14.6	5.7	197.4	7.1	144.5	66.9	112.4	3	60.4	28.2
IPs21	79.7	51.1	12.7	5.9	191.2	8.1	145.3	61.9	102.4	3	55.4	29
IPs23	75.6	56.2	17.9	5.7	204.7	7.3	143.4	62.3	114.4	3.1	57	28.7
IPs44	79.7	52.7	15.3	5.7	200.5	7.1	144.5	66.9	110.7	3	57.1	28.2
IPs47	83.4	51.1	10	5.7	197.4	7.1	144.5	63.6	107.4	3.2	55.4	28.2
IPs49	68.6	52.7	13.3	5.7	195.8	7.1	145.3	63.6	107.4	3	53.7	27.4
IPs60	61.2	56	12	5.7	188.1	7.1	141.4	60.2	104	3.2	55.4	28.2
IPs63	79.7	52.7	13.3	5.5	192.8	7.1	145.3	60.2	102.4	3	52.1	27.4
IPs68	82.1	46.4	16.5	5.6	197	7.5	139.6	60.7	104.4	3.1	55.3	28.7
IPs69	66.3	46.4	13.9	5.5	204.7	6.6	141.1	60.7	101	3	55.3	28.4
IPs77	66.4	55.1	10.5	5.8	182.3	8.2	142.9	64.5	107	3	57.5	28.1
IPs83	74.7	53.5	13.1	5.7	202.4	7.1	142.9	62.8	105.3	3	54.1	28.1
IPs91	75.6	51.3	15.2	5.7	184.6	7.3	148	60.7	107.7	3	57	28.9
IPs98	83.1	56.7	8.5	5.7	193.1	7.1	145.2	66.2	112	3	55.8	29
IPs99	75.6	51.3	13.9	5.9	176.8	7.9	144.2	67.3	106	2.8	55.3	28.9
IPs100	84	58.4	25.7	5.8	190	8.2	148.2	67.8	115.3	3	60.8	29.8
IPs110	72.9	51.8	12.5	5.7	183.8	8.2	144.4	64.5	107	2.9	55.8	29
IPs133	86.2	57	15.1	5.7	187.7	7.4	143.7	63.2	105.2	3.2	56.2	27.4
IPs147	83.4	55.3	11.1	5.8	195.4	7.4	147.6	61.5	108.6	3	56.2	32.4
IPs151	75.1	53.7	15.1	5.7	193.9	7.4	143.7	68.2	110.2	3	57.8	29
IPs152	74.1	55.3	7.8	5.7	184.6	7.4	146.8	61.5	105.2	3.2	59.5	29
IPs155	83.2	54.8	11	5.7	190	7.5	146.4	62.3	106.9	3	56.2	28.9
IPs158	73.9	49.9	15	5.7	180.7	7.5	144.9	58.9	106.9	3	52.9	28.1
IPs159	73.8	53	13.2	5.7	172.2	7.7	145.7	60.7	96	3	55.3	28.4
IPs160	73.9	56.4	9	5.9	183.8	6.4	145.7	65.6	110.2	3	56.2	28.7
IPs176	78.6	52.7	15	5.6	189.9	7.1	146.9	64.3	107.3	3	59.9	29.1
IPs178	87.9	56.4	11	5.8	183.8	7.5	148	73.9	118.6	3	59.6	31.4
IPs181	60	51.5	14.3	5.7	180.7	6.4	138.8	65.6	110.2	3	56.2	28.1
IPs182	69.3	54.8	21.6	5.7	190	7.5	144.9	63.9	106.9	3	61.2	28.1
IPs186	86	56.4	17.7	5.7	186.9	7.5	146.4	60.6	105.2	3	59.6	29.7
IPs199	88.9	53.8	15	5.7	197.2	7.3	145.2	65.2	113	3.2	57.3	29.8
IPs207	72.2	55.5	14.3	5.7	197.2	6.2	143.7	68.6	109.7	3.2	55.6	29
IPs208	68.5	57.1	16.3	5.7	184.9	7.3	145.2	68.6	113	3.2	55.6	29.8
IPs212	69.4	52.2	13.7	5.6	184.9	7.3	147.5	61.9	108	3	55.6	29
IPs213	78.6	57.6	13.7	5.7	191.5	7.3	146.1	65.9	112.3	3	58.2	28.7
IPs216	68.5	52.2	11.7	5.7	184.9	7.3	144.4	60.2	104.7	3	53.9	28.2
IPs222	84.3	53.8	19	5.6	191.1	7.3	143.7	68.6	111.3	3	57.3	27.3
IPs227	78.6	54.3	15.7	5.6	191.5	6.7	145.3	62.6	109	3.3	54.9	28.7
IPs228	87.1	57.1	19.7	5.7	200.3	7.3	144.4	68.6	109.7	3	57.3	30.7
IPs236	72.2	53.8	13	5.7	184.9	7.3	144.4	60.2	104.7	3	53.9	29
IPs238	86.1	57.1	9	5.7	200.3	6.2	143.7	70.2	114.7	3.2	57.3	28.2
IPs239	72.2	53.8	18.3	5.7	184.9	7.3	146	60.2	104.7	3	50.6	29
IPs240	66.8	47.8	16.7	5.6	186	7.3	144.1	58.1	102.8	3	56	28.2
IPs243	80.7	54.4	12	5.7	195.3	7.3	143.4	66.4	111.2	3	56	29
IPs244	78.6	52.7	15.7	5.6	191.5	7.1	146.1	59.3	105.7	3.5	54.9	28.7
IPs245	78.8	52.8	11.4	5.7	187.5	7.3	145.7	64.7	107.8	3	56	27.3
IPs254	66.8	51.1	16.7	5.6	182.9	7.3	144.9	59.7	106.2	3	52.7	29
IPs255	80.7	56	14.7	5.7	201.5	6.2	144.9	59.7	111.2	3	56	28.2
IPs258	82.6	57.7	16.7	5.6	198.4	7.3	144.9	63.1	104.5	3	54.4	29
IPs261	73	52.7	15	5.7	193	6.7	144.6	62.6	109	3.3	56.6	29.1
IPs264	78.8	56	21.3	5.5	198.4	7.3	146.4	66.4	111.2	3.2	56	29
IPs274	83.1	58.9	16	6	226.5	6.7	149.3	68.8	109.7	3	52.4	28.6
IPs275	88.6	58.9	14	5.8	183.1	7.8	146.2	67.1	111.4	2.9	60.7	28.6
IPs279	88.6	62.8	16	5.6	200.2	7.4	148.5	65.4	109.7	2.9	60.7	28.6
IPs280	88.6	58.9	15.3	5.9	197.1	7.4	147.8	65.4	111.4	3.9	57.4	29.1
IPs282	73.8	55.6	16.7	5.7	183.1	7	140.9	63.8	111.4	2.9	55.7	28.9
IPs286	88.6	57.2	14.7	6	180	7.6	140.1	65.4	108	3	59	29.1
IPs287	65.4	58.9	14	6	204.8	7	146.2	67.1	113	3	52.4	28.8
IPs292	65.4	55.6	14.7	5.7	192.4	7.8	142.4	60.4	109.7	3	59	28.6
IPs293	76.1	54.4	29.9	5.7	190.6	7.3	145.7	64.7	107.8	3	54.4	29
IPs318	88.1	57.7	12	5.7	186	7.3	146.4	68.1	111.2	3.2	59.4	28.2
IPs319	86.3	54.4	13.4	5.8	201.5	7.3	148	68.1	114.5	3	57.7	28.2
IPs329	71.1	58.4	9.6	5.6	203	7.2	144.2	63.6	105.7	2.9	58.8	27.4
IPs339	81.3	56.7	20.9	5.8	193.7	7.2	144.9	60.2	109	3.2	57.1	29.1
IPs358	81.3	53.5	18.2	5.5	196.8	7.2	144.2	68.6	112.4	3	57.1	29.9
IPs368	64.6	55.1	10.3	5.7	178.2	7.2	145.7	61.9	104	3	58.8	29.1
IPs383	74.3	53.5	14.8	5.7	201	7.1	140.3	67.8	108.3	3	53.1	29.9
IPs388	73.3	53	17.4	5.7	196.3	7.1	143.7	67	103.5	2.9	56.5	28.6
IPs411	80.7	54.7	16.7	5.8	197.9	6.9	146	63.6	110.2	3	56.5	28.6
IPs415	70.6	51.9	24.1	5.7	194.9	7.1	144.1	61.2	104.9	3	54.7	27.4
IPs418	77	51.4	14.7	5.8	187	7.6	144.5	62	106.9	3	54.9	28.5
IPs429	71.8	54.6	16.4	5.5	194.4	7.2	144.5	62.8	112.6	2.9	55.3	28.6
IPs575	90.1	60	15.5	5.8	202.6	7.1	144.9	62.8	104.9	3	58.1	28.3
IPs582	77.1	53.5	14.2	5.7	191.8	8.1	144.9	64.5	108.3	3	56.4	29.9
IPs584	90.9	60.8	8.6	5.8	215.4	7.2	142.1	68	117.4	3.2	61.5	30.6
IPs585	65.9	54.2	14.5	5.7	184.4	7.2	145.1	63	107.4	3.3	56.5	29
IPs587	87.2	59.1	9.9	5.6	187.5	8.2	144.4	64.7	110.7	3.2	58.2	29
IPs588	89	62.4	13.9	5.6	193.7	7.2	146.7	61.3	109	3.3	58.2	29.8
IPs592	87.2	62.4	15.9	5.7	196.8	7.2	148.2	63	117.4	3	63.2	30.6
IPs593	77	50.9	9.2	5.6	193.7	7.2	142.8	61.3	104	3	53.2	29.8
IPs594	70.5	52.6	19.9	5.5	181.4	7.2	142.1	61.3	99	3	51.5	29
IPs595	62.1	52.6	11.9	5.8	193.7	7.2	142.1	64.7	109	3	54.8	29
IPs597	85.3	57.5	11.9	6.7	184.4	7.2	145.1	63	109	3	59.8	29
IPs599	79.8	50.9	15.9	5.6	189.1	7.2	149.7	66.3	110.7	3	54.8	28.1
IPs606	76.1	50.9	12.6	5.6	196.8	7.2	142.1	58	104	3	54.8	28.1
IPs614	81.5	50.5	12.7	5.7	188.9	7.2	142.3	69.3	115.1	3	56.3	27.3
IPs618	75	50.5	22	5.7	182.7	8.3	142.3	59.3	105.1	3	56.3	28.2
IPs620	70.4	53.8	12.7	5.6	182.7	7.2	143	64.3	105.1	3	53	29
IPs622	75.9	55.4	10.1	5.7	198.2	7.2	140.7	60.9	101.8	3	58	27.3
IPs627	81.5	58.7	19.3	5.7	219.9	7.2	146.9	62.6	108.4	3	61.3	28.2
IPs628	77.8	53.8	24.6	5.8	198.2	7.2	142.3	62.6	108.4	3	56.3	32.3
IPs630	82.4	58.7	26	5.6	192	6.1	145.3	67.6	111.8	2.8	56.3	28.2
IPs634	68.4	56.4	9.4	5.7	214.3	7.2	147.8	64.6	111.6	3.2	54.2	29.9
IPs640	78.6	53.2	15.4	5.7	195.7	7.2	145.5	61.3	104.9	3.2	57.5	27.4
IPs641	80.5	59.7	16	5.8	211.2	7.2	146.3	69.6	114.9	3	60.9	30.7
IPs645	76.7	56.4	15.4	5.9	156.1	7.2	144	59.6	103.3	3	55.9	29.1
IPs648	84.2	53.2	14	5.7	189.5	7.2	145.5	63	104.9	2.8	55.9	28.2
IPs653	81.4	56.4	18.7	5.7	201.9	7.2	144	61.3	104.9	3	55.9	29.1
IPs654	81.4	54.8	19.4	5.7	205	7.2	145.5	64.6	109.9	3	57.5	27.4
IPs669	78.7	63.3	12.3	5.6	201.9	7.2	147.8	65.9	122	3	58.6	31.4
IPs671	64.4	49.4	21.2	5.8	194.4	6.8	142.4	64.5	105.9	2.9	55.3	28.5
IPs674	78.4	55.6	16.4	5.6	183.7	7	146.3	62.8	112.6	2.9	56.9	28.6
IPs684	112.1	64.2	15.7	6	201.1	6.8	146.7	67.8	109.3	2.9	60.3	28.5
IPs686	90	60	18.1	5.8	187.2	6.9	143.8	60.7	106.6	3	57.2	28.6
IPs689	88.5	60	15.3	5.7	177.8	7.4	140.9	65.7	113.2	2.9	55.5	28.5
IPs694	86.6	51.3	12.5	5.7	185.9	7.7	143.8	67.3	113.2	2.9	57.2	28.6
IPs695	84.6	57.9	11.5	5.7	194.2	7.7	143.4	65.7	113.2	3	55.5	28.5
IPs699	80.8	44.3	12.7	5.8	174.1	7.7	137.7	57.3	103.2	2.7	53.8	28.5
IPs702	69.7	49.2	15.9	5.6	178.1	7.9	139.1	60.7	103.2	2.9	53.8	28.5
IPs709	74.1	56.6	15.5	5.8	186.1	7.9	140.6	62.3	109.9	3	55.5	28.6
IPs710	66.4	51.7	15.9	5.8	184.8	6.8	142.7	62.3	106.6	3.2	55.5	28.6
IPs713	78.7	59.7	17.7	5.8	206.6	8.3	143.6	71.5	114.7	3.1	56.8	28.8
IPs714	67.6	59.7	17.3	6	185.1	6.1	142.2	66.5	108.1	3.1	60.2	28.6
IPs716	83	60.9	15.7	5.7	203.9	6.4	148.6	63.1	104.7	3.1	55.2	28.6
IPs729	69.4	49.3	16.2	5.6	191	7.2	143	63.1	103.1	2.9	56.8	28.4
IPs730	77.1	51.8	15.4	5.8	176.2	7.2	145.1	63.1	104.7	3.1	56.8	28.6
IPs735	78	53	14.6	5.8	176.2	7.2	144.4	63.1	108.1	2.9	55.2	28.6
IPs737	68.5	51.2	15.6	5.8	183	7.9	144.6	62.4	114.7	2.9	56.5	28.4
IPs741	66.1	50	14	5.7	179	7.9	142.5	64	101.4	2.9	54.8	28.4
IPs744	78.6	61	15.6	5.9	196.4	8.4	142.5	62.4	111.4	3	54.8	28.8
IPs745	79.5	52.5	18.1	5.8	197.3	7.7	143	64	104.7	2.7	54.8	28.4
IPs749	72.3	50	13.3	5.7	197.3	7.7	147.3	65.7	103.1	3.2	56.5	28.4
IPs759	80	57.4	17.3	5.6	196	7.4	145.9	62.4	109.7	3	54.8	28.6
IPs766	83.6	55.5	14.7	5.6	190.8	6.7	148.9	62.8	105.7	3.2	56.6	28.8
IPs769	69.7	50.6	16.3	5.5	209.6	6.2	148.2	64.5	110.7	3	58.3	28.6
IPs773	71.7	51	18.1	5.7	191.4	7.2	145.2	61.1	109.1	3	54.9	28.6
IPs775	76.5	46.1	20.4	5.6	179.4	7.8	140.9	64.5	105.7	3.2	54.9	28.6
IPs776	80.8	48.6	16.9	5.5	182	7.2	143.8	61.1	102.4	3	54.9	28.9
IPs777	68.3	49.8	16.9	5.7	190.1	7.2	143.1	62.8	105.7	2.9	56.6	28.6
IPs793	86.9	62	13.8	5.9	193.6	5.9	149.7	64.2	108.7	3	58.3	28.6
IPs795	74.4	55.3	12.9	5.7	182.5	7.5	143.5	64.2	105.4	2.9	55	28.6
IPs796	78.7	52.9	14.5	5.6	189.2	8.1	142.7	62.5	107.1	3	56.7	28.6
IPs803	78.7	55.3	16.4	5.7	182.5	7.5	145.6	62.5	108.7	3	55	28.6
IPs806	73.4	54.1	14.9	5.7	182.5	7.3	142	65.8	108.7	2.9	56.7	28.6
IPs814	76.7	52.4	14.5	5.6	191.3	7.9	145.5	62.4	104.3	3	55.2	28.8
IPs824	70.7	51.4	13.6	5.5	191.2	7.8	142.7	64	104.3	3	55.2	28.8
IPs827	80.8	58.8	14.4	5.8	199.3	7.6	147	64	116	3	56.9	28.6
IPs828	76	55.1	14.8	5.7	200.6	6.7	145.6	64	112.7	3	58.6	28.6
IPs830	77	53.8	17.6	5.7	189.9	7.3	144.2	62.4	106	3	55.2	28.8
IPs835	82.3	60	14.4	5.9	189.9	6.7	146.3	64	107.7	3	56.9	28.6
IPs837	77.3	55.1	13.9	5.8	204.5	7.1	147.7	64.1	108.9	3	57	28.6
IPs838	76.9	56.3	15.1	5.9	189.7	7.4	148.4	62.4	108.9	3	55.3	28.6
IPs850	82.5	55.8	13.9	5.6	178.5	6.8	138.3	64.1	103.9	3	57	28.8
IPs854	84.9	59.5	13.1	6	189.2	7.6	146.2	70.8	113.9	3	55.3	28.6
IPs855	75.2	52.1	14.7	5.6	193.3	7.4	145.5	62.4	105.5	2.9	55.3	28.6
IPs857	75.2	53.3	14.3	5.6	186.6	7.4	144	65.8	108.9	3	57	28.6
IPs858	79.6	58.3	16.3	5.8	191.9	7.1	149	64.1	107.2	2.9	57	28.8
IPs862	77.6	54.7	14.7	5.7	186	7.5	140.9	64.3	103.5	3.2	52.9	28.9
IPs870	67.9	46.1	12.7	5.6	197.5	7.2	141.8	64.3	103.5	3	54.6	28.6
IPs874	85.3	53.5	12.7	5.7	192.1	7.2	145.4	62.6	108.5	3	56.3	28.6
IPs875	83.3	53.5	16.3	5.7	189.5	7.5	145.4	64.3	108.5	3	56.3	28.6
IPs881	83.3	54.7	15.9	5.7	188.1	7.5	143.2	62.6	108.5	2.9	57.9	28.6
IPs883	82.4	54.7	13.1	5.7	192.1	7.2	145.4	66	113.5	3	57.9	28.4
IPs891	83.7	56.1	14.8	5.6	191.5	7.3	146.5	63.8	106.5	3	55.5	28.8
IPs892	80.8	54.9	16.4	5.6	195.5	6.7	145.1	62.1	109.8	3	57.2	28.8
IPs908	81.5	57.8	15.6	5.7	198	7	145.5	65.5	113.2	3	55.5	28.6
IPs913	65	47.5	16.2	5.5	186.5	6.7	142.3	61.2	107	3	54.5	28.6
IPs914	74.2	53.7	14.6	5.6	199.9	7	144.5	62.9	107	3	56.2	28.8
IPs919	81.9	53.7	14.6	5.7	189.1	7.5	143.1	62.9	107	3	54.5	28.6
IPs928	78.9	56.8	13.1	5.7	184.6	7.2	142.5	67.9	113.7	2.9	57.9	28.4
IPs929	81.6	55.1	13.1	5.7	189.2	7.4	145.6	64.6	110.4	3	56.2	28.6
