## Supplementary material for "Genome-wide Population Structure Analyses of Three Minor Millets: Kodo Millet, Little Millet, and Proso Millet": Little_phenotype_with_filt.csv

Taxa	Days_to_50%_flowering_(cm)	Plant_height	Number_of_basal_tillers	Culm_thickness_(mm)	Flag_leaf_blade_length_(mm)	Flag_leaf_blade_width_(mm)	Flag_leaf_sheath_length_(mm)	Peduncle_length_(mm)	Panicle_exsertion_(mm)	Infloresence_length_(mm)	Number_of_nodes_on_primary_axis_of_inflorescence	Number_of_secondary_inflorescence_branches	Fruit_length_(mm)	Fruit_width_(mm)
IPmr3	57.7	95.9	12.1	5.8	253.4	32	95	162.1	29.6	260.6	12.6	22.4	2.2	1.5
IPmr41	65.5	133.1	12.9	6.1	290.8	32	99.9	159.1	18.3	328.3	13.2	23.1	2.3	1.7
IPmr62	67.3	129.4	13.8	5.8	237.4	32	104.8	160.6	20.5	285.2	12.9	21.4	2.3	1.7
IPmr127	65.5	140.5	11.3	6.1	269.4	33.5	99.9	161.3	25.1	309.8	12.6	23.2	2.3	1.7
IPmr365	66.7	120.2	12.3	6	239.1	32	102.5	160.7	21	272.5	13.1	22.4	2.3	1.6
IPmr386	67.6	116.5	13.9	6	239.1	32	102.5	159.2	16.4	272.5	13	22.2	2.3	1.6
IPmr391	58.9	90.4	12.6	5.7	217.8	32	92.8	159.9	23.2	254	12.4	20.9	2.3	1.6
IPmr393	68.4	127.6	13.9	6.3	255.2	32	102.5	158.4	14.2	290.9	13.1	23.2	2.3	1.8
IPmr414	75.4	105.3	15.2	5.9	239.1	32	92.8	159.2	48.2	254	12.4	20.6	2.3	1.6
IPmr417	65	101.6	12.9	5.8	228.5	32	97.6	159.2	18.7	247.9	12.6	22.2	2.3	1.6
IPmr427	66.3	117.9	12.8	5.9	248.8	31.9	106.2	160.7	20.2	289.5	12.3	21.6	2.4	1.7
IPmr442	60.2	103	12.9	5.7	211.4	31.2	96.5	161.1	25.9	264.9	12.6	21.8	2.2	1.6
IPmr449	65.4	106.8	12.4	5.9	232.8	31.9	98.9	158.8	18	271	13.2	20.6	2.2	1.6
IPmr452	61.9	117.2	13.3	6.1	262.2	31.9	101.4	161.1	23.7	277.2	13.1	21.8	2.2	1.6
IPmr462	61.1	103	13.4	5.9	243.5	31.9	98.9	159.6	20.2	264.9	12.5	21.1	2.2	1.6
IPmr465	66.3	129.1	11.4	6.2	222.1	31.9	106.2	158.8	14.6	289.5	13.2	24.1	2.4	1.7
IPmr492	64.5	106.8	14.8	5.9	216.8	31.9	98.9	160.3	22.5	280.3	12.5	21	2.2	1.6
IPmr493	59.3	99.3	14.9	5.9	216.8	31.9	96.5	161.1	25.9	264.9	12.5	21	2.2	1.6
IPmr501	61.1	99.3	12.8	5.9	227.5	31.9	96.5	158.5	18	264.9	12.2	20.8	2.4	1.7
IPmr699	87.1	144	11.9	5.9	259.5	32.7	91.6	158.1	19.1	277.2	13.3	25	2.2	1.6
IPmr700	95.8	151.4	11.4	7.1	259.5	33.4	101.4	158.1	14.6	261.8	13.8	26.2	2.2	1.6
IPmr706	46.9	83.3	16.5	5.4	228.6	31.4	95.4	160.1	23.5	253.1	12.4	19.7	2.2	1.5
IPmr708	47.8	98.2	15.5	5.4	196.6	31.4	100.3	161.3	24.6	259.3	12.2	18.6	2.4	1.7
IPmr711	45.2	101.9	14.8	5.4	226	31.4	97.8	160.9	24.6	271.6	12.2	19.5	2.4	1.7
IPmr712	63.4	142.8	12.2	6.1	266	32.9	90.5	159.4	23.5	283.9	13.1	22.2	2.2	1.5
IPmr713	82.5	131.7	11.8	6.9	252.7	33.6	110	160.5	17.8	287	13.1	24.7	2.2	1.7
IPmr716	55.6	116.8	13.5	5.4	252.7	31.4	100.3	159.4	18.9	283.9	12.4	18.7	2.4	1.7
IPmr718	43.4	68.4	12.7	5.3	207.3	31.4	90.5	159.8	24.6	240.8	12.2	19.2	2.4	1.7
IPmr719	74.7	124.2	11.8	6.5	250	31.4	105.1	159.8	17.8	296.2	12.7	21.5	2.2	1.5
IPmr721	83.4	113	13	6.5	234	32.9	93	157.9	17.8	265.4	13.1	23.2	2.2	1.5
IPmr724	74.7	120.5	11.3	6.5	250	32.9	90.5	157.5	17.8	247	13.4	26.4	2.2	1.5
IPmr725	44.3	72.1	12.5	5.3	191.2	31.4	95.4	163.5	33.7	253.1	12.2	19	2.4	1.7
IPmr730	47.8	79.5	14.8	5.3	212.6	31.4	93	160.5	25.7	271.6	12	18	2.4	1.7
IPmr733	64.4	108.7	12.4	5.8	227.9	32	98.5	163.3	31.9	282.8	12.7	22.1	2.2	1.5
IPmr737	60.9	97.6	14.3	5.8	238.6	32	98.5	162.2	28.5	258.2	12.6	21.4	2.3	1.5
IPmr739	64.4	108.7	11.5	5.9	233.3	32	103.4	161.1	22.8	261.3	12.7	21.6	2.3	1.7
IPmr740	63.5	108.7	11.5	5.9	238.6	32	98.5	158.8	18.2	276.7	12.6	21.4	2.3	1.7
IPmr743	65.2	138.5	11.2	6.1	297.4	33.5	103.4	160	19.4	301.3	12.9	21.8	2.3	1.7
IPmr753	62.6	138.5	11.2	6.1	262.7	33.5	101	159.6	19.4	301.3	13.6	23.4	2.3	1.5
IPmr754	73.1	138.5	11.4	6.1	249.3	32	108.3	156.6	6.9	307.4	13.2	24.7	2.2	1.7
IPmr758	63.5	97.6	12.2	5.9	254.7	32	93.7	158.1	18.2	252.1	12.6	21.3	2.2	1.5
IPmr759	61.8	131.1	12.4	6	254.7	32	110.7	161.1	19.4	307.4	12.9	21.8	2.3	1.7
IPmr760	60.9	105	14.5	5.9	227.9	32	98.5	159.2	19.4	282.8	12.9	22.2	2.2	1.5
IPmr762	68.8	134.2	13.4	6	229.8	31.9	108.8	159.6	15.8	294.8	13.2	23.4	2.3	1.7
IPmr768	65.3	108.1	12.4	6.1	261.9	33.4	96.6	158.5	18.1	270.2	12.7	22.2	2.2	1.6
IPmr770	66.2	156.5	13.6	6.1	235.2	31.9	106.4	160.4	19.2	307.1	13	24.1	2.3	1.7
IPmr771	61.8	108.1	13.6	6.1	272.6	31.9	96.6	161.5	27.1	264	12.5	21.1	2.3	1.7
IPmr772	62.7	130.5	14.6	6.1	272.6	31.9	106.4	160.4	19.2	288.7	12.6	21.6	2.2	1.6
IPmr773	64.4	93.3	11.9	5.8	224.5	31.9	91.8	157.8	18.1	245.6	12.4	20.9	2.2	1.6
IPmr774	72.2	123	15.5	6	240.5	31.9	106.4	159.2	15.8	257.9	12.7	22.1	2.3	1.6
IPmr776	65.3	108.1	13.2	6	235.2	31.9	96.6	158.5	18.1	257.9	12.7	22	2.3	1.7
IPmr778	65.3	104.4	12.7	5.9	267.2	31.9	96.6	157.8	15.8	257.9	12.4	21.4	2.3	1.7
IPmr786	71.4	137.9	11.1	6.1	256.5	33.4	101.5	160	20.3	288.7	12.9	22.9	2.3	1.7
IPmr787	65.3	104.4	12.2	5.9	224.5	31.9	101.5	164.5	33.9	270.2	12.9	21.4	2.2	1.6
IPmr790	67.9	104.4	12.7	5.9	224.5	31.9	96.6	162.2	29.4	270.2	12.6	22.6	2.3	1.7
IPmr794	61.1	86.7	13.3	5.8	225.3	31.5	93.9	162.2	30.4	276.9	12.5	21.5	2.3	1.5
IPmr800	68.9	138.8	11.9	6.1	236	31.5	103.6	161.4	23.6	326.1	12.9	22.8	2.3	1.6
IPmr805	60.2	109	12.5	5.8	230.6	33.1	98.7	162.2	28.1	276.9	13.1	21.9	2.3	1.6
IPmr808	66.3	109	13.5	6	262.7	31.5	98.7	160.3	22.5	276.9	12.7	21.2	2.3	1.6
IPmr811	69.8	116.5	13.8	6.1	257.3	31.5	98.7	160	21.3	264.6	13	20.7	2.3	1.6
IPmr812	62.8	101.6	14.7	5.8	225.3	31.5	98.7	159.2	19	264.6	12.6	20.9	2.3	1.6
IPmr814	63.7	109	12	6	257.3	33.1	101.2	159.6	19	258.4	12.6	21.2	2.3	1.6
IPmr817	68.9	120.2	13.5	6	209.2	33.1	101.2	158.8	16.8	283	12.6	21.4	2.3	1.6
IPmr825	63.9	116.1	12.4	5.9	262.7	32.4	105.2	159.8	17.9	265.7	12.6	20.9	2.3	1.7
IPmr828	59.6	97.5	14.7	5.7	252	31.6	97.9	160.2	22.4	271.9	12.3	21.2	2.2	1.5
IPmr837	82.1	149.6	11.9	6.9	273.4	33.9	100.3	158.7	16.7	308.8	13.2	21	2.2	1.5
IPmr838	76.9	138.4	12.1	6.9	273.4	33.9	95.4	159.8	22.4	271.9	13.5	20.7	2.2	1.5
IPmr840	84.7	157	12.1	6.9	294.8	34.6	100.3	158.7	16.7	314.9	13.5	20.9	2.2	1.5
IPmr841	82.1	142.1	12.6	6.9	268.1	33.9	105.2	157.2	9.9	321.1	13.1	30	2.2	1.7
IPmr842	63.9	201.7	12.1	6	236	31.6	95.4	157.9	16.7	290.3	12.8	21.9	2.2	1.5
IPmr843	63	97.5	12.8	5.7	257.4	31.6	95.4	159.4	21.3	271.9	13.1	20.7	2.2	1.5
IPmr845	59.6	93.7	11.3	5.7	220	31.6	95.4	161.6	28.1	259.6	12.2	22	2.2	1.5
IPmr847	63.9	108.6	13.9	6	230.7	31.6	100.3	161.3	24.7	278	12.8	21.7	2.1	1.5
IPmr849	63	97.5	11.3	5.6	220	31.6	97.9	163.1	31.5	253.4	12.2	22.5	2.3	1.7
IPmr850	63	97.5	12.8	5.7	241.4	31.6	93	158.7	20.1	253.4	12.5	21	2.3	1.7
IPmr851	70.8	104.9	11.6	6	241.4	31.6	100.3	158.7	16.7	271.9	12.7	21.3	2.3	1.7
IPmr852	58.7	97.5	12.3	5.7	225.3	31.6	100.3	160.2	21.3	265.7	12.5	21.7	2.2	1.5
IPmr853	55	84	16.2	5.9	212.7	30.2	88.1	161.3	30.8	234.7	12.3	21.5	2.3	1.7
IPmr854	69.4	116	13.3	6.1	242.3	34.2	103.7	159.5	17.5	226.9	12.6	22.2	2.4	1.7
IPmr855	67.6	116	13.5	6.1	267.5	32.8	103.7	159.1	16.5	302.9	13.1	22.5	2.3	1.5
IPmr858	70.4	103.2	12.6	6.1	254.9	32.2	90	160.9	14.5	274.6	12.5	21.7	2.3	1.7
IPmr859	64.8	111.8	13	5.9	252.8	31.5	95.9	157.7	16.5	269.9	13	22.4	2.3	1.7
IPmr862	66.6	107.5	12.6	6.1	248.6	32.2	92	156.3	14.5	277	12.7	22.3	2.3	1.5
IPmr864	69.9	120.3	12.7	6.1	271.8	32.2	103.7	158.1	13.5	288.8	14	23.3	2.3	1.7
IPmr866	66.6	124.6	13.1	5.9	231.7	32.2	99.8	158.8	17.5	295.8	12.3	21.4	2.3	1.5
IPmr867	35	60.6	12	5.7	191.7	30.2	88.1	159.7	26.2	218.2	11.7	20.5	2.3	1.7
IPmr868	55.5	135.2	13	5.8	250.7	30.9	111.5	164.2	16.5	312.3	12.2	21.2	2.3	1.5
IPmr875	68	120.3	12.4	5.9	250.7	32.8	107.6	159.9	16.5	269.9	12.7	22.2	2.3	1.7
IPmr877	69.4	116	12.4	5.9	276	32.8	93.9	160.2	24.7	281.7	12.7	21.7	2.3	1.7
IPmr878	65.7	122.4	13.4	6.1	254.9	32.2	103.7	158.8	15.5	298.2	12.6	21.9	2.3	1.7
IPmr881	69	116	12.3	5.9	229.6	32.2	95.9	161.7	27.7	260.5	13.5	22.4	2.3	1.7
IPmr884	71.6	145	11.5	6.1	290.7	33.7	109.4	158	10.2	347.6	12.9	22.3	2.3	1.5
IPmr887	74	121.5	10.9	6	259.1	33	99.6	157.3	13.2	279.4	13	22.4	2.3	1.7
IPmr889	65.9	121.5	11.2	6.1	269.6	33	101.6	157.6	13.2	305.2	13.5	22.6	2.3	1.7
IPmr894	68.4	130	14.6	5.9	233.8	31.7	111.3	160.5	16.3	307.6	12.5	21.5	2.3	1.7
IPmr897	69.8	138.6	11.5	6.1	254.9	32.4	99.6	163.4	30.5	300.5	12.3	21.5	2.3	1.7
IPmr901	41	74.6	16	5.9	208.5	30.4	95.7	159.4	21.4	237	11.8	20.6	2.3	1.7
IPmr904	67.9	104.4	13	5.9	240.1	31.7	101.6	159.1	17.3	262.9	13.4	22.6	2.3	1.5
IPmr905	65.1	106.6	13.3	5.9	235.9	31.7	103.5	163.7	29.5	277	13.2	22.5	2.3	1.5
IPmr913	139.1	134.1	12.5	5.8	225.5	41.3	96.7	159.1	21	260.5	12.9	21.5	2.2	1.7
IPmr917	68.6	125.5	13.1	5.9	259.5	36.5	103.8	161.5	20.1	302	12.7	22.4	2.4	1.7
IPmr920	60.2	106.3	13.7	6	217.3	30.6	92.1	159.3	23.4	271.4	12.7	22.1	2.4	1.7
IPmr925	56.5	110.6	12.5	5.9	211	30.6	92.1	155.4	16.9	250.2	12.7	21.5	2.2	1.7
IPmr926	66.3	89.2	13.2	5.8	217.3	29.3	86.2	156.4	20.2	231.4	12.7	21.8	2.2	1.5
IPmr927	63	106.3	13.4	6.2	251	30.6	94	159.7	20.8	280.8	12.9	21.5	2.2	1.5
IPmr934	59.8	106.3	13.1	5.8	246.8	30.6	101.9	162.5	20.5	283.2	12.8	21.6	2.2	1.7
IPmr936	61.2	102	12.9	5.9	221.5	29.3	92.1	155	17.1	236.1	12.7	21.9	2.2	1.7
IPmr939	58.9	110.6	13.4	6	230	33.2	96	160.7	24.1	252.6	12.8	21.5	2.2	1.5
IPmr940	58.9	106.3	13.5	5.9	248.9	35.9	105.8	161.1	23.9	292.6	12.7	21.6	2.2	1.5
IPmr944	76.9	149.2	12.5	6.4	290	40.9	121.3	166.9	24.4	334.1	12.9	22.5	2.3	1.5
IPmr945	64.3	104.4	13.5	5.8	258.4	31	103.6	160.1	20.8	280	12.8	21.4	2.3	1.7
IPmr963	58.7	106.5	12.8	5.8	224.7	30.3	97.8	157.9	19.3	258.9	12.7	21.8	2.3	1.5
IPmr964	66.2	130	12.3	6.1	228.9	34.3	97.8	159.7	23.3	258.9	12.8	22.3	2.3	1.7
IPmr972	62.9	95.9	13.1	5.7	252.1	30.3	93.9	159.7	28.4	268.3	12.7	21.8	2.3	1.5
IPmr974	54.8	91.1	13.6	5.7	206.8	36.9	91.2	158.4	18.9	266.4	12.6	22.2	2.3	1.6
IPmr977	46.5	74	13.6	5.5	230	27	95.1	156.3	22	264.1	12.7	21.5	2.3	1.6
IPmr978	46.9	84.7	13.3	5.7	242.7	29.6	106.9	161.3	21	271.1	12.7	22.1	2.3	1.7
IPmr980	48.3	86.8	13.1	5.6	217.4	27.7	99.1	155.9	14.9	273.5	12.7	21.7	2.3	1.7
IPmr982	43.2	76.2	14.3	5.6	211	24.4	93.2	155.9	17.9	252.3	12.6	21.8	2.3	1.7
IPmr983	58.1	116.7	13.6	6	251.1	35.6	108.8	163.1	21	301.7	12.7	22.2	2.4	1.7
IPmr984	46.9	78.3	13.1	5.7	208.9	27	97.1	159.9	22	247.6	12.6	21.8	2.3	1.6
IPmr985	42.7	91.1	13.4	5.7	206.8	29	99.1	157.4	16.9	257	12.7	21.6	2.3	1.7
IPmr986	43.7	71.9	12.4	5.3	192.1	23.1	89.3	153.8	20	210	12.5	21.8	2.3	1.7
IPmr987	43.7	80.4	12.7	5.5	234.2	26.4	87.3	154.8	17.9	247.6	12.6	21.5	2.3	1.7
IPmr988	91.1	138	12	6.7	253.2	36.2	103	162.7	25.1	287.6	13.1	21.8	2.3	1.7
IPmr989	87.4	148.7	12.6	6.6	253.2	35.6	91.2	160.2	22	271.1	13	22.2	2.3	1.7
IPmr991	89.2	153	12	6.6	289	36.9	112.7	166.7	22	311.1	12.8	22.3	2.3	1.6
IPmr992	88.8	159.4	12.7	6.7	263.7	38.2	99.1	161.3	15.9	306.4	13.1	22.3	2.3	1.6
IPmr993	84.6	153	12.7	6.7	261.6	37.6	95.1	158.4	21	266.4	13	21.8	2.3	1.6
IPmr995	43.7	91.1	14	5.7	223.7	32.9	99.1	163.8	33.2	268.8	12.2	21.2	2.3	1.7
IPmr996	86.9	140.2	12	6.3	276.4	37.6	103	164.2	26.1	292.3	12.7	22.7	2.3	1.6
IPmr998	42.7	71.9	13.8	5.6	175.2	23.1	81.5	153.4	21	280.6	12.6	21.6	2.3	1.6
IPmr999	88.3	144.4	12.4	6.6	261.6	38.2	95.1	160.9	24	278.2	12.6	22.1	2.3	1.6
IPmr1000	87.4	163.7	12.3	6.6	276.4	38.2	106.9	163.1	15.9	301.7	12.6	22	2.3	1.6
IPmr1002	83.2	161.5	12.1	6.1	303.8	36.9	104.9	166.3	22	339.3	12.7	22.6	2.3	1.6
IPmr1005	42.8	77.3	14.9	5.3	219.6	22.6	94.9	158.2	28.3	241.1	12.5	21.3	2.3	1.6
IPmr1008	45.2	92.3	14.2	5.4	196.4	23.9	93	154.6	22.1	250.5	12.5	21.4	2.3	1.7
IPmr1016	64.5	128.4	12.6	6.2	254.1	35.2	97.4	161.3	19.1	291.5	12.7	22.2	2.3	1.6
IPmr1017	61.1	117.2	12.8	5.9	248.8	33.7	97.4	163.6	27.1	288.5	12.7	21.9	2.3	1.7
IPmr1018	76.7	124.7	13	6.4	238.1	33.7	107.1	162.1	21.4	291.5	12.8	21.9	2.3	1.6
IPmr1020	74.1	117.2	13.3	6.6	248.8	38.2	112	160.2	19.1	282.3	13	21.8	2.3	1.6
IPmr1021	76.7	117.2	13	6.2	254.1	38.2	109.5	159.5	19.1	276.2	12.7	22.2	2.3	1.6
IPmr1022	76.7	124.7	12.6	6.6	259.5	38.2	114.4	163.2	19.1	306.9	12.8	22.4	2.3	1.6
IPmr1025	66.3	113.5	13	6.2	251.5	38.2	109.5	163.2	19.1	306.9	12.5	21.9	2.3	1.6
IPmr1026	66.3	102.3	13.3	5.6	216.7	26.1	92.5	155	19.1	239.3	12.7	21.8	2.4	1.7
IPmr1035	86.2	143.3	13.3	6.2	243.5	38.2	97.4	162.5	24.8	300.8	12.9	22.7	2.3	1.7
IPmr1036	81	132.1	12.8	5.9	238.1	36.7	92.5	161	19.1	288.5	12.9	22.2	2.3	1.7
IPmr1037	62.2	117.8	12.8	5.9	233.6	30.3	92.8	158.7	20.6	261.4	12.8	22.1	2.3	1.6
IPmr1039	69.1	125.3	13	6.2	257.6	34.8	97.6	162.4	25.1	282.9	12.9	22	2.3	1.5
IPmr1040	69.1	117.8	13	5.7	241.6	31.8	92.8	160.2	24	267.5	12.9	22.1	2.3	1.5
IPmr1042	69.1	110.4	13.1	6.3	247	39.4	97.6	161.3	26.2	270.6	12.8	22.4	2.3	1.6
IPmr1043	69.1	114.1	12.8	5.9	236.3	33.3	97.6	159.8	24	267.5	12.8	21.9	2.3	1.6
IPmr1049	76.1	117.8	12.8	5.9	244.3	33.3	92.8	162.8	30.8	270.6	12.9	21.7	2.3	1.6
IPmr1057	87.4	99.2	12.6	6.2	236.3	30.3	100.1	160.5	19.4	276.8	12.8	22.1	2.4	1.5
IPmr1058	64.8	132.7	13.1	6.3	265.7	34.8	100.1	160.9	18.3	289.1	12.9	22.2	2.3	1.6
IPmr1060	30.9	58.3	13	5.1	209.6	24.2	95.2	155.7	18.3	246	12.3	21.4	2.3	1.6
IPmr1063	49.2	129	13.5	5.3	265.7	34.8	112.2	162.8	18.3	304.4	12.7	21.7	2.4	1.6
IPmr1064	30.9	58.3	13.1	5.1	241.6	25.7	92.8	160.5	18.3	286	12.4	21.4	2.4	1.6
IPmr1065	35.3	73.1	13.6	5.1	217.6	25.7	100.1	157.9	20.6	258.3	12.3	21.1	2.4	1.6
IPmr1066	33.5	80.6	12.8	5.2	244.3	27.2	102.5	159	20.6	267.5	12.4	21.2	2.4	1.6
IPmr1069	96.2	134.1	13	6.6	247.7	36.2	97.3	153.3	18.7	272.3	15	22.1	2.2	1.6
IPmr1070	84.9	152.7	13.3	6.1	242.4	33.1	102.2	155.6	22.1	287.6	14.1	22	2.2	1.6
IPmr1074	63.2	119.2	12.8	6.1	253.1	36.2	102.2	164.5	23.2	198.5	12.5	22.2	2.4	1.6
IPmr1075	63.2	126.7	13	6	255.8	33.1	109.5	165.6	18.7	330.7	12.6	22.5	2.4	1.6
