## Supplementary material for "Genome-wide Population Structure Analyses of Three Minor Millets: Kodo Millet, Little Millet, and Proso Millet": Proso_Phenotypes .csv

<Phenotype>
taxa	data	data
Taxa	Days_to_50%_flowering	Plant_height_(cm)
IPm9	39	110
IPm16	28	75
IPm27	33	102
IPm44	32	91
IPm55	30	70
IPm62	33	103
IPm66	32	89
IPm99	33	95
IPm102	26	78
IPm104	27	89
IPm277	32	91
IPm283	31	73
IPm301	36	98
IPm361	40	109
IPm362	47	100
IPm366	37	105
IPm368	37	101
IPm381	46	96
IPm384	39	106
IPm388	38	104
IPm390	38	102
IPm448	39	107
IPm982	25	65
IPm1536	35	70
IPm1545	37	90
IPm1554	30	61
IPm1586	33	86
IPm1588	31	52
IPm1591	33	86
IPm1597	34	86
IPm1598	32	71
IPm1599	35	89
IPm1603	33	79
IPm1604	31	82
IPm1606	34	77
IPm1608	35	93
IPm1609	35	83
IPm1610	31	72
IPm1621	35	89
IPm1631	29	63
IPm2004	25	52
IPm2005	24	57
IPm2016	25	49
IPm2034	28	63
IPm2037	22	63
IPm2053	27	51
IPm2062	28	52
IPm2064	24	50
IPm2069	27	51
IPm2076	30	51
IPm2077	27	37
IPm2083	27	49
IPm2087	27	48
IPm2093	28	75
IPm2095	32	111
IPm2100	32	103
IPm2101	32	120
IPm2104	32	113
IPm2108a	30	102
IPm2116	33	120
IPm2119	32	111
IPm2122	27	62
IPm2123	28	56
IPm2124	28	40
IPm2135	29	78
IPm2140	34	85
IPm2153	34	112
IPm2155	34	109
IPm2158	37	113
IPm2164	25	61
IPm2171	25	71
IPm2186	25	74
IPm2187	28	75
IPm2197	33	110
IPm2198	33	93
IPm2205	27	59
IPm2209	28	49
IPm2227	29	67
IPm2230	34	78
IPm2236	30	70
IPm2257	32	52
IPm2267	30	54
IPm2270	32	103
IPm2273	24	65
IPm2278	24	30
IPm2282	27	82
IPm2288	26	56
IPm2501	33	121
IPm2503	26	68
IPm2507	26	55
IPm2510	22	53
IPm2517	33	92
IPm2522	27	69
IPm2528	25	35
IPm2529	24	66
IPm2532	31	97
IPm2535	30	41
IPm2537	24	57
IPm2540	23	68
IPm2544	22	63
IPm2549	26	72
IPm2552	24	48
IPm2555	23	59
IPm2558	28	70
IPm2573	25	55
IPm2575	24	60
IPm2577	21	27
IPm2587	26	84
IPm2592	27	54
IPm2594	24	53
IPm2598	27	49
IPm2601	22	57
IPm2616	32	72
IPm2617	33	97
IPm2620	39	107
IPm2621	39	110
IPm2629	28	64
IPm2635	31	76
IPm2639	30	85
IPm2650	32	83
IPm2654	29	66
IPm2656	33	102
IPm2660	41	143
IPm2661	39	135
IPm2665	27	57
IPm2675	26	82
IPm2680	29	72
IPm2682	25	55
IPm2685	38	112
IPm2686	28	63
IPm2687	29	75
IPm2688	28	69
IPm2689	28	67
IPm2694	29	69
IPm2697	27	33
IPm2698	27	74
IPm2699	26	52
IPm2700	38	104
IPm2705	28	66
IPm2709	35	83
IPm2710	34	80
IPm2716	27	67
IPm2717	31	115
IPm2718	26	73
IPm2721	26	62
IPm2727	32	107
IPm2730	31	89
IPm2731	32	99
IPm2732	27	78
IPm2733	26	59
IPm2735	21	45
IPm2745	25	53
IPm2748	27	63
IPm2753	24	55
IPm2755	27	60
IPm2758	28	52
IPm2765	23	66
IPm2767	27	57
IPm2768	28	65
IPm2769	25	59
IPm2780	24	51
IPm2782	27	68
IPm2783	36	113
IPm2784	37	105
IPm2789	26	54
IPm2792	26	76
IPm2797	32	94
IPm2798	38	99
IPm2799	35	94
IPm2802	39	104
IPm2805	34	116
IPm2809	33	84
IPm2811	28	63
IPm2812	29	81
IPm2813	29	69
IPm2816	31	58
IPm2817	32	79
IPm2821	38	131
IPm2824	40	117
IPm2826	29	79
IPm2832	36	109
IPm2844	33	104
IPm2846	32	89
IPm2847	32	95
IPm2850	33	93
IPm2854	32	104
IPm2858	33	102
IPm2861	31	94
IPm2863	33	86
IPm2866	33	95
IPm2867	33	96
IPm2872	32	104
IPm2875	32	97
IPm2880	33	95
IPm2882	32	90
IPm2889	38	111
IPm2897	29	105
IPm2900	33	98
IPm2903	22	51
IPm2904	40	115
