## Supplementary material for "Genome-wide Population Structure Analyses of Three Minor Millets: Kodo Millet, Little Millet, and Proso Millet": Kodo_filtered_taxa_sum.txt

Taxa	Taxa Name	Number of Sites	Gametes Missing	Proportion Missing	Number Heterozygous	Proportion Heterozygous	Inbreeding Coefficient	Inbreeding Coefficient Scaled by Missing
0	IPs216:C95NTANXX:1:250590968	3461	558	0.08061	66	0.02074	Inbreeding Coefficient	ICSBM
1	IPs159:C95NTANXX:1:250591032	3461	614	0.0887	46	0.01458	Inbreeding Coefficient	ICSBM
2	IPs286:C95NTANXX:1:250591013	3461	964	0.13927	67	0.02249	Inbreeding Coefficient	ICSBM
3	IPs785:C95NTANXX:1:250591097	3461	5034	0.72725	2	0.00212	Inbreeding Coefficient	ICSBM
4	IPs63:C95NTANXX:1:250591090	3461	1000	0.14447	81	0.02736	Inbreeding Coefficient	ICSBM
5	IPs892:C95NTANXX:1:250591054	3461	1054	0.15227	49	0.0167	Inbreeding Coefficient	ICSBM
6	IPs670:C95NTANXX:1:250590954	3461	4624	0.66802	9	0.00783	Inbreeding Coefficient	ICSBM
7	IPs264:C95NTANXX:1:250590956	3461	586	0.08466	68	0.02146	Inbreeding Coefficient	ICSBM
8	IPs716:C95NTANXX:1:250590960	3461	576	0.08321	63	0.01986	Inbreeding Coefficient	ICSBM
9	IPs854:C95NTANXX:1:250590951	3461	468	0.06761	85	0.02634	Inbreeding Coefficient	ICSBM
10	IPs914:C95NTANXX:1:250591052	3461	644	0.09304	64	0.02039	Inbreeding Coefficient	ICSBM
11	IPs729:C95NTANXX:1:250591019	3461	372	0.05374	80	0.02443	Inbreeding Coefficient	ICSBM
12	IPs368:C95NTANXX:1:250591074	3461	502	0.07252	61	0.019	Inbreeding Coefficient	ICSBM
13	IPs13:C95NTANXX:1:250590913	3461	1240	0.17914	75	0.0264	Inbreeding Coefficient	ICSBM
14	IPs411:C95NTANXX:1:250590947	3461	742	0.10719	72	0.0233	Inbreeding Coefficient	ICSBM
15	IPs582:C95NTANXX:1:250590941	3461	446	0.06443	50	0.01544	Inbreeding Coefficient	ICSBM
16	IPs68:C95NTANXX:1:250590945	3461	568	0.08206	65	0.02046	Inbreeding Coefficient	ICSBM
17	IPs91:C95NTANXX:1:250590891	3461	620	0.08957	63	0.01999	Inbreeding Coefficient	ICSBM
18	IPs850:C95NTANXX:1:250590958	3461	380	0.0549	99	0.03027	Inbreeding Coefficient	ICSBM
19	IPs701:C95NTANXX:1:250591017	3461	4696	0.67842	18	0.01617	Inbreeding Coefficient	ICSBM
20	IPs313:C95NTANXX:1:250591057	3461	4784	0.69113	32	0.02993	Inbreeding Coefficient	ICSBM
21	IPs806:C95NTANXX:1:250591020	3461	352	0.05085	72	0.02192	Inbreeding Coefficient	ICSBM
22	IPs429:C95NTANXX:1:250591039	3461	962	0.13898	47	0.01577	Inbreeding Coefficient	ICSBM
23	IPs793:C95NTANXX:1:250591026	3461	544	0.07859	78	0.02446	Inbreeding Coefficient	ICSBM
24	IPs280:C95NTANXX:1:250590879	3461	636	0.09188	127	0.04041	Inbreeding Coefficient	ICSBM
25	IPs744:C95NTANXX:1:250590932	3461	782	0.11297	42	0.01368	Inbreeding Coefficient	ICSBM
26	IPs154:C95NTANXX:1:250590914	3461	4840	0.69922	15	0.01441	Inbreeding Coefficient	ICSBM
27	IPs620:C95NTANXX:1:250591045	3461	1406	0.20312	24	0.0087	Inbreeding Coefficient	ICSBM
28	IPs258:C95NTANXX:1:250591071	3461	336	0.04854	68	0.02065	Inbreeding Coefficient	ICSBM
29	IPs147:C95NTANXX:1:250591098	3461	536	0.07743	51	0.01597	Inbreeding Coefficient	ICSBM
30	IPs367:C95NTANXX:1:250590970	3461	5042	0.7284	6	0.00638	Inbreeding Coefficient	ICSBM
31	IPs830:C95NTANXX:1:250591010	3461	420	0.06068	62	0.01907	Inbreeding Coefficient	ICSBM
32	IPs776:C95NTANXX:1:250591092	3461	488	0.0705	52	0.01616	Inbreeding Coefficient	ICSBM
33	IPs279:C95NTANXX:1:250590923	3461	660	0.09535	82	0.02619	Inbreeding Coefficient	ICSBM
34	IPs883:C95NTANXX:1:250591027	3461	388	0.05605	80	0.02449	Inbreeding Coefficient	ICSBM
35	IPs110:C95NTANXX:1:250591084	3461	324	0.04681	92	0.02789	Inbreeding Coefficient	ICSBM
36	IPs874:C95NTANXX:1:250591053	3461	1408	0.20341	36	0.01306	Inbreeding Coefficient	ICSBM
37	IPs630:C95NTANXX:1:250590907	3461	658	0.09506	53	0.01692	Inbreeding Coefficient	ICSBM
38	IPs717:C95NTANXX:1:250591073	3461	4666	0.67408	7	0.00621	Inbreeding Coefficient	ICSBM
39	IPs238:C95NTANXX:1:250591047	3461	1488	0.21497	31	0.01141	Inbreeding Coefficient	ICSBM
40	IPs252:C95NTANXX:1:250591041	3461	6126	0.885	3	0.00754	Inbreeding Coefficient	ICSBM
41	IPs60:C95NTANXX:1:250591014	3461	362	0.0523	55	0.01677	Inbreeding Coefficient	ICSBM
42	IPs575:C95NTANXX:1:250590936	3461	396	0.05721	63	0.01931	Inbreeding Coefficient	ICSBM
43	IPs828:C95NTANXX:1:250590934	3461	638	0.09217	182	0.05792	Inbreeding Coefficient	ICSBM
44	IPs222:C95NTANXX:1:250590953	3461	584	0.08437	66	0.02083	Inbreeding Coefficient	ICSBM
45	IPs759:C95NTANXX:1:250591080	3461	676	0.09766	57	0.01825	Inbreeding Coefficient	ICSBM
46	IPs654:C95NTANXX:1:250591091	3461	304	0.04392	72	0.02176	Inbreeding Coefficient	ICSBM
47	IPs702:C95NTANXX:1:250590929	3461	756	0.10922	50	0.01622	Inbreeding Coefficient	ICSBM
48	IPs152:C95NTANXX:1:250591028	3461	318	0.04594	65	0.01969	Inbreeding Coefficient	ICSBM
49	IPs837:C95NTANXX:1:250590950	3461	1002	0.14476	48	0.01622	Inbreeding Coefficient	ICSBM
50	IPs685:C95NTANXX:1:250590906	3461	5330	0.77001	8	0.01005	Inbreeding Coefficient	ICSBM
51	IPs388:C95NTANXX:1:250590889	3461	590	0.08524	44	0.0139	Inbreeding Coefficient	ICSBM
52	IPs49:C95NTANXX:1:250590952	3461	558	0.08061	57	0.01791	Inbreeding Coefficient	ICSBM
53	IPs86:C95NTANXX:1:250590890	3461	5076	0.73331	7	0.00758	Inbreeding Coefficient	ICSBM
54	IPs418:C95NTANXX:1:250591083	3461	694	0.10026	69	0.02216	Inbreeding Coefficient	ICSBM
55	IPs769:C95NTANXX:1:250591018	3461	452	0.0653	71	0.02195	Inbreeding Coefficient	ICSBM
56	IPs595:C95NTANXX:1:250590901	3461	588	0.08495	72	0.02273	Inbreeding Coefficient	ICSBM
57	IPs640:C95NTANXX:1:250591011	3461	204	0.02947	96	0.02858	Inbreeding Coefficient	ICSBM
58	IPs803:C95NTANXX:1:250591075	3461	406	0.05865	92	0.02824	Inbreeding Coefficient	ICSBM
59	IPs671:C95NTANXX:1:250590917	3461	512	0.07397	56	0.01747	Inbreeding Coefficient	ICSBM
60	IPs684:C95NTANXX:1:250590876	3461	844	0.12193	54	0.01777	Inbreeding Coefficient	ICSBM
61	IPs239:C95NTANXX:1:250591062	3461	918	0.13262	223	0.07428	Inbreeding Coefficient	ICSBM
62	IPs319:C95NTANXX:1:250590897	3461	780	0.11268	46	0.01498	Inbreeding Coefficient	ICSBM
63	IPs777:C95NTANXX:1:250591037	3461	494	0.07137	63	0.0196	Inbreeding Coefficient	ICSBM
64	IPs255:C95NTANXX:1:250591038	3461	594	0.08581	62	0.0196	Inbreeding Coefficient	ICSBM
65	IPs597:C95NTANXX:1:250591031	3461	194	0.02803	95	0.02824	Inbreeding Coefficient	ICSBM
66	IPs814:C95NTANXX:1:250590894	3461	732	0.10575	52	0.0168	Inbreeding Coefficient	ICSBM
67	IPs287:C95NTANXX:1:250590909	3461	660	0.09535	62	0.0198	Inbreeding Coefficient	ICSBM
68	IPs860:C95NTANXX:1:250590922	3461	4858	0.70182	2	0.00194	Inbreeding Coefficient	ICSBM
69	IPs593:C95NTANXX:1:250590885	3461	584	0.08437	59	0.01862	Inbreeding Coefficient	ICSBM
70	IPs215:C95NTANXX:1:250590946	3461	4888	0.70615	11	0.01082	Inbreeding Coefficient	ICSBM
71	IPs872:C95NTANXX:1:250590930	3461	4942	0.71396	2	0.00202	Inbreeding Coefficient	ICSBM
72	IPs875:C95NTANXX:1:250590908	3461	524	0.0757	74	0.02313	Inbreeding Coefficient	ICSBM
73	IPs773:C95NTANXX:1:250590910	3461	606	0.08755	41	0.01298	Inbreeding Coefficient	ICSBM
74	IPs236:C95NTANXX:1:250591060	3461	628	0.09073	50	0.01589	Inbreeding Coefficient	ICSBM
75	IPs318:C95NTANXX:1:250591079	3461	384	0.05548	69	0.02111	Inbreeding Coefficient	ICSBM
76	IPs181:C95NTANXX:1:250591067	3461	510	0.07368	68	0.02121	Inbreeding Coefficient	ICSBM
77	IPs47:C95NTANXX:1:250591086	3461	632	0.0913	66	0.02099	Inbreeding Coefficient	ICSBM
78	IPs585:C95NTANXX:1:250591040	3461	684	0.09882	41	0.01315	Inbreeding Coefficient	ICSBM
79	IPs741:C95NTANXX:1:250590915	3461	542	0.0783	74	0.0232	Inbreeding Coefficient	ICSBM
80	IPs735:C95NTANXX:1:250590886	3461	822	0.11875	49	0.01607	Inbreeding Coefficient	ICSBM
81	IPs133:C95NTANXX:1:250590887	3461	624	0.09015	60	0.01905	Inbreeding Coefficient	ICSBM
82	IPs282:C95NTANXX:1:250591016	3461	614	0.0887	86	0.02727	Inbreeding Coefficient	ICSBM
83	IPs720:C95NTANXX:1:250591033	3461	4608	0.6657	13	0.01124	Inbreeding Coefficient	ICSBM
84	IPs862:C95NTANXX:1:250591077	3461	640	0.09246	59	0.01878	Inbreeding Coefficient	ICSBM
85	IPs594:C95NTANXX:1:250591095	3461	258	0.03727	80	0.02401	Inbreeding Coefficient	ICSBM
86	IPs686:C95NTANXX:1:250590927	3461	570	0.08235	63	0.01984	Inbreeding Coefficient	ICSBM
87	IPs730:C95NTANXX:1:250590919	3461	398	0.0575	65	0.01993	Inbreeding Coefficient	ICSBM
88	IPs648:C95NTANXX:1:250590878	3461	2278	0.3291	50	0.02153	Inbreeding Coefficient	ICSBM
89	IPs240:C95NTANXX:1:250590884	3461	654	0.09448	53	0.01691	Inbreeding Coefficient	ICSBM
90	IPs199:C95NTANXX:1:250590888	3461	594	0.08581	55	0.01738	Inbreeding Coefficient	ICSBM
91	IPs857:C95NTANXX:1:250590881	3461	1466	0.21179	27	0.0099	Inbreeding Coefficient	ICSBM
92	IPs645:C95NTANXX:1:250590893	3461	446	0.06443	61	0.01884	Inbreeding Coefficient	ICSBM
93	IPs913:C95NTANXX:1:250590896	3461	1814	0.26206	28	0.01096	Inbreeding Coefficient	ICSBM
94	IPs130:C95NTANXX:1:250591065	3461	4508	0.65126	16	0.01326	Inbreeding Coefficient	ICSBM
95	IPs105:C95NTANXX:1:250591025	3461	4558	0.65848	29	0.02453	Inbreeding Coefficient	ICSBM
96	IPs178:C95NTANXX:1:250590931	3461	810	0.11702	64	0.02094	Inbreeding Coefficient	ICSBM
97	IPs207:C95NTANXX:1:250590967	3461	434	0.0627	77	0.02374	Inbreeding Coefficient	ICSBM
98	IPs292:C95NTANXX:1:250590902	3461	736	0.10633	61	0.01972	Inbreeding Coefficient	ICSBM
99	IPs9:C95NTANXX:1:250590892	3461	566	0.08177	57	0.01794	Inbreeding Coefficient	ICSBM
100	IPs628:C95NTANXX:1:250590966	3461	414	0.05981	57	0.01752	Inbreeding Coefficient	ICSBM
101	IPs928:C95NTANXX:1:250591043	3461	632	0.0913	61	0.0194	Inbreeding Coefficient	ICSBM
102	IPs614:C95NTANXX:1:250590957	3461	484	0.06992	63	0.01957	Inbreeding Coefficient	ICSBM
103	IPs713:C95NTANXX:1:250591022	3461	338	0.04883	80	0.0243	Inbreeding Coefficient	ICSBM
104	IPs243:C95NTANXX:1:250590939	3461	646	0.09333	65	0.02071	Inbreeding Coefficient	ICSBM
105	IPs228:C95NTANXX:1:250591021	3461	644	0.09304	49	0.01561	Inbreeding Coefficient	ICSBM
106	IPs244:C95NTANXX:1:250591058	3461	994	0.1436	66	0.02227	Inbreeding Coefficient	ICSBM
107	IPs329:C95NTANXX:1:250591035	3461	562	0.08119	51	0.01604	Inbreeding Coefficient	ICSBM
108	IPs186:C95NTANXX:1:250590940	3461	580	0.08379	64	0.02018	Inbreeding Coefficient	ICSBM
109	IPs155:C95NTANXX:1:250590928	3461	478	0.06906	63	0.01955	Inbreeding Coefficient	ICSBM
110	IPs674:C95NTANXX:1:250591069	3461	798	0.11528	51	0.01666	Inbreeding Coefficient	ICSBM
111	IPs694:C95NTANXX:1:250591087	3461	1062	0.15342	56	0.01911	Inbreeding Coefficient	ICSBM
112	IPs588:C95NTANXX:1:250591030	3461	602	0.08697	83	0.02627	Inbreeding Coefficient	ICSBM
113	IPs795:C95NTANXX:1:250590903	3461	328	0.04739	137	0.04155	Inbreeding Coefficient	ICSBM
114	IPs275:C95NTANXX:1:250591096	3461	500	0.07223	64	0.01993	Inbreeding Coefficient	ICSBM
115	IPs245:C95NTANXX:1:250590935	3461	438	0.06328	67	0.02067	Inbreeding Coefficient	ICSBM
116	IPs344:C95NTANXX:1:250591009	3461	4406	0.63652	33	0.02623	Inbreeding Coefficient	ICSBM
117	IPs176:C95NTANXX:1:250591076	3461	414	0.05981	70	0.02151	Inbreeding Coefficient	ICSBM
118	IPs69:C95NTANXX:1:250591006	3461	436	0.06299	78	0.02405	Inbreeding Coefficient	ICSBM
119	IPs908:C95NTANXX:1:250590944	3461	774	0.11182	60	0.01952	Inbreeding Coefficient	ICSBM
120	IPs151:C95NTANXX:1:250590959	3461	428	0.06183	66	0.02033	Inbreeding Coefficient	ICSBM
121	IPs634:C95NTANXX:1:250591046	3461	310	0.04478	79	0.0239	Inbreeding Coefficient	ICSBM
122	IPs782:C95NTANXX:1:250591082	3461	3710	0.53597	43	0.02677	Inbreeding Coefficient	ICSBM
123	IPs415:C95NTANXX:1:250591034	3461	478	0.06906	72	0.02235	Inbreeding Coefficient	ICSBM
124	IPs838:C95NTANXX:1:250591024	3461	348	0.05027	77	0.02343	Inbreeding Coefficient	ICSBM
125	IPs584:C95NTANXX:1:250591042	3461	638	0.09217	56	0.01782	Inbreeding Coefficient	ICSBM
126	IPs745:C95NTANXX:1:250590949	3461	500	0.07223	437	0.13609	Inbreeding Coefficient	ICSBM
127	IPs158:C95NTANXX:1:250591007	3461	286	0.04132	67	0.02019	Inbreeding Coefficient	ICSBM
128	IPs669:C95NTANXX:1:250590899	3461	784	0.11326	70	0.02281	Inbreeding Coefficient	ICSBM
129	IPs100:C95NTANXX:1:250591070	3461	1272	0.18376	45	0.01593	Inbreeding Coefficient	ICSBM
130	IPs855:C95NTANXX:1:250591005	3461	1616	0.23346	64	0.02412	Inbreeding Coefficient	ICSBM
131	IPs796:C95NTANXX:1:250591029	3461	424	0.06125	74	0.02278	Inbreeding Coefficient	ICSBM
132	IPs689:C95NTANXX:1:250591085	3461	1296	0.18723	106	0.03768	Inbreeding Coefficient	ICSBM
133	IPs172:C95NTANXX:1:250591081	3461	5034	0.72725	5	0.0053	Inbreeding Coefficient	ICSBM
134	IPs147:C95NTANXX:1:250590971	3461	958	0.1384	50	0.01677	Inbreeding Coefficient	ICSBM
135	IPs213:C95NTANXX:1:250591048	3461	1852	0.26755	32	0.01262	Inbreeding Coefficient	ICSBM
136	IPs99:C95NTANXX:1:250590905	3461	956	0.13811	45	0.01509	Inbreeding Coefficient	ICSBM
137	IPs858:C95NTANXX:1:250591051	3461	638	0.09217	54	0.01719	Inbreeding Coefficient	ICSBM
138	IPs83:C95NTANXX:1:250591008	3461	1144	0.16527	35	0.01211	Inbreeding Coefficient	ICSBM
139	IPs746:C95NTANXX:1:250591089	3461	5336	0.77088	7	0.00883	Inbreeding Coefficient	ICSBM
140	IPs870:C95NTANXX:1:250590948	3461	624	0.09015	66	0.02096	Inbreeding Coefficient	ICSBM
141	IPs261:C95NTANXX:1:250591059	3461	518	0.07483	73	0.0228	Inbreeding Coefficient	ICSBM
142	IPs77:C95NTANXX:1:250590911	3461	460	0.06645	87	0.02693	Inbreeding Coefficient	ICSBM
143	IPs227:C95NTANXX:1:250590937	3461	636	0.09188	59	0.01877	Inbreeding Coefficient	ICSBM
144	IPs339:C95NTANXX:1:250591003	3461	218	0.03149	76	0.02267	Inbreeding Coefficient	ICSBM
145	IPs274:C95NTANXX:1:250590921	3461	734	0.10604	55	0.01778	Inbreeding Coefficient	ICSBM
146	IPs293:C95NTANXX:1:250591072	3461	500	0.07223	66	0.02055	Inbreeding Coefficient	ICSBM
147	IPs835:C95NTANXX:1:250591015	3461	304	0.04392	70	0.02115	Inbreeding Coefficient	ICSBM
148	IPs606:C95NTANXX:1:250590969	3461	756	0.10922	44	0.01427	Inbreeding Coefficient	ICSBM
149	IPs38:C95NTANXX:1:250590938	3461	5064	0.73158	6	0.00646	Inbreeding Coefficient	ICSBM
150	IPs775:C95NTANXX:1:250590918	3461	726	0.10488	57	0.0184	Inbreeding Coefficient	ICSBM
151	IPs160:C95NTANXX:1:250590916	3461	524	0.0757	70	0.02188	Inbreeding Coefficient	ICSBM
152	IPs587:C95NTANXX:1:250590961	3461	1152	0.16643	69	0.02392	Inbreeding Coefficient	ICSBM
153	IPs714:C95NTANXX:1:250591064	3461	1524	0.22017	23	0.00852	Inbreeding Coefficient	ICSBM
154	IPs695:C95NTANXX:1:250590925	3461	602	0.08697	76	0.02405	Inbreeding Coefficient	ICSBM
155	IPs764:C95NTANXX:1:250591049	3461	5396	0.77954	3	0.00393	Inbreeding Coefficient	ICSBM
156	IPs44:C95NTANXX:1:250591036	3461	340	0.04912	87	0.02644	Inbreeding Coefficient	ICSBM
157	IPs98:C95NTANXX:1:250590880	3461	444	0.06414	54	0.01667	Inbreeding Coefficient	ICSBM
158	IPs182:C95NTANXX:1:250590895	3461	476	0.06877	77	0.02389	Inbreeding Coefficient	ICSBM
159	IPs919:C95NTANXX:1:250591066	3461	916	0.13233	44	0.01465	Inbreeding Coefficient	ICSBM
160	IPs208:C95NTANXX:1:250590904	3461	424	0.06125	65	0.02001	Inbreeding Coefficient	ICSBM
161	IPs766:C95NTANXX:1:250591093	3461	490	0.07079	59	0.01835	Inbreeding Coefficient	ICSBM
162	IPs653:C95NTANXX:1:250591004	3461	236	0.03409	91	0.02722	Inbreeding Coefficient	ICSBM
163	IPs929:C95NTANXX:1:250590963	3461	814	0.1176	61	0.01997	Inbreeding Coefficient	ICSBM
164	IPs827:C95NTANXX:1:250591012	3461	438	0.06328	74	0.02283	Inbreeding Coefficient	ICSBM
165	IPs358:C95NTANXX:1:250590955	3461	554	0.08003	72	0.02261	Inbreeding Coefficient	ICSBM
166	IPs212:C95NTANXX:1:250590926	3461	2252	0.32534	21	0.00899	Inbreeding Coefficient	ICSBM
167	IPs592:C95NTANXX:1:250591061	3461	934	0.13493	88	0.02939	Inbreeding Coefficient	ICSBM
168	IPs710:C95NTANXX:1:250591023	3461	1562	0.22566	43	0.01604	Inbreeding Coefficient	ICSBM
169	IPs891:C95NTANXX:1:250591078	3461	408	0.05894	49	0.01504	Inbreeding Coefficient	ICSBM
170	IPs641:C95NTANXX:1:250590900	3461	560	0.0809	59	0.01855	Inbreeding Coefficient	ICSBM
171	IPs618:C95NTANXX:1:250590965	3461	532	0.07686	56	0.01753	Inbreeding Coefficient	ICSBM
172	IPs709:C95NTANXX:1:250590964	3461	584	0.08437	53	0.01672	Inbreeding Coefficient	ICSBM
173	IPs881:C95NTANXX:1:250590920	3461	1348	0.19474	38	0.01363	Inbreeding Coefficient	ICSBM
174	IPs699:C95NTANXX:1:250590924	3461	650	0.0939	39	0.01244	Inbreeding Coefficient	ICSBM
175	IPs383:C95NTANXX:1:250591055	3461	454	0.06559	53	0.01639	Inbreeding Coefficient	ICSBM
176	IPs800:C95NTANXX:1:250590962	3461	4968	0.71771	7	0.00716	Inbreeding Coefficient	ICSBM
177	IPs824:C95NTANXX:1:250591056	3461	952	0.13753	46	0.01541	Inbreeding Coefficient	ICSBM
178	IPs622:C95NTANXX:1:250590942	3461	630	0.09101	70	0.02225	Inbreeding Coefficient	ICSBM
179	IPs706:C95NTANXX:1:250590882	3461	4606	0.66541	15	0.01295	Inbreeding Coefficient	ICSBM
180	IPs21:C95NTANXX:1:250590883	3461	574	0.08292	72	0.02268	Inbreeding Coefficient	ICSBM
181	IPs749:C95NTANXX:1:250591063	3461	704	0.1017	62	0.01994	Inbreeding Coefficient	ICSBM
182	IPs194:C95NTANXX:1:250590898	3461	5138	0.74227	15	0.01682	Inbreeding Coefficient	ICSBM
183	IPs254:C95NTANXX:1:250591094	3461	320	0.04623	85	0.02575	Inbreeding Coefficient	ICSBM
184	IPs5:C95NTANXX:1:250590912	3461	1200	0.17336	65	0.02272	Inbreeding Coefficient	ICSBM
185	IPs4:C95NTANXX:1:250591088	3461	2078	0.3002	157	0.06482	Inbreeding Coefficient	ICSBM
186	IPs599:C95NTANXX:1:250591068	3461	1282	0.18521	42	0.01489	Inbreeding Coefficient	ICSBM
187	IPs737:C95NTANXX:1:250590877	3461	578	0.0835	446	0.14061	Inbreeding Coefficient	ICSBM
188	IPs23:C95NTANXX:1:250590933	3461	566	0.08177	63	0.01982	Inbreeding Coefficient	ICSBM
189	IPs627:C95NTANXX:1:250591050	3461	612	0.08841	45	0.01426	Inbreeding Coefficient	ICSBM
