## Supplementary material for "Genome-wide Population Structure Analyses of Three Minor Millets: Kodo Millet, Little Millet, and Proso Millet": Little_filtered_taxa_sum.txt

Taxa	Taxa Name	Number of Sites	Gametes Missing	Proportion Missing	Number Heterozygous	Proportion Heterozygous	Inbreeding Coefficient	Inbreeding Coefficient Scaled by Missing
0	IPmr1059:C8BH6ANXX:8:250590827	2245	3146	0.70067	16	0.02381	Inbreeding Coefficient	ICSBM
1	IPmr1020:C8BH6ANXX:7:250590701	2245	802	0.17862	85	0.0461	Inbreeding Coefficient	ICSBM
2	IPmr1060:C8BH6ANXX:7:250590629	2245	722	0.1608	82	0.04352	Inbreeding Coefficient	ICSBM
3	IPmr875:C8BH6ANXX:8:250590824	2245	492	0.10958	115	0.05753	Inbreeding Coefficient	ICSBM
4	IPmr850:C8BH6ANXX:8:250590796	2245	510	0.11359	130	0.06533	Inbreeding Coefficient	ICSBM
5	IPmr716:C8BH6ANXX:8:250590786	2245	534	0.11893	141	0.07128	Inbreeding Coefficient	ICSBM
6	IPmr959:C8BH6ANXX:7:250590636	2245	3962	0.88241	3	0.01136	Inbreeding Coefficient	ICSBM
7	IPmr889:C8BH6ANXX:7:250590651	2245	706	0.15724	74	0.03911	Inbreeding Coefficient	ICSBM
8	IPmr858:C8BH6ANXX:7:250590626	2245	618	0.13764	88	0.04545	Inbreeding Coefficient	ICSBM
9	IPmr724:C8BH6ANXX:7:250590715	2245	956	0.21292	60	0.03396	Inbreeding Coefficient	ICSBM
10	IPmr945:C8BH6ANXX:8:250590815	2245	886	0.19733	86	0.04772	Inbreeding Coefficient	ICSBM
11	IPmr1034:C8BH6ANXX:8:250590795	2245	3470	0.77283	6	0.01176	Inbreeding Coefficient	ICSBM
12	IPmr984:C8BH6ANXX:7:250590686	2245	618	0.13764	93	0.04804	Inbreeding Coefficient	ICSBM
13	IPmr825:C8BH6ANXX:8:250590841	2245	364	0.08107	162	0.07853	Inbreeding Coefficient	ICSBM
14	IPmr712:C8BH6ANXX:8:250590790	2245	980	0.21826	79	0.04501	Inbreeding Coefficient	ICSBM
15	IPmr772:C8BH6ANXX:7:250590705	2245	760	0.16927	77	0.04129	Inbreeding Coefficient	ICSBM
16	IPmr386:C8BH6ANXX:8:250590826	2245	468	0.10423	187	0.09299	Inbreeding Coefficient	ICSBM
17	IPmr462:C8BH6ANXX:7:250590698	2245	562	0.12517	143	0.07281	Inbreeding Coefficient	ICSBM
18	IPmr442:C8BH6ANXX:7:250590649	2245	804	0.17906	68	0.0369	Inbreeding Coefficient	ICSBM
19	IPmr862:C8BH6ANXX:7:250590711	2245	790	0.17595	92	0.04973	Inbreeding Coefficient	ICSBM
20	IPmr998:C8BH6ANXX:7:250590710	2245	830	0.18486	99	0.0541	Inbreeding Coefficient	ICSBM
21	IPmr493:C8BH6ANXX:8:250590802	2245	1044	0.23252	50	0.02902	Inbreeding Coefficient	ICSBM
22	IPmr711:C8BH6ANXX:8:250590829	2245	876	0.1951	98	0.05423	Inbreeding Coefficient	ICSBM
23	IPmr1022:C8BH6ANXX:8:250590801	2245	542	0.12071	110	0.05572	Inbreeding Coefficient	ICSBM
24	IPmr905:C8BH6ANXX:7:250590694	2245	804	0.17906	124	0.06728	Inbreeding Coefficient	ICSBM
25	IPmr492:C8BH6ANXX:8:250590783	2245	608	0.13541	183	0.09428	Inbreeding Coefficient	ICSBM
26	IPmr811:C8BH6ANXX:8:250590806	2245	800	0.17817	84	0.04553	Inbreeding Coefficient	ICSBM
27	IPmr902:C8BH6ANXX:7:250590634	2245	4334	0.96526	1	0.01282	Inbreeding Coefficient	ICSBM
28	IPmr828:C8BH6ANXX:7:250590696	2245	872	0.19421	273	0.15091	Inbreeding Coefficient	ICSBM
29	IPmr840:C8BH6ANXX:8:250590844	2245	672	0.14967	137	0.07177	Inbreeding Coefficient	ICSBM
30	IPmr127:C8BH6ANXX:8:250590840	2245	848	0.18886	117	0.06425	Inbreeding Coefficient	ICSBM
31	IPmr762:C8BH6ANXX:8:250590797	2245	776	0.17283	90	0.04847	Inbreeding Coefficient	ICSBM
32	IPmr899:C8BH6ANXX:8:250590819	2245	3178	0.7078	12	0.01829	Inbreeding Coefficient	ICSBM
33	IPmr808:C8BH6ANXX:7:250590674	2245	468	0.10423	113	0.05619	Inbreeding Coefficient	ICSBM
34	IPmr814:C8BH6ANXX:8:250590837	2245	374	0.0833	292	0.14189	Inbreeding Coefficient	ICSBM
35	IPmr992:C8BH6ANXX:7:250590640	2245	842	0.18753	141	0.0773	Inbreeding Coefficient	ICSBM
36	IPmr999:C8BH6ANXX:8:250590770	2245	552	0.12294	107	0.05434	Inbreeding Coefficient	ICSBM
37	IPmr840:C8BH6ANXX:7:250590717	2245	988	0.22004	123	0.07025	Inbreeding Coefficient	ICSBM
38	IPmr1067:C8BH6ANXX:7:250590644	2245	3532	0.78664	6	0.01253	Inbreeding Coefficient	ICSBM
39	IPmr708:C8BH6ANXX:7:250590689	2245	458	0.102	179	0.08879	Inbreeding Coefficient	ICSBM
40	IPmr864:C8BH6ANXX:8:250590817	2245	364	0.08107	130	0.06302	Inbreeding Coefficient	ICSBM
41	IPmr881:C8BH6ANXX:7:250590671	2245	524	0.1167	113	0.05698	Inbreeding Coefficient	ICSBM
42	IPmr939:C8BH6ANXX:7:250590646	2245	652	0.14521	130	0.06774	Inbreeding Coefficient	ICSBM
43	IPmr884:C8BH6ANXX:8:250590836	2245	968	0.21559	77	0.04373	Inbreeding Coefficient	ICSBM
44	IPmr760:C8BH6ANXX:8:250590776	2245	324	0.07216	352	0.16899	Inbreeding Coefficient	ICSBM
45	IPmr1058:C8BH6ANXX:7:250590675	2245	788	0.1755	73	0.03944	Inbreeding Coefficient	ICSBM
46	IPmr1006:C8BH6ANXX:8:250590803	2245	3210	0.71492	8	0.0125	Inbreeding Coefficient	ICSBM
47	IPmr1075:C8BH6ANXX:7:250590659	2245	738	0.16437	86	0.04584	Inbreeding Coefficient	ICSBM
48	IPmr964:C8BH6ANXX:8:250590759	2245	1752	0.3902	33	0.02411	Inbreeding Coefficient	ICSBM
49	IPmr997:C8BH6ANXX:8:250590779	2245	3104	0.69131	19	0.02742	Inbreeding Coefficient	ICSBM
50	IPmr1019:C8BH6ANXX:8:250590787	2245	3276	0.72962	4	0.00659	Inbreeding Coefficient	ICSBM
51	IPmr709:C8BH6ANXX:7:250590708	2245	3558	0.79243	6	0.01288	Inbreeding Coefficient	ICSBM
52	IPmr843:C8BH6ANXX:7:250590714	2245	942	0.2098	64	0.03608	Inbreeding Coefficient	ICSBM
53	IPmr934:C8BH6ANXX:7:250590712	2245	880	0.19599	245	0.13573	Inbreeding Coefficient	ICSBM
54	IPmr1069:C8BH6ANXX:7:250590622	2245	794	0.17684	68	0.0368	Inbreeding Coefficient	ICSBM
55	IPmr987:C8BH6ANXX:8:250590808	2245	976	0.21737	57	0.03244	Inbreeding Coefficient	ICSBM
56	IPmr982:C8BH6ANXX:8:250590780	2245	666	0.14833	80	0.04184	Inbreeding Coefficient	ICSBM
57	IPmr774:C8BH6ANXX:7:250590685	2245	862	0.19198	68	0.03749	Inbreeding Coefficient	ICSBM
58	IPmr725:C8BH6ANXX:8:250590766	2245	456	0.10156	105	0.05206	Inbreeding Coefficient	ICSBM
59	IPmr800:C8BH6ANXX:8:250590768	2245	360	0.08018	447	0.21646	Inbreeding Coefficient	ICSBM
60	IPmr817:C8BH6ANXX:7:250590695	2245	658	0.14655	112	0.05846	Inbreeding Coefficient	ICSBM
61	IPmr41:C8BH6ANXX:8:250590774	2245	434	0.09666	137	0.06755	Inbreeding Coefficient	ICSBM
62	IPmr730:C8BH6ANXX:7:250590653	2245	958	0.21336	200	0.11325	Inbreeding Coefficient	ICSBM
63	IPmr961:C8BH6ANXX:8:250590763	2245	3402	0.75768	2	0.00368	Inbreeding Coefficient	ICSBM
64	IPmr1005:C8BH6ANXX:8:250590821	2245	610	0.13586	257	0.13247	Inbreeding Coefficient	ICSBM
65	IPmr10:C8BH6ANXX:8:250590771	2245	2882	0.64187	31	0.03856	Inbreeding Coefficient	ICSBM
66	IPmr996:C8BH6ANXX:8:250590775	2245	628	0.13987	106	0.05489	Inbreeding Coefficient	ICSBM
67	IPmr943:C8BH6ANXX:7:250590684	2245	3592	0.8	2	0.00445	Inbreeding Coefficient	ICSBM
68	IPmr733:C8BH6ANXX:8:250590777	2245	348	0.07751	150	0.07243	Inbreeding Coefficient	ICSBM
69	IPmr425:C8BH6ANXX:7:250590716	2245	3548	0.7902	1	0.00212	Inbreeding Coefficient	ICSBM
70	IPmr1043:C8BH6ANXX:7:250590624	2245	898	0.2	82	0.04566	Inbreeding Coefficient	ICSBM
71	IPmr1049:C8BH6ANXX:8:250590757	2245	1304	0.29042	47	0.0295	Inbreeding Coefficient	ICSBM
72	IPmr841:C8BH6ANXX:7:250590664	2245	658	0.14655	83	0.04332	Inbreeding Coefficient	ICSBM
73	IPmr1035:C8BH6ANXX:7:250590633	2245	634	0.1412	185	0.09595	Inbreeding Coefficient	ICSBM
74	IPmr968:C8BH6ANXX:7:250590700	2245	3470	0.77283	11	0.02157	Inbreeding Coefficient	ICSBM
75	IPmr3:C8BH6ANXX:8:250590823	2245	644	0.14343	95	0.0494	Inbreeding Coefficient	ICSBM
76	IPmr963:C8BH6ANXX:7:250590690	2245	690	0.15367	80	0.04211	Inbreeding Coefficient	ICSBM
77	IPmr926:C8BH6ANXX:8:250590765	2245	580	0.12918	181	0.09258	Inbreeding Coefficient	ICSBM
78	IPmr944:C8BH6ANXX:8:250590834	2245	1196	0.26637	112	0.068	Inbreeding Coefficient	ICSBM
79	IPmr978:C8BH6ANXX:7:250590670	2245	746	0.16615	89	0.04754	Inbreeding Coefficient	ICSBM
80	IPmr1026:C8BH6ANXX:8:250590752	2245	506	0.11269	129	0.06476	Inbreeding Coefficient	ICSBM
81	IPmr878:C8BH6ANXX:7:250590623	2245	602	0.13408	243	0.125	Inbreeding Coefficient	ICSBM
82	IPmr940:C8BH6ANXX:7:250590688	2245	670	0.14922	337	0.17644	Inbreeding Coefficient	ICSBM
83	IPmr787:C8BH6ANXX:8:250590750	2245	802	0.17862	73	0.03959	Inbreeding Coefficient	ICSBM
84	IPmr365:C8BH6ANXX:8:250590804	2245	1256	0.27973	60	0.03711	Inbreeding Coefficient	ICSBM
85	IPmr974:C8BH6ANXX:7:250590669	2245	944	0.21024	77	0.04343	Inbreeding Coefficient	ICSBM
86	IPmr845:C8BH6ANXX:7:250590699	2245	800	0.17817	197	0.10678	Inbreeding Coefficient	ICSBM
87	IPmr740:C8BH6ANXX:8:250590839	2245	668	0.14878	105	0.05495	Inbreeding Coefficient	ICSBM
88	IPmr887:C8BH6ANXX:7:250590667	2245	630	0.14031	84	0.04352	Inbreeding Coefficient	ICSBM
89	IPmr771:C8BH6ANXX:8:250590825	2245	268	0.05969	160	0.07579	Inbreeding Coefficient	ICSBM
90	IPmr737:C8BH6ANXX:8:250590772	2245	560	0.12472	102	0.05191	Inbreeding Coefficient	ICSBM
91	IPmr417:C8BH6ANXX:7:250590682	2245	366	0.08151	156	0.07565	Inbreeding Coefficient	ICSBM
92	IPmr989:C8BH6ANXX:7:250590661	2245	618	0.13764	91	0.047	Inbreeding Coefficient	ICSBM
93	IPmr1039:C8BH6ANXX:8:250590769	2245	1128	0.25122	97	0.0577	Inbreeding Coefficient	ICSBM
94	IPmr719:C8BH6ANXX:7:250590638	2245	612	0.1363	113	0.05828	Inbreeding Coefficient	ICSBM
95	IPmr908:C8BH6ANXX:7:250590660	2245	3622	0.80668	5	0.01152	Inbreeding Coefficient	ICSBM
96	IPmr393:C8BH6ANXX:7:250590691	2245	710	0.15813	80	0.04233	Inbreeding Coefficient	ICSBM
97	IPmr62:C8BH6ANXX:7:250590631	2245	816	0.18174	76	0.04137	Inbreeding Coefficient	ICSBM
98	IPmr1025:C8BH6ANXX:8:250590814	2245	868	0.19332	85	0.04694	Inbreeding Coefficient	ICSBM
99	IPmr1066:C8BH6ANXX:7:250590681	2245	646	0.14388	122	0.06348	Inbreeding Coefficient	ICSBM
100	IPmr449:C8BH6ANXX:8:250590754	2245	1440	0.32071	31	0.02033	Inbreeding Coefficient	ICSBM
101	IPmr741:C8BH6ANXX:7:250590628	2245	3006	0.66949	26	0.03504	Inbreeding Coefficient	ICSBM
102	IPmr877:C8BH6ANXX:7:250590647	2245	542	0.12071	154	0.07801	Inbreeding Coefficient	ICSBM
103	IPmr465:C8BH6ANXX:8:250590792	2245	330	0.0735	228	0.10962	Inbreeding Coefficient	ICSBM
104	IPmr452:C8BH6ANXX:7:250590665	2245	592	0.13185	277	0.14212	Inbreeding Coefficient	ICSBM
105	IPmr1021:C8BH6ANXX:7:250590707	2245	894	0.19911	74	0.04116	Inbreeding Coefficient	ICSBM
106	IPmr920:C8BH6ANXX:8:250590816	2245	440	0.098	237	0.11704	Inbreeding Coefficient	ICSBM
107	IPmr718:C8BH6ANXX:8:250590805	2245	664	0.14788	93	0.04861	Inbreeding Coefficient	ICSBM
108	IPmr805:C8BH6ANXX:7:250590663	2245	626	0.13942	109	0.05642	Inbreeding Coefficient	ICSBM
109	IPmr904:C8BH6ANXX:7:250590680	2245	682	0.15189	91	0.04779	Inbreeding Coefficient	ICSBM
110	IPmr854:C8BH6ANXX:8:250590810	2245	1428	0.31804	47	0.0307	Inbreeding Coefficient	ICSBM
111	IPmr744:C8BH6ANXX:7:250590692	2245	3534	0.78708	5	0.01046	Inbreeding Coefficient	ICSBM
112	IPmr1037:C8BH6ANXX:8:250590782	2245	376	0.08374	328	0.15946	Inbreeding Coefficient	ICSBM
113	IPmr713:C8BH6ANXX:7:250590656	2245	636	0.14165	92	0.04774	Inbreeding Coefficient	ICSBM
114	IPmr754:C8BH6ANXX:8:250590760	2245	1332	0.29666	37	0.02343	Inbreeding Coefficient	ICSBM
115	IPmr852:C8BH6ANXX:7:250590706	2245	906	0.20178	62	0.0346	Inbreeding Coefficient	ICSBM
116	IPmr759:C8BH6ANXX:7:250590672	2245	974	0.21693	257	0.14619	Inbreeding Coefficient	ICSBM
117	IPmr847:C8BH6ANXX:7:250590677	2245	1342	0.29889	48	0.0305	Inbreeding Coefficient	ICSBM
118	IPmr700:C8BH6ANXX:8:250590781	2245	444	0.09889	190	0.09392	Inbreeding Coefficient	ICSBM
119	IPmr837:C8BH6ANXX:7:250590703	2245	806	0.17951	84	0.0456	Inbreeding Coefficient	ICSBM
120	IPmr1070:C8BH6ANXX:8:250590793	2245	1532	0.3412	25	0.0169	Inbreeding Coefficient	ICSBM
121	IPmr897:C8BH6ANXX:7:250590645	2245	804	0.17906	111	0.06023	Inbreeding Coefficient	ICSBM
122	IPmr706:C8BH6ANXX:8:250590756	2245	850	0.18931	70	0.03846	Inbreeding Coefficient	ICSBM
123	IPmr786:C8BH6ANXX:7:250590702	2245	766	0.1706	95	0.05102	Inbreeding Coefficient	ICSBM
124	IPmr868:C8BH6ANXX:7:250590657	2245	488	0.10869	126	0.06297	Inbreeding Coefficient	ICSBM
125	IPmr851:C8BH6ANXX:7:250590639	2245	698	0.15546	91	0.048	Inbreeding Coefficient	ICSBM
126	IPmr1015:C8BH6ANXX:7:250590652	2245	3742	0.83341	3	0.00802	Inbreeding Coefficient	ICSBM
127	IPmr927:C8BH6ANXX:7:250590637	2245	724	0.16125	86	0.04567	Inbreeding Coefficient	ICSBM
128	IPmr866:C8BH6ANXX:8:250590794	2245	1436	0.31982	35	0.02292	Inbreeding Coefficient	ICSBM
129	IPmr891:C8BH6ANXX:7:250590676	2245	3708	0.82584	2	0.00512	Inbreeding Coefficient	ICSBM
130	IPmr1016:C8BH6ANXX:8:250590809	2245	1380	0.30735	44	0.0283	Inbreeding Coefficient	ICSBM
131	IPmr427:C8BH6ANXX:8:250590773	2245	694	0.15457	84	0.04426	Inbreeding Coefficient	ICSBM
132	IPmr812:C8BH6ANXX:7:250590650	2245	496	0.11047	247	0.12369	Inbreeding Coefficient	ICSBM
133	IPmr838:C8BH6ANXX:7:250590697	2245	780	0.17372	87	0.0469	Inbreeding Coefficient	ICSBM
134	IPmr414:C8BH6ANXX:8:250590784	2245	436	0.0971	116	0.05723	Inbreeding Coefficient	ICSBM
135	IPmr967:C8BH6ANXX:7:250590668	2245	3706	0.82539	13	0.03316	Inbreeding Coefficient	ICSBM
136	IPmr739:C8BH6ANXX:7:250590679	2245	622	0.13853	104	0.05377	Inbreeding Coefficient	ICSBM
137	IPmr988:C8BH6ANXX:8:250590832	2245	606	0.13497	105	0.05407	Inbreeding Coefficient	ICSBM
138	IPmr1074:C8BH6ANXX:7:250590713	2245	694	0.15457	150	0.07903	Inbreeding Coefficient	ICSBM
139	IPmr985:C8BH6ANXX:7:250590678	2245	692	0.15412	75	0.03949	Inbreeding Coefficient	ICSBM
140	IPmr980:C8BH6ANXX:8:250590762	2245	2220	0.49443	12	0.01057	Inbreeding Coefficient	ICSBM
141	IPmr855:C8BH6ANXX:7:250590673	2245	502	0.1118	126	0.06319	Inbreeding Coefficient	ICSBM
142	IPmr1065:C8BH6ANXX:8:250590818	2245	560	0.12472	218	0.11094	Inbreeding Coefficient	ICSBM
143	IPmr972:C8BH6ANXX:7:250590648	2245	780	0.17372	68	0.03666	Inbreeding Coefficient	ICSBM
144	IPmr901:C8BH6ANXX:8:250590785	2245	864	0.19243	77	0.04247	Inbreeding Coefficient	ICSBM
145	IPmr913:C8BH6ANXX:7:250590655	2245	650	0.14477	100	0.05208	Inbreeding Coefficient	ICSBM
146	IPmr936:C8BH6ANXX:7:250590666	2245	854	0.1902	78	0.0429	Inbreeding Coefficient	ICSBM
147	IPmr986:C8BH6ANXX:7:250590635	2245	640	0.14254	87	0.04519	Inbreeding Coefficient	ICSBM
148	IPmr794:C8BH6ANXX:8:250590753	2245	276	0.06147	254	0.12055	Inbreeding Coefficient	ICSBM
149	IPmr391:C8BH6ANXX:7:250590709	2245	848	0.18886	52	0.02856	Inbreeding Coefficient	ICSBM
150	IPmr1018:C8BH6ANXX:7:250590662	2245	790	0.17595	90	0.04865	Inbreeding Coefficient	ICSBM
151	IPmr917:C8BH6ANXX:7:250590641	2245	534	0.11893	127	0.06421	Inbreeding Coefficient	ICSBM
152	IPmr894:C8BH6ANXX:8:250590813	2245	856	0.19065	74	0.04073	Inbreeding Coefficient	ICSBM
153	IPmr768:C8BH6ANXX:8:250590838	2245	596	0.13274	183	0.09399	Inbreeding Coefficient	ICSBM
154	IPmr721:C8BH6ANXX:8:250590807	2245	834	0.18575	70	0.03829	Inbreeding Coefficient	ICSBM
155	IPmr1063:C8BH6ANXX:8:250590830	2245	620	0.13808	104	0.05375	Inbreeding Coefficient	ICSBM
156	IPmr983:C8BH6ANXX:7:250590643	2245	760	0.16927	73	0.03914	Inbreeding Coefficient	ICSBM
157	IPmr1017:C8BH6ANXX:7:250590658	2245	920	0.2049	60	0.03361	Inbreeding Coefficient	ICSBM
158	IPmr731:C8BH6ANXX:8:250590843	2245	3380	0.75278	6	0.01081	Inbreeding Coefficient	ICSBM
159	IPmr753:C8BH6ANXX:8:250590831	2245	896	0.19955	155	0.08625	Inbreeding Coefficient	ICSBM
160	IPmr699:C8BH6ANXX:8:250590798	2245	682	0.15189	81	0.04254	Inbreeding Coefficient	ICSBM
161	IPmr1042:C8BH6ANXX:8:250590800	2245	838	0.18664	70	0.03834	Inbreeding Coefficient	ICSBM
162	IPmr1000:C8BH6ANXX:7:250590693	2245	1036	0.23073	60	0.03474	Inbreeding Coefficient	ICSBM
163	IPmr790:C8BH6ANXX:7:250590632	2245	830	0.18486	68	0.03716	Inbreeding Coefficient	ICSBM
164	IPmr993:C8BH6ANXX:8:250590842	2245	660	0.14699	109	0.05692	Inbreeding Coefficient	ICSBM
165	IPmr770:C8BH6ANXX:8:250590761	2245	544	0.12116	104	0.05271	Inbreeding Coefficient	ICSBM
166	IPmr1008:C8BH6ANXX:7:250590704	2245	790	0.17595	160	0.08649	Inbreeding Coefficient	ICSBM
167	IPmr1057:C8BH6ANXX:7:250590687	2245	856	0.19065	84	0.04623	Inbreeding Coefficient	ICSBM
168	IPmr995:C8BH6ANXX:7:250590630	2245	676	0.15056	89	0.04667	Inbreeding Coefficient	ICSBM
169	IPmr758:C8BH6ANXX:8:250590758	2245	542	0.12071	112	0.05674	Inbreeding Coefficient	ICSBM
170	IPmr867:C8BH6ANXX:8:250590822	2245	634	0.1412	96	0.04979	Inbreeding Coefficient	ICSBM
171	IPmr776:C8BH6ANXX:8:250590820	2245	696	0.15501	77	0.04059	Inbreeding Coefficient	ICSBM
172	IPmr743:C8BH6ANXX:8:250590778	2245	436	0.0971	111	0.05476	Inbreeding Coefficient	ICSBM
173	IPmr778:C8BH6ANXX:8:250590789	2245	830	0.18486	77	0.04208	Inbreeding Coefficient	ICSBM
174	IPmr842:C8BH6ANXX:8:250590799	2245	1964	0.43742	21	0.01663	Inbreeding Coefficient	ICSBM
175	IPmr981:C8BH6ANXX:8:250590811	2245	3242	0.72205	12	0.01923	Inbreeding Coefficient	ICSBM
176	IPmr859:C8BH6ANXX:8:250590812	2245	1046	0.23296	52	0.0302	Inbreeding Coefficient	ICSBM
177	IPmr1001:C8BH6ANXX:8:250590755	2245	2976	0.66281	51	0.06737	Inbreeding Coefficient	ICSBM
178	IPmr1036:C8BH6ANXX:8:250590767	2245	702	0.15635	95	0.05016	Inbreeding Coefficient	ICSBM
179	IPmr853:C8BH6ANXX:8:250590764	2245	526	0.11715	131	0.06609	Inbreeding Coefficient	ICSBM
180	IPmr849:C8BH6ANXX:8:250590788	2245	638	0.14209	283	0.14694	Inbreeding Coefficient	ICSBM
181	IPmr1040:C8BH6ANXX:8:250590749	2245	506	0.11269	113	0.05673	Inbreeding Coefficient	ICSBM
182	IPmr977:C8BH6ANXX:8:250590828	2245	508	0.11314	237	0.11904	Inbreeding Coefficient	ICSBM
183	IPmr1064:C8BH6ANXX:7:250590625	2245	770	0.17149	82	0.04409	Inbreeding Coefficient	ICSBM
184	IPmr1002:C8BH6ANXX:8:250590791	2245	1396	0.31091	51	0.03297	Inbreeding Coefficient	ICSBM
185	IPmr925:C8BH6ANXX:7:250590654	2245	636	0.14165	204	0.10586	Inbreeding Coefficient	ICSBM
186	IPmr991:C8BH6ANXX:7:250590627	2245	1104	0.24588	131	0.07738	Inbreeding Coefficient	ICSBM
187	IPmr773:C8BH6ANXX:8:250590833	2245	772	0.17194	81	0.04357	Inbreeding Coefficient	ICSBM
188	IPmr501:C8BH6ANXX:7:250590683	2245	636	0.14165	328	0.17021	Inbreeding Coefficient	ICSBM
189	IPmr844:C8BH6ANXX:8:250590835	2245	3320	0.73942	1	0.00171	Inbreeding Coefficient	ICSBM
