## Supplementary material for "Genome-wide Population Structure Analyses of Three Minor Millets: Kodo Millet, Little Millet, and Proso Millet": Proso_filtered_taxa_sum.txt

Taxa	Taxa Name	Number of Sites	Gametes Missing	Proportion Missing	Number Heterozygous	Proportion Heterozygous	Inbreeding Coefficient	Inbreeding Coefficient Scaled by Missing
0	IPm361:C8BH6ANXX:6:250590498	1882	446	0.11849	64	0.03858	Inbreeding Coefficient	ICSBM
1	IPm2100:C8BH6ANXX:5:250590392	1882	556	0.14772	67	0.04177	Inbreeding Coefficient	ICSBM
2	IPm2205:C8BH6ANXX:5:250590383	1882	516	0.13709	87	0.05357	Inbreeding Coefficient	ICSBM
3	IPm2660:C8BH6ANXX:6:250590547	1882	420	0.11158	54	0.0323	Inbreeding Coefficient	ICSBM
4	IPm277:C8BH6ANXX:5:250590452	1882	586	0.15569	44	0.02769	Inbreeding Coefficient	ICSBM
5	IPm2682:C8BH6ANXX:5:250590423	1882	512	0.13603	73	0.0449	Inbreeding Coefficient	ICSBM
6	IPm2745:C8BH6ANXX:6:250590519	1882	240	0.06376	266	0.15096	Inbreeding Coefficient	ICSBM
7	IPm2861:C8BH6ANXX:5:250590395	1882	374	0.09936	47	0.02773	Inbreeding Coefficient	ICSBM
8	IPm2555:C8BH6ANXX:5:250590447	1882	482	0.12806	180	0.10969	Inbreeding Coefficient	ICSBM
9	IPm2171:C8BH6ANXX:6:250590567	1882	290	0.07705	250	0.14393	Inbreeding Coefficient	ICSBM
10	IPm2718:C8BH6ANXX:5:250590389	1882	590	0.15675	44	0.02773	Inbreeding Coefficient	ICSBM
11	IPm2621:C8BH6ANXX:5:250590457	1882	3542	0.94102	0	0	Inbreeding Coefficient	ICSBM
12	IPm2675:C8BH6ANXX:6:250590515	1882	398	0.10574	61	0.03624	Inbreeding Coefficient	ICSBM
13	IPm2816:C8BH6ANXX:6:250590587	1882	264	0.07014	48	0.02743	Inbreeding Coefficient	ICSBM
14	IPm2616:C8BH6ANXX:6:250590533	1882	2612	0.69394	25	0.0434	Inbreeding Coefficient	ICSBM
15	IPm1586:C8BH6ANXX:6:250590538	1882	272	0.07226	63	0.03608	Inbreeding Coefficient	ICSBM
16	IPm2227:C8BH6ANXX:5:250590380	1882	360	0.09564	35	0.02056	Inbreeding Coefficient	ICSBM
17	IPm2535:C8BH6ANXX:5:250590417	1882	368	0.09777	42	0.02473	Inbreeding Coefficient	ICSBM
18	IPm1608:C8BH6ANXX:6:250590530	1882	258	0.06854	49	0.02795	Inbreeding Coefficient	ICSBM
19	IPm2101:C8BH6ANXX:5:250590437	1882	626	0.16631	19	0.01211	Inbreeding Coefficient	ICSBM
20	IPm2529:C8BH6ANXX:6:250590499	1882	308	0.08183	87	0.05035	Inbreeding Coefficient	ICSBM
21	IPm55:C8BH6ANXX:6:250590522	1882	430	0.11424	46	0.02759	Inbreeding Coefficient	ICSBM
22	IPm2076:C8BH6ANXX:5:250590402	1882	444	0.11796	31	0.01867	Inbreeding Coefficient	ICSBM
23	IPm2544:C8BH6ANXX:5:250590459	1882	584	0.15515	113	0.07107	Inbreeding Coefficient	ICSBM
24	IPm2767:C8BH6ANXX:5:250590410	1882	418	0.11105	31	0.01853	Inbreeding Coefficient	ICSBM
25	IPm2904:C8BH6ANXX:6:250590569	1882	688	0.18278	58	0.03771	Inbreeding Coefficient	ICSBM
26	IPm2900:C8BH6ANXX:5:250590370	1882	776	0.20616	44	0.02945	Inbreeding Coefficient	ICSBM
27	IPm2629:C8BH6ANXX:6:250590551	1882	360	0.09564	48	0.0282	Inbreeding Coefficient	ICSBM
28	IPm2812:C8BH6ANXX:6:250590574	1882	516	0.13709	70	0.0431	Inbreeding Coefficient	ICSBM
29	IPm102:C8BH6ANXX:6:250590571	1882	374	0.09936	87	0.05133	Inbreeding Coefficient	ICSBM
30	IPm2765:C8BH6ANXX:6:250590559	1882	508	0.13496	37	0.02273	Inbreeding Coefficient	ICSBM
31	IPm448:C8BH6ANXX:6:250590590	1882	668	0.17747	39	0.02519	Inbreeding Coefficient	ICSBM
32	IPm2686:C8BH6ANXX:6:250590555	1882	784	0.20829	32	0.02148	Inbreeding Coefficient	ICSBM
33	IPm390:C8BH6ANXX:5:250590374	1882	2210	0.58714	27	0.03475	Inbreeding Coefficient	ICSBM
34	IPm2108:C8BH6ANXX:5:250590368	1882	640	0.17003	42	0.02689	Inbreeding Coefficient	ICSBM
35	IPm2872:C8BH6ANXX:5:250590373	1882	938	0.2492	22	0.01557	Inbreeding Coefficient	ICSBM
36	IPm2700:C8BH6ANXX:6:250590585	1882	472	0.1254	66	0.0401	Inbreeding Coefficient	ICSBM
37	IPm2155:C8BH6ANXX:6:250590548	1882	644	0.17109	34	0.02179	Inbreeding Coefficient	ICSBM
38	IPm104:C8BH6ANXX:5:250590445	1882	518	0.13762	194	0.11953	Inbreeding Coefficient	ICSBM
39	IPm16:C8BH6ANXX:6:250590514	1882	318	0.08448	41	0.0238	Inbreeding Coefficient	ICSBM
40	IPm2573:C8BH6ANXX:6:250590570	1882	398	0.10574	131	0.07784	Inbreeding Coefficient	ICSBM
41	IPm2733:C8BH6ANXX:5:250590432	1882	360	0.09564	61	0.03584	Inbreeding Coefficient	ICSBM
42	IPm301:C8BH6ANXX:6:250590588	1882	826	0.21945	54	0.03676	Inbreeding Coefficient	ICSBM
43	IPm2709:C8BH6ANXX:5:250590398	1882	2696	0.71626	3	0.00562	Inbreeding Coefficient	ICSBM
44	IPm2844:C8BH6ANXX:6:250590544	1882	504	0.1339	56	0.03436	Inbreeding Coefficient	ICSBM
45	IPm2685:C8BH6ANXX:5:250590396	1882	334	0.08874	35	0.02041	Inbreeding Coefficient	ICSBM
46	IPm2077:C8BH6ANXX:5:250590443	1882	516	0.13709	93	0.05727	Inbreeding Coefficient	ICSBM
47	IPm2710:C8BH6ANXX:5:250590372	1882	428	0.11371	48	0.02878	Inbreeding Coefficient	ICSBM
48	IPm2501:C8BH6ANXX:5:250590449	1882	554	0.14718	55	0.03427	Inbreeding Coefficient	ICSBM
49	IPm2282:C8BH6ANXX:5:250590404	1882	458	0.12168	29	0.01754	Inbreeding Coefficient	ICSBM
50	IPm2802:C8BH6ANXX:5:250590403	1882	422	0.11211	77	0.04608	Inbreeding Coefficient	ICSBM
51	IPm2594:C8BH6ANXX:6:250590576	1882	404	0.10733	162	0.09643	Inbreeding Coefficient	ICSBM
52	IPm2817:C8BH6ANXX:6:250590512	1882	454	0.12062	43	0.02598	Inbreeding Coefficient	ICSBM
53	IPm66:C8BH6ANXX:6:250590578	1882	468	0.12434	50	0.03034	Inbreeding Coefficient	ICSBM
54	IPm1591:C8BH6ANXX:5:250590412	1882	242	0.06429	127	0.07212	Inbreeding Coefficient	ICSBM
55	IPm2687:C8BH6ANXX:6:250590566	1882	362	0.09617	45	0.02646	Inbreeding Coefficient	ICSBM
56	IPm2016:C8BH6ANXX:6:250590582	1882	906	0.2407	25	0.01749	Inbreeding Coefficient	ICSBM
57	IPm2731:C8BH6ANXX:5:250590414	1882	2824	0.75027	0	0	Inbreeding Coefficient	ICSBM
58	IPm2805:C8BH6ANXX:6:250590537	1882	1112	0.29543	22	0.01659	Inbreeding Coefficient	ICSBM
59	IPm1604:C8BH6ANXX:5:250590400	1882	730	0.19394	62	0.04087	Inbreeding Coefficient	ICSBM
60	IPm2758:C8BH6ANXX:6:250590563	1882	288	0.07651	55	0.03165	Inbreeding Coefficient	ICSBM
61	IPm1599:C8BH6ANXX:6:250590565	1882	2594	0.68916	3	0.00513	Inbreeding Coefficient	ICSBM
62	IPm2699:C8BH6ANXX:5:250590436	1882	386	0.10255	103	0.06098	Inbreeding Coefficient	ICSBM
63	IPm283:C8BH6ANXX:6:250590503	1882	324	0.08608	51	0.02965	Inbreeding Coefficient	ICSBM
64	IPm1631:C8BH6ANXX:6:250590573	1882	2484	0.65994	11	0.01719	Inbreeding Coefficient	ICSBM
65	IPm2549:C8BH6ANXX:6:250590517	1882	2484	0.65994	22	0.03438	Inbreeding Coefficient	ICSBM
66	IPm2782:C8BH6ANXX:6:250590534	1882	614	0.16312	43	0.0273	Inbreeding Coefficient	ICSBM
67	IPm2717:C8BH6ANXX:5:250590454	1882	2664	0.70776	9	0.01636	Inbreeding Coefficient	ICSBM
68	IPm2850:C8BH6ANXX:5:250590450	1882	700	0.18597	35	0.02285	Inbreeding Coefficient	ICSBM
69	IPm2108:C8BH6ANXX:6:250590502	1882	600	0.1594	64	0.04046	Inbreeding Coefficient	ICSBM
70	IPm2186:C8BH6ANXX:5:250590391	1882	504	0.1339	35	0.02147	Inbreeding Coefficient	ICSBM
71	IPm2135:C8BH6ANXX:5:250590386	1882	600	0.1594	18	0.01138	Inbreeding Coefficient	ICSBM
72	IPm2783:C8BH6ANXX:6:250590580	1882	1026	0.27258	37	0.02703	Inbreeding Coefficient	ICSBM
73	IPm2558:C8BH6ANXX:5:250590446	1882	2814	0.74761	3	0.00632	Inbreeding Coefficient	ICSBM
74	IPm2288:C8BH6ANXX:5:250590394	1882	628	0.16684	36	0.02296	Inbreeding Coefficient	ICSBM
75	IPm2503:C8BH6ANXX:6:250590541	1882	2900	0.77046	0	0	Inbreeding Coefficient	ICSBM
76	IPm2034:C8BH6ANXX:6:250590549	1882	2730	0.72529	8	0.01547	Inbreeding Coefficient	ICSBM
77	IPm2748:C8BH6ANXX:5:250590462	1882	2846	0.75611	17	0.03704	Inbreeding Coefficient	ICSBM
78	IPm2187:C8BH6ANXX:6:250590553	1882	686	0.18225	33	0.02144	Inbreeding Coefficient	ICSBM
79	IPm2735:C8BH6ANXX:6:250590564	1882	398	0.10574	50	0.02971	Inbreeding Coefficient	ICSBM
80	IPm2858:C8BH6ANXX:5:250590453	1882	542	0.144	119	0.07387	Inbreeding Coefficient	ICSBM
81	IPm2688:C8BH6ANXX:5:250590456	1882	362	0.09617	88	0.05173	Inbreeding Coefficient	ICSBM
82	IPm2797:C8BH6ANXX:6:250590545	1882	940	0.24973	28	0.01983	Inbreeding Coefficient	ICSBM
83	IPm1603:C8BH6ANXX:6:250590532	1882	770	0.20457	22	0.0147	Inbreeding Coefficient	ICSBM
84	IPm2789:C8BH6ANXX:6:250590542	1882	418	0.11105	48	0.02869	Inbreeding Coefficient	ICSBM
85	IPm2069:C8BH6ANXX:5:250590409	1882	396	0.10521	31	0.01841	Inbreeding Coefficient	ICSBM
86	IPm99:C8BH6ANXX:6:250590529	1882	414	0.10999	80	0.04776	Inbreeding Coefficient	ICSBM
87	IPm982:C8BH6ANXX:5:250590434	1882	500	0.13284	96	0.05882	Inbreeding Coefficient	ICSBM
88	IPm2846:C8BH6ANXX:5:250590448	1882	618	0.16419	55	0.03497	Inbreeding Coefficient	ICSBM
89	IPm362:C8BH6ANXX:5:250590384	1882	412	0.10946	62	0.03699	Inbreeding Coefficient	ICSBM
90	IPm2826:C8BH6ANXX:5:250590425	1882	322	0.08555	52	0.03021	Inbreeding Coefficient	ICSBM
91	IPm2273:C8BH6ANXX:5:250590397	1882	414	0.10999	44	0.02627	Inbreeding Coefficient	ICSBM
92	IPm2694:C8BH6ANXX:6:250590506	1882	394	0.10468	36	0.02136	Inbreeding Coefficient	ICSBM
93	IPm2278:C8BH6ANXX:5:250590419	1882	456	0.12115	45	0.02721	Inbreeding Coefficient	ICSBM
94	IPm2716:C8BH6ANXX:5:250590420	1882	340	0.09033	57	0.03329	Inbreeding Coefficient	ICSBM
95	IPm2575:C8BH6ANXX:6:250590511	1882	306	0.0813	39	0.02256	Inbreeding Coefficient	ICSBM
96	IPm2510:C8BH6ANXX:5:250590421	1882	504	0.1339	65	0.03988	Inbreeding Coefficient	ICSBM
97	IPm2601:C8BH6ANXX:5:250590385	1882	404	0.10733	279	0.16607	Inbreeding Coefficient	ICSBM
98	IPm381:C8BH6ANXX:5:250590427	1882	462	0.12274	58	0.03513	Inbreeding Coefficient	ICSBM
99	IPm2798:C8BH6ANXX:5:250590382	1882	2486	0.66047	14	0.02191	Inbreeding Coefficient	ICSBM
100	IPm2698:C8BH6ANXX:6:250590535	1882	450	0.11955	33	0.01992	Inbreeding Coefficient	ICSBM
101	IPm2665:C8BH6ANXX:6:250590516	1882	404	0.10733	70	0.04167	Inbreeding Coefficient	ICSBM
102	IPm1536:C8BH6ANXX:5:250590399	1882	538	0.14293	49	0.03038	Inbreeding Coefficient	ICSBM
103	IPm2889:C8BH6ANXX:6:250590556	1882	1192	0.31668	18	0.014	Inbreeding Coefficient	ICSBM
104	IPm2863:C8BH6ANXX:5:250590422	1882	3168	0.84166	0	0	Inbreeding Coefficient	ICSBM
105	IPm2854:C8BH6ANXX:6:250590546	1882	596	0.15834	61	0.03851	Inbreeding Coefficient	ICSBM
106	IPm2053:C8BH6ANXX:6:250590504	1882	438	0.11637	80	0.04811	Inbreeding Coefficient	ICSBM
107	IPm2639:C8BH6ANXX:5:250590428	1882	300	0.0797	69	0.03984	Inbreeding Coefficient	ICSBM
108	IPm2209:C8BH6ANXX:6:250590528	1882	422	0.11211	30	0.01795	Inbreeding Coefficient	ICSBM
109	IPm2897:C8BH6ANXX:5:250590390	1882	2874	0.76355	8	0.01798	Inbreeding Coefficient	ICSBM
110	IPm2705:C8BH6ANXX:5:250590406	1882	2730	0.72529	3	0.0058	Inbreeding Coefficient	ICSBM
111	IPm2257:C8BH6ANXX:6:250590524	1882	304	0.08077	53	0.03064	Inbreeding Coefficient	ICSBM
112	IPm1554:C8BH6ANXX:6:250590531	1882	712	0.18916	25	0.01638	Inbreeding Coefficient	ICSBM
113	IPm1606:C8BH6ANXX:5:250590378	1882	418	0.11105	31	0.01853	Inbreeding Coefficient	ICSBM
114	IPm2650:C8BH6ANXX:5:250590401	1882	326	0.08661	37	0.02152	Inbreeding Coefficient	ICSBM
115	IPm2792:C8BH6ANXX:6:250590500	1882	546	0.14506	53	0.03294	Inbreeding Coefficient	ICSBM
116	IPm2537:C8BH6ANXX:6:250590497	1882	442	0.11743	47	0.0283	Inbreeding Coefficient	ICSBM
117	IPm2198:C8BH6ANXX:6:250590561	1882	660	0.17535	91	0.05863	Inbreeding Coefficient	ICSBM
118	IPm2064:C8BH6ANXX:6:250590536	1882	810	0.2152	23	0.01557	Inbreeding Coefficient	ICSBM
119	IPm2005:C8BH6ANXX:6:250590505	1882	582	0.15462	52	0.03268	Inbreeding Coefficient	ICSBM
120	IPm2824:C8BH6ANXX:6:250590495	1882	376	0.09989	88	0.05195	Inbreeding Coefficient	ICSBM
121	IPm2577:C8BH6ANXX:5:250590393	1882	376	0.09989	48	0.02834	Inbreeding Coefficient	ICSBM
122	IPm2528:C8BH6ANXX:6:250590584	1882	3678	0.97715	0	0	Inbreeding Coefficient	ICSBM
123	IPm2004:C8BH6ANXX:5:250590377	1882	336	0.08927	57	0.03326	Inbreeding Coefficient	ICSBM
124	IPm2697:C8BH6ANXX:5:250590463	1882	3398	0.90276	1	0.00546	Inbreeding Coefficient	ICSBM
125	IPm388:C8BH6ANXX:6:250590586	1882	732	0.19447	139	0.09169	Inbreeding Coefficient	ICSBM
126	IPm2661:C8BH6ANXX:6:250590552	1882	532	0.14134	162	0.10025	Inbreeding Coefficient	ICSBM
127	IPm2680:C8BH6ANXX:6:250590510	1882	302	0.08023	89	0.05142	Inbreeding Coefficient	ICSBM
128	IPm1598:C8BH6ANXX:6:250590575	1882	724	0.19235	144	0.09474	Inbreeding Coefficient	ICSBM
129	IPm2784:C8BH6ANXX:6:250590526	1882	482	0.12806	40	0.02438	Inbreeding Coefficient	ICSBM
130	IPm2832:C8BH6ANXX:6:250590523	1882	276	0.07333	47	0.02695	Inbreeding Coefficient	ICSBM
131	IPm2727:C8BH6ANXX:5:250590442	1882	752	0.19979	26	0.01726	Inbreeding Coefficient	ICSBM
132	IPm2654:C8BH6ANXX:6:250590501	1882	2504	0.66525	16	0.0254	Inbreeding Coefficient	ICSBM
133	IPm2780:C8BH6ANXX:5:250590435	1882	256	0.06801	55	0.03136	Inbreeding Coefficient	ICSBM
134	IPm2104:C8BH6ANXX:6:250590589	1882	2824	0.75027	3	0.00638	Inbreeding Coefficient	ICSBM
135	IPm2656:C8BH6ANXX:5:250590375	1882	428	0.11371	104	0.06235	Inbreeding Coefficient	ICSBM
136	IPm2270:C8BH6ANXX:5:250590369	1882	554	0.14718	42	0.02617	Inbreeding Coefficient	ICSBM
137	IPm2721:C8BH6ANXX:6:250590550	1882	800	0.21254	35	0.02362	Inbreeding Coefficient	ICSBM
138	IPm2689:C8BH6ANXX:6:250590562	1882	572	0.15197	30	0.0188	Inbreeding Coefficient	ICSBM
139	IPm9:C8BH6ANXX:6:250590543	1882	668	0.17747	35	0.02261	Inbreeding Coefficient	ICSBM
140	IPm2875:C8BH6ANXX:5:250590460	1882	570	0.15143	123	0.07702	Inbreeding Coefficient	ICSBM
141	IPm2087:C8BH6ANXX:5:250590429	1882	482	0.12806	50	0.03047	Inbreeding Coefficient	ICSBM
142	IPm2799:C8BH6ANXX:6:250590581	1882	2690	0.71467	4	0.00745	Inbreeding Coefficient	ICSBM
143	IPm2592:C8BH6ANXX:5:250590451	1882	408	0.1084	60	0.03576	Inbreeding Coefficient	ICSBM
144	IPm2730:C8BH6ANXX:6:250590560	1882	734	0.19501	148	0.09769	Inbreeding Coefficient	ICSBM
145	IPm2095:C8BH6ANXX:6:250590572	1882	356	0.09458	48	0.02817	Inbreeding Coefficient	ICSBM
146	IPm2813:C8BH6ANXX:5:250590411	1882	340	0.09033	40	0.02336	Inbreeding Coefficient	ICSBM
147	IPm2122:C8BH6ANXX:6:250590527	1882	552	0.14665	44	0.0274	Inbreeding Coefficient	ICSBM
148	IPm1621:C8BH6ANXX:5:250590416	1882	392	0.10414	58	0.0344	Inbreeding Coefficient	ICSBM
149	IPm2732:C8BH6ANXX:5:250590376	1882	3526	0.93677	2	0.01681	Inbreeding Coefficient	ICSBM
150	IPm2809:C8BH6ANXX:5:250590441	1882	580	0.15409	41	0.02575	Inbreeding Coefficient	ICSBM
151	IPm2821:C8BH6ANXX:6:250590579	1882	666	0.17694	62	0.04003	Inbreeding Coefficient	ICSBM
152	IPm2882:C8BH6ANXX:6:250590557	1882	2796	0.74283	5	0.01033	Inbreeding Coefficient	ICSBM
153	IPm2617:C8BH6ANXX:6:250590509	1882	2686	0.7136	7	0.01299	Inbreeding Coefficient	ICSBM
154	IPm2124:C8BH6ANXX:5:250590461	1882	498	0.13231	37	0.02266	Inbreeding Coefficient	ICSBM
155	IPm2847:C8BH6ANXX:5:250590431	1882	538	0.14293	45	0.0279	Inbreeding Coefficient	ICSBM
156	IPm2753:C8BH6ANXX:5:250590433	1882	386	0.10255	102	0.06039	Inbreeding Coefficient	ICSBM
157	IPm2164:C8BH6ANXX:5:250590387	1882	454	0.12062	136	0.08218	Inbreeding Coefficient	ICSBM
158	IPm2866:C8BH6ANXX:6:250590518	1882	470	0.12487	44	0.02672	Inbreeding Coefficient	ICSBM
159	IPm1609:C8BH6ANXX:6:250590577	1882	584	0.15515	38	0.0239	Inbreeding Coefficient	ICSBM
160	IPm2532:C8BH6ANXX:5:250590407	1882	516	0.13709	45	0.02771	Inbreeding Coefficient	ICSBM
161	IPm2540:C8BH6ANXX:6:250590558	1882	926	0.24601	171	0.12051	Inbreeding Coefficient	ICSBM
162	IPm384:C8BH6ANXX:6:250590520	1882	460	0.12221	38	0.023	Inbreeding Coefficient	ICSBM
163	IPm2267:C8BH6ANXX:6:250590507	1882	360	0.09564	83	0.04877	Inbreeding Coefficient	ICSBM
164	IPm366:C8BH6ANXX:5:250590440	1882	378	0.10043	68	0.04017	Inbreeding Coefficient	ICSBM
165	IPm2119:C8BH6ANXX:5:250590426	1882	522	0.13868	138	0.08513	Inbreeding Coefficient	ICSBM
166	IPm2517:C8BH6ANXX:5:250590415	1882	458	0.12168	35	0.02117	Inbreeding Coefficient	ICSBM
167	IPm2635:C8BH6ANXX:6:250590583	1882	398	0.10574	323	0.19192	Inbreeding Coefficient	ICSBM
168	IPm2522:C8BH6ANXX:6:250590496	1882	322	0.08555	112	0.06508	Inbreeding Coefficient	ICSBM
169	IPm44:C8BH6ANXX:5:250590430	1882	2844	0.75558	4	0.0087	Inbreeding Coefficient	ICSBM
170	IPm62:C8BH6ANXX:5:250590388	1882	416	0.11052	58	0.03465	Inbreeding Coefficient	ICSBM
171	IPm2587:C8BH6ANXX:5:250590413	1882	632	0.16791	41	0.02618	Inbreeding Coefficient	ICSBM
172	IPm27:C8BH6ANXX:6:250590521	1882	544	0.14453	32	0.01988	Inbreeding Coefficient	ICSBM
173	IPm2755:C8BH6ANXX:5:250590381	1882	508	0.13496	54	0.03317	Inbreeding Coefficient	ICSBM
174	IPm2552:C8BH6ANXX:5:250590408	1882	344	0.09139	74	0.04327	Inbreeding Coefficient	ICSBM
175	IPm2880:C8BH6ANXX:5:250590458	1882	778	0.2067	133	0.08908	Inbreeding Coefficient	ICSBM
176	IPm2620:C8BH6ANXX:5:250590439	1882	592	0.15728	50	0.03153	Inbreeding Coefficient	ICSBM
177	IPm2093:C8BH6ANXX:5:250590371	1882	472	0.1254	89	0.05407	Inbreeding Coefficient	ICSBM
178	IPm2867:C8BH6ANXX:5:250590438	1882	3304	0.87779	0	0	Inbreeding Coefficient	ICSBM
179	IPm2140:C8BH6ANXX:5:250590444	1882	340	0.09033	34	0.01986	Inbreeding Coefficient	ICSBM
180	IPm2123:C8BH6ANXX:5:250590405	1882	570	0.15143	36	0.02254	Inbreeding Coefficient	ICSBM
181	IPm2230:C8BH6ANXX:5:250590424	1882	376	0.09989	53	0.03129	Inbreeding Coefficient	ICSBM
182	IPm2768:C8BH6ANXX:6:250590554	1882	2528	0.67163	3	0.00485	Inbreeding Coefficient	ICSBM
183	IPm2507:C8BH6ANXX:5:250590379	1882	468	0.12434	110	0.06675	Inbreeding Coefficient	ICSBM
184	IPm2811:C8BH6ANXX:6:250590508	1882	556	0.14772	28	0.01746	Inbreeding Coefficient	ICSBM
185	IPm1588:C8BH6ANXX:6:250590525	1882	2602	0.69129	40	0.06885	Inbreeding Coefficient	ICSBM
186	IPm2236:C8BH6ANXX:6:250590513	1882	494	0.13124	62	0.03792	Inbreeding Coefficient	ICSBM
187	IPm2903:C8BH6ANXX:6:250590568	1882	436	0.11583	142	0.08534	Inbreeding Coefficient	ICSBM
188	IPm2083:C8BH6ANXX:6:250590540	1882	1178	0.31296	19	0.01469	Inbreeding Coefficient	ICSBM
189	IPm2769:C8BH6ANXX:5:250590455	1882	428	0.11371	47	0.02818	Inbreeding Coefficient	ICSBM
