## Supplementary material for "Genome-wide Population Structure Analyses of Three Minor Millets: Kodo Millet, Little Millet, and Proso Millet": Kodo_GPS_and_pops.csv

name	Lat	Long	Pop	color
IPs592	9.82	77.98	Pop_7	yellow
IPs593	22.3	73.17	Pop_4	red
IPs594	22.57	73.22	Pop_4	red
IPs595	22.55	73.45	Pop_4	red
IPs597	24.92	79.58	Pop_3	blue
IPs599	24.92	79.58	Pop_3	blue
IPs606	24.92	79.58	unknown	black
IPs614	24.92	79.58	Pop_4	red
IPs618	24.92	79.58	Pop_4	red
IPs684	9.77	80	Pop_7	yellow
IPs689	18.68	83.62	Pop_7	yellow
IPs694	9.36	78.83	Pop_5	orange
IPs695	9.36	78.83	Pop_5	orange
IPs914	19.53	82.46	Pop_4	red
IPs919	24.27	84.24	Pop_3	blue
IPs928	10.23	78.17	Pop_5	orange
IPs929	9.39	78.1	Pop_5	orange
