## Supplementary material for "Genome-wide Population Structure Analyses of Three Minor Millets: Kodo Millet, Little Millet, and Proso Millet": Little_GPS_and_pops.csv

name	Long	Lat	Pop	color
IPmr1008	81.93	19.2	Pop1	yellow
IPmr1060	73.43	18.25	Pop1	yellow
IPmr1063	77.53	10.46	Pop4	blue
IPmr1064	78.16	11.66	Pop4	blue
IPmr1065	78.16	11.66	Pop4	blue
IPmr1066	78.16	11.66	Pop4	blue
IPmr1069	78.17	10.23	Pop4	blue
IPmr1070	77.78	9.97	Pop4	blue
IPmr1016	73.43	18.25	Pop5	red
IPmr1017	75.67	17.89	Pop5	red
IPmr1018	73.98	17.68	Pop5	red
IPmr1020	73.43	18.25	Pop5	red
IPmr1021	73.43	18.25	Pop5	red
IPmr1022	73.31	16.98	Pop5	red
IPmr1025	73.31	16.98	Pop5	red
IPmr1035	82.71	18.81	Pop6	teal
IPmr1036	82.71	18.81	Pop6	teal
IPmr1037	82.71	18.81	Pop6	teal
IPmr1039	82.71	18.81	Pop6	teal
IPmr1040	82.71	18.81	Pop6	teal
IPmr1042	82.71	18.81	Pop6	teal
IPmr1043	82.71	18.81	Pop6	teal
IPmr1049	82.71	18.81	Pop6	teal
IPmr1058	84.43	20.18	Pop6	teal
IPmr1000	82.71	18.81	Pop7	orange
IPmr1002	82.71	18.81	Pop7	orange
IPmr1005	87.21	24.83	Pop8	purple
IPmr1026	73.51	17.52	unknown	black
IPmr1057	85.06	19.38	unknown	black
