## Supplementary material for "Genome-wide Population Structure Analyses of Three Minor Millets: Kodo Millet, Little Millet, and Proso Millet": Proso_Countries_and_pops.csv

name	Country Source	Lat	Long	Pop	color
IPm2686	Afghanistan	33.31953	62.87393	Pop_5	teal
IPm2688	Afghanistan	33.31969	63.87393	Pop_5	teal
IPm2689	Afghanistan	33.31983	64.87393	Pop_5	teal
IPm2687	Afghanistan	33.31993	65.87393	unknown	black
IPm2694	Argentina	-38.1456	-65.24086	Pop_4	purple
IPm2730	Australia	-27.85149	123.5482	unknown	black
IPm2765	Canada	51.39044	-105.6705	unknown	black
IPm2782	China	32.83088	109.1341	Pop_8	green
IPm2792	Germany	53.45141	9.382662	Pop_3	blue
IPm2789	Germany	53.45141	9.382682	Pop_7	pink
IPm2675	Germany	53.45141	9.382712	Pop_8	green
IPm2721	Hungary	46.87662	17.30654	unknown	black
IPm2733	Hungary	46.87692	17.30654	unknown	black
IPm62	India	30.26384	76.22685	Pop_6	orange	30.76384	0.5	30.26384
IPm361	India	30.76384	76.22695	Pop_6	orange	31.76384	1	30.76384
IPm362	India	31.26384	76.22705	Pop_6	orange	32.76384	1.5	31.26384
IPm366	India	31.76384	76.22725	Pop_6	orange	33.76384	2	31.76384
IPm381	India	32.26384	76.22745	Pop_6	orange	34.76384	2.5	32.26384
IPm388	India	32.76384	76.22765	Pop_6	orange	35.76384	3	32.76384
IPm448	India	33.26384	76.22785	Pop_6	orange	36.76384	3.5	33.26384
IPm2620	India	33.76394	76.22745	Pop_6	orange	37.76394	4	33.76394
IPm2700	India	34.26414	76.22745	Pop_6	orange	38.76414	4.5	34.26414
IPm2797	India	34.76434	76.22745	Pop_6	orange	39.76434	5	34.76434
IPm2802	India	35.26454	76.22745	Pop_6	orange	40.76454	5.5	35.26454
IPm2824	India	35.76474	76.22745	Pop_6	orange	41.76474	6	35.76474
IPm2904	India	36.26494	76.22745	Pop_6	orange	42.76494	6.5	36.26494
IPm384	India	36.765	76.22745	Pop_7	pink	43.765	7	36.765
IPm2680	Iran	32.4279	53.688	Pop_5	teal
IPm2699	Iran	32.4289	53.688	Pop_5	teal
IPm2758	Iran	32.4299	53.688	Pop_5	teal
IPm2710	Iraq	32.4279	53.668	Pop_5	teal
IPm2805	Kenya	0.0236	37.9062	Pop_3	blue
IPm2745	Kyrgyzstan	41.2044	74.7661	Pop_5	teal
IPm301	Lebanon	33.8547	35.8623	Pop_6	orange
IPm2501	Malawi	13.2543	34.3015	Pop_3	blue
IPm2813	Mexico	23.6345	102.5528	Pop_5	teal
IPm2816	Mexico	23.6365	102.5528	Pop_5	teal
IPm2809	Mexico	23.6385	102.5528	Pop_6	orange
IPm2817	Mexico	23.6345	102.5548	Pop_6	orange
IPm2811	Mexico	23.6345	102.5568	unknown	black
IPm2812	Mexico	23.6345	102.5588	unknown	black
IPm2656	Nepal	28.3949	84.124	Pop_1	yellow
IPm2660	Nepal	28.3969	84.124	Pop_1	yellow
IPm2661	Nepal	28.3989	84.124	Pop_1	yellow
IPm2629	Pakistan	30.3753	69.3451	Pop_4	purple
IPm2635	Pakistan	30.3773	69.3451	Pop_4	purple
IPm2639	Pakistan	30.3793	69.3451	Pop_4	purple
IPm2650	Pakistan	30.3753	69.3471	Pop_4	purple
IPm2685	Pakistan	30.3753	69.3491	Pop_4	purple
IPm2682	Pakistan	30.3753	69.3431	Pop_5	teal
IPm2866	Republic of Korea	36.9078	127.7669	Pop_6	orange	37.9078	1	36.9078
IPm2844	Republic of Korea	37.9118	127.7669	Pop_8	green	39.9118	2	37.9118
IPm2846	Republic of Korea	38.9138	127.7669	Pop_8	green	41.9138	3	38.9138
IPm2847	Republic of Korea	39.9158	127.7669	Pop_8	green	43.9158	4	39.9158
IPm2850	Republic of Korea	40.9178	127.7669	Pop_8	green	45.9178	5	40.9178
IPm2854	Republic of Korea	41.9198	127.7669	Pop_8	green	47.9198	6	41.9198
IPm2858	Republic of Korea	42.9218	127.7669	Pop_8	green	49.9218	7	42.9218
IPm2861	Republic of Korea	43.9238	127.7669	Pop_8	green	51.9238	8	43.9238
IPm2872	Republic of Korea	44.9258	127.7669	Pop_8	green	53.9258	9	44.9258
IPm2875	Republic of Korea	45.9278	127.7669	Pop_8	green	55.9278	10	45.9278
IPm2880	Republic of Korea	46.9298	127.7669	Pop_8	green	57.9298	11	46.9298
IPm2889	Republic of Korea	47.9318	127.7669	Pop_8	green	59.9318	12	47.9318
IPm2900	Republic of Korea	48.9338	127.7669	Pop_8	green	61.9338	13	48.9338
IPm2832	Republic of Korea	49.9358	127.7669	unknown	black	63.9358	14	49.9358
IPm2826	Romania	45.9432	24.9668	Pop_2	red
IPm2529	Russian Federation	61.546	107.5588	Pop_2	red	108.7588	1.2	107.5588
IPm2535	Russian Federation	61.568	109.7988	Pop_2	red	112.1988	2.4	109.7988
IPm2537	Russian Federation	61.59	112.0388	Pop_2	red	115.6388	3.6	112.0388
IPm2540	Russian Federation	61.612	114.2788	Pop_2	red	119.0788	4.8	114.2788
IPm2544	Russian Federation	61.634	116.5188	Pop_2	red	122.5188	6	116.5188
IPm2573	Russian Federation	61.656	118.7588	Pop_2	red	125.9588	7.2	118.7588
IPm2577	Russian Federation	61.678	120.9988	Pop_2	red	129.3988	8.4	120.9988
IPm2587	Russian Federation	61.7	123.2388	Pop_2	red	132.8388	9.6	123.2388
IPm2517	Russian Federation	61.722	125.4788	Pop_4	purple	136.2788	10.8	125.4788
IPm2555	Russian Federation	61.744	127.7188	Pop_5	teal	139.7188	12	127.7188
IPm2507	Russian Federation	61.766	129.9588	unknown	black	143.1588	13.2	129.9588
IPm2510	Russian Federation	61.788	132.1988	unknown	black	146.5988	14.4	132.1988
IPm2522	Russian Federation	61.81	134.4388	unknown	black	150.0388	15.6	134.4388
IPm2532	Russian Federation	61.832	136.6788	unknown	black	153.4788	16.8	136.6788
IPm2552	Russian Federation	61.854	138.9188	unknown	black	156.9188	18	138.9188
IPm2575	Russian Federation	61.876	141.1588	unknown	black	160.3588	19.2	141.1588
IPm2592	Russian Federation	61.898	143.3988	unknown	black	163.7988	20.4	143.3988
IPm2594	Russian Federation	61.92	145.6388	unknown	black	167.2388	21.6	145.6388
IPm2601	Russian Federation	61.942	147.8788	unknown	black	170.6788	22.8	147.8788
IPm2783	Sri Lanka	7.8731	80.7718	Pop_6	orange
IPm2784	Sri Lanka	7.8751	80.7718	unknown	black
IPm27	Syria	34.8041	38.9968	Pop_2	red
IPm283	Syria	34.8061	38.9968	Pop_2	red
IPm2903	Syria	34.8081	38.9968	Pop_2	red
IPm99	Syria	34.8101	38.9968	Pop_4	purple
IPm66	Syria	34.8121	38.9968	Pop_6	orange
IPm16	Syria	34.8141	38.9968	unknown	black
IPm55	Syria	34.8161	38.9968	unknown	black
IPm102	Syria	34.8181	38.9968	unknown	black
IPm104	Syria	34.8201	38.9968	unknown	black
IPm277	Syria	34.8221	38.9968	unknown	black
IPm982	Syria	34.8241	38.9968	unknown	black
IPm2716	Turkey	38.9657	35.2433	Pop_3	blue
IPm2727	Turkey	38.9677	35.2433	Pop_3	blue
IPm2665	Turkey	38.9697	35.2433	Pop_5	teal
IPm2718	Turkey	38.9717	35.2433	Pop_5	teal
IPm2753	Turkey	38.9737	35.2433	Pop_5	teal
IPm2767	Turkey	38.9757	35.2433	Pop_5	teal
IPm2780	Turkey	38.9777	35.2433	Pop_5	teal
IPm2755	Turkey	38.9797	35.2433	unknown	black
IPm2769	Ukraine	48.3794	31.1656	Pop_2	red
IPm2821	United Kingdom	55.3781	3.436	Pop_1	yellow
IPm2735	United Kingdom	55.3761	3.436	unknown	black
IPm2698	Yugoslav SFR	44.0165	21.0059	unknown	black
