## Supplementary material for "Genome-wide Population Structure Analyses of Three Minor Millets: Kodo Millet, Little Millet, and Proso Millet": kodo.keys.txt

Flowcell	Lane	Barcode	DNASample	LibraryPlate	Row	Col	LibraryPrepID	LibraryPlateID	Enzyme	BarcodeWell	DNA_Plate	SampleDNA_Well	Genus	Species	Pedigree	Population	SeedLot	FullSampleName
C95NTANXX	1	TTGA	IPs684	SPD_SM_Plt_05re	A	1	250590876	450025029	PstI	A01	SPD_SM_Plt_05	A01	Paspalum	scrobiculatum	Germplasm			IPs684:C95NTANXX:1:250590876
C95NTANXX	1	CTAGAA	IPs737	SPD_SM_Plt_05re	B	1	250590877	450025029	PstI	B01	SPD_SM_Plt_05	B01	Paspalum	scrobiculatum	Germplasm			IPs737:C95NTANXX:1:250590877
C95NTANXX	1	CGTAGGA	IPs648	SPD_SM_Plt_05re	C	1	250590878	450025029	PstI	C01	SPD_SM_Plt_05	C01	Paspalum	scrobiculatum	Germplasm			IPs648:C95NTANXX:1:250590878
C95NTANXX	1	TGGTCAG	IPs280	SPD_SM_Plt_05re	D	1	250590879	450025029	PstI	D01	SPD_SM_Plt_05	D01	Paspalum	scrobiculatum	Germplasm			IPs280:C95NTANXX:1:250590879
C95NTANXX	1	TTAACGA	IPs98	SPD_SM_Plt_05re	E	1	250590880	450025029	PstI	E01	SPD_SM_Plt_05	E01	Paspalum	scrobiculatum	Germplasm			IPs98:C95NTANXX:1:250590880
C95NTANXX	1	ACTCGACA	IPs857	SPD_SM_Plt_05re	F	1	250590881	450025029	PstI	F01	SPD_SM_Plt_05	F01	Paspalum	scrobiculatum	Germplasm			IPs857:C95NTANXX:1:250590881
C95NTANXX	1	GCCATACG	IPs706	SPD_SM_Plt_05re	G	1	250590882	450025029	PstI	G01	SPD_SM_Plt_05	G01	Paspalum	scrobiculatum	Germplasm			IPs706:C95NTANXX:1:250590882
C95NTANXX	1	CTCCGACG	IPs21	SPD_SM_Plt_05re	H	1	250590883	450025029	PstI	H01	SPD_SM_Plt_05	H01	Paspalum	scrobiculatum	Germplasm			IPs21:C95NTANXX:1:250590883
C95NTANXX	1	ACCTAG	IPs870	SPD_SM_Plt_05re	A	10	250590948	450025029	PstI	A10	SPD_SM_Plt_05	A10	Paspalum	scrobiculatum	Germplasm			IPs870:C95NTANXX:1:250590948
C95NTANXX	1	GGACTAA	IPs745	SPD_SM_Plt_05re	B	10	250590949	450025029	PstI	B10	SPD_SM_Plt_05	B10	Paspalum	scrobiculatum	Germplasm			IPs745:C95NTANXX:1:250590949
C95NTANXX	1	GCAATAG	IPs837	SPD_SM_Plt_05re	C	10	250590950	450025029	PstI	C10	SPD_SM_Plt_05	C10	Paspalum	scrobiculatum	Germplasm			IPs837:C95NTANXX:1:250590950
C95NTANXX	1	AACGTAG	IPs854	SPD_SM_Plt_05re	D	10	250590951	450025029	PstI	D10	SPD_SM_Plt_05	D10	Paspalum	scrobiculatum	Germplasm			IPs854:C95NTANXX:1:250590951
C95NTANXX	1	CAGGTCG	IPs49	SPD_SM_Plt_05re	E	10	250590952	450025029	PstI	E10	SPD_SM_Plt_05	E10	Paspalum	scrobiculatum	Germplasm			IPs49:C95NTANXX:1:250590952
C95NTANXX	1	CGCTTCCA	IPs222	SPD_SM_Plt_05re	F	10	250590953	450025029	PstI	F10	SPD_SM_Plt_05	F10	Paspalum	scrobiculatum	Germplasm			IPs222:C95NTANXX:1:250590953
C95NTANXX	1	TCTTGCAA	IPs670	SPD_SM_Plt_05re	G	10	250590954	450025029	PstI	G10	SPD_SM_Plt_05	G10	Paspalum	scrobiculatum	Germplasm			IPs670:C95NTANXX:1:250590954
C95NTANXX	1	TCTACGAA	IPs358	SPD_SM_Plt_05re	H	10	250590955	450025029	PstI	H10	SPD_SM_Plt_05	H10	Paspalum	scrobiculatum	Germplasm			IPs358:C95NTANXX:1:250590955
C95NTANXX	1	CGTCGA	IPs264	SPD_SM_Plt_05re	A	11	250590956	450025029	PstI	A11	SPD_SM_Plt_05	A11	Paspalum	scrobiculatum	Germplasm			IPs264:C95NTANXX:1:250590956
C95NTANXX	1	AAGTACG	IPs614	SPD_SM_Plt_05re	B	11	250590957	450025029	PstI	B11	SPD_SM_Plt_05	B11	Paspalum	scrobiculatum	Germplasm			IPs614:C95NTANXX:1:250590957
C95NTANXX	1	CATCAGA	IPs850	SPD_SM_Plt_05re	C	11	250590958	450025029	PstI	C11	SPD_SM_Plt_05	C11	Paspalum	scrobiculatum	Germplasm			IPs850:C95NTANXX:1:250590958
C95NTANXX	1	CGATCAA	IPs151	SPD_SM_Plt_05re	D	11	250590959	450025029	PstI	D11	SPD_SM_Plt_05	D11	Paspalum	scrobiculatum	Germplasm			IPs151:C95NTANXX:1:250590959
C95NTANXX	1	CGCACTCA	IPs716	SPD_SM_Plt_05re	E	11	250590960	450025029	PstI	E11	SPD_SM_Plt_05	E11	Paspalum	scrobiculatum	Germplasm			IPs716:C95NTANXX:1:250590960
C95NTANXX	1	ATGGCGCG	IPs587	SPD_SM_Plt_05re	F	11	250590961	450025029	PstI	F11	SPD_SM_Plt_05	F11	Paspalum	scrobiculatum	Germplasm			IPs587:C95NTANXX:1:250590961
C95NTANXX	1	GAGGCTCG	IPs800	SPD_SM_Plt_05re	G	11	250590962	450025029	PstI	G11	SPD_SM_Plt_05	G11	Paspalum	scrobiculatum	Germplasm			IPs800:C95NTANXX:1:250590962
C95NTANXX	1	ATGTGACG	IPs929	SPD_SM_Plt_05re	H	11	250590963	450025029	PstI	H11	SPD_SM_Plt_05	H11	Paspalum	scrobiculatum	Germplasm			IPs929:C95NTANXX:1:250590963
C95NTANXX	1	ATGACG	IPs709	SPD_SM_Plt_05re	A	12	250590964	450025029	PstI	A12	SPD_SM_Plt_05	A12	Paspalum	scrobiculatum	Germplasm			IPs709:C95NTANXX:1:250590964
C95NTANXX	1	TCCGCAG	IPs618	SPD_SM_Plt_05re	B	12	250590965	450025029	PstI	B12	SPD_SM_Plt_05	B12	Paspalum	scrobiculatum	Germplasm			IPs618:C95NTANXX:1:250590965
C95NTANXX	1	ATCGGCG	IPs628	SPD_SM_Plt_05re	C	12	250590966	450025029	PstI	C12	SPD_SM_Plt_05	C12	Paspalum	scrobiculatum	Germplasm			IPs628:C95NTANXX:1:250590966
C95NTANXX	1	ACTCTCG	IPs207	SPD_SM_Plt_05re	D	12	250590967	450025029	PstI	D12	SPD_SM_Plt_05	D12	Paspalum	scrobiculatum	Germplasm			IPs207:C95NTANXX:1:250590967
C95NTANXX	1	GACATCCA	IPs216	SPD_SM_Plt_05re	E	12	250590968	450025029	PstI	E12	SPD_SM_Plt_05	E12	Paspalum	scrobiculatum	Germplasm			IPs216:C95NTANXX:1:250590968
C95NTANXX	1	TAAGCTCA	IPs606	SPD_SM_Plt_05re	F	12	250590969	450025029	PstI	F12	SPD_SM_Plt_05	F12	Paspalum	scrobiculatum	Germplasm			IPs606:C95NTANXX:1:250590969
C95NTANXX	1	AGATCGAA	IPs367	SPD_SM_Plt_05re	G	12	250590970	450025029	PstI	G12	SPD_SM_Plt_05	G12	Paspalum	scrobiculatum	Germplasm			IPs367:C95NTANXX:1:250590970
C95NTANXX	1	GAAGTACA	IPs147	SPD_SM_Plt_05re	H	12	250590971	450025029	PstI	H12	SPD_SM_Plt_05	H12	Paspalum	scrobiculatum	Germplasm			IPs147:C95NTANXX:1:250590971
C95NTANXX	1	GGTA	IPs240	SPD_SM_Plt_05re	A	2	250590884	450025029	PstI	A02	SPD_SM_Plt_05	A02	Paspalum	scrobiculatum	Germplasm			IPs240:C95NTANXX:1:250590884
C95NTANXX	1	GATACG	IPs593	SPD_SM_Plt_05re	B	2	250590885	450025029	PstI	B02	SPD_SM_Plt_05	B02	Paspalum	scrobiculatum	Germplasm			IPs593:C95NTANXX:1:250590885
C95NTANXX	1	GATAGCG	IPs735	SPD_SM_Plt_05re	C	2	250590886	450025029	PstI	C02	SPD_SM_Plt_05	C02	Paspalum	scrobiculatum	Germplasm			IPs735:C95NTANXX:1:250590886
C95NTANXX	1	GACGTGA	IPs133	SPD_SM_Plt_05re	D	2	250590887	450025029	PstI	D02	SPD_SM_Plt_05	D02	Paspalum	scrobiculatum	Germplasm			IPs133:C95NTANXX:1:250590887
C95NTANXX	1	TAGCGCG	IPs199	SPD_SM_Plt_05re	E	2	250590888	450025029	PstI	E02	SPD_SM_Plt_05	E02	Paspalum	scrobiculatum	Germplasm			IPs199:C95NTANXX:1:250590888
C95NTANXX	1	TGAGAGCA	IPs388	SPD_SM_Plt_05re	F	2	250590889	450025029	PstI	F02	SPD_SM_Plt_05	F02	Paspalum	scrobiculatum	Germplasm			IPs388:C95NTANXX:1:250590889
C95NTANXX	1	ATTCAGCA	IPs86	SPD_SM_Plt_05re	G	2	250590890	450025029	PstI	G02	SPD_SM_Plt_05	G02	Paspalum	scrobiculatum	Germplasm			IPs86:C95NTANXX:1:250590890
C95NTANXX	1	TCTGATAA	IPs91	SPD_SM_Plt_05re	H	2	250590891	450025029	PstI	H02	SPD_SM_Plt_05	H02	Paspalum	scrobiculatum	Germplasm			IPs91:C95NTANXX:1:250590891
C95NTANXX	1	TCTGG	IPs9	SPD_SM_Plt_05re	A	3	250590892	450025029	PstI	A03	SPD_SM_Plt_05	A03	Paspalum	scrobiculatum	Germplasm			IPs9:C95NTANXX:1:250590892
C95NTANXX	1	TCCGAA	IPs645	SPD_SM_Plt_05re	B	3	250590893	450025029	PstI	B03	SPD_SM_Plt_05	B03	Paspalum	scrobiculatum	Germplasm			IPs645:C95NTANXX:1:250590893
C95NTANXX	1	ACCTCGA	IPs814	SPD_SM_Plt_05re	C	3	250590894	450025029	PstI	C03	SPD_SM_Plt_05	C03	Paspalum	scrobiculatum	Germplasm			IPs814:C95NTANXX:1:250590894
C95NTANXX	1	CTAAGAA	IPs182	SPD_SM_Plt_05re	D	3	250590895	450025029	PstI	D03	SPD_SM_Plt_05	D03	Paspalum	scrobiculatum	Germplasm			IPs182:C95NTANXX:1:250590895
C95NTANXX	1	GCGTTAA	IPs913	SPD_SM_Plt_05re	E	3	250590896	450025029	PstI	E03	SPD_SM_Plt_05	E03	Paspalum	scrobiculatum	Germplasm			IPs913:C95NTANXX:1:250590896
C95NTANXX	1	GTGTGCCA	IPs319	SPD_SM_Plt_05re	F	3	250590897	450025029	PstI	F03	SPD_SM_Plt_05	F03	Paspalum	scrobiculatum	Germplasm			IPs319:C95NTANXX:1:250590897
C95NTANXX	1	TAGTGCCG	IPs194	SPD_SM_Plt_05re	G	3	250590898	450025029	PstI	G03	SPD_SM_Plt_05	G03	Paspalum	scrobiculatum	Germplasm			IPs194:C95NTANXX:1:250590898
C95NTANXX	1	AGGATCCG	IPs669	SPD_SM_Plt_05re	H	3	250590899	450025029	PstI	H03	SPD_SM_Plt_05	H03	Paspalum	scrobiculatum	Germplasm			IPs669:C95NTANXX:1:250590899
C95NTANXX	1	CGGCA	IPs641	SPD_SM_Plt_05re	A	4	250590900	450025029	PstI	A04	SPD_SM_Plt_05	A04	Paspalum	scrobiculatum	Germplasm			IPs641:C95NTANXX:1:250590900
C95NTANXX	1	CAGTGA	IPs595	SPD_SM_Plt_05re	B	4	250590901	450025029	PstI	B04	SPD_SM_Plt_05	B04	Paspalum	scrobiculatum	Germplasm			IPs595:C95NTANXX:1:250590901
C95NTANXX	1	TTGCTAA	IPs292	SPD_SM_Plt_05re	C	4	250590902	450025029	PstI	C04	SPD_SM_Plt_05	C04	Paspalum	scrobiculatum	Germplasm			IPs292:C95NTANXX:1:250590902
C95NTANXX	1	GGTCACG	IPs795	SPD_SM_Plt_05re	D	4	250590903	450025029	PstI	D04	SPD_SM_Plt_05	D04	Paspalum	scrobiculatum	Germplasm			IPs795:C95NTANXX:1:250590903
C95NTANXX	1	CTCAAGA	IPs208	SPD_SM_Plt_05re	E	4	250590904	450025029	PstI	E04	SPD_SM_Plt_05	E04	Paspalum	scrobiculatum	Germplasm			IPs208:C95NTANXX:1:250590904
C95NTANXX	1	AAGACTCA	IPs99	SPD_SM_Plt_05re	F	4	250590905	450025029	PstI	F04	SPD_SM_Plt_05	F04	Paspalum	scrobiculatum	Germplasm			IPs99:C95NTANXX:1:250590905
C95NTANXX	1	GGCTATCA	IPs685	SPD_SM_Plt_05re	G	4	250590906	450025029	PstI	G04	SPD_SM_Plt_05	G04	Paspalum	scrobiculatum	Germplasm			IPs685:C95NTANXX:1:250590906
C95NTANXX	1	GAATACAA	IPs630	SPD_SM_Plt_05re	H	4	250590907	450025029	PstI	H04	SPD_SM_Plt_05	H04	Paspalum	scrobiculatum	Germplasm			IPs630:C95NTANXX:1:250590907
C95NTANXX	1	GAAGA	IPs875	SPD_SM_Plt_05re	A	5	250590908	450025029	PstI	A05	SPD_SM_Plt_05	A05	Paspalum	scrobiculatum	Germplasm			IPs875:C95NTANXX:1:250590908
C95NTANXX	1	AGTCCG	IPs287	SPD_SM_Plt_05re	B	5	250590909	450025029	PstI	B05	SPD_SM_Plt_05	B05	Paspalum	scrobiculatum	Germplasm			IPs287:C95NTANXX:1:250590909
C95NTANXX	1	TGAGGCG	IPs773	SPD_SM_Plt_05re	C	5	250590910	450025029	PstI	C05	SPD_SM_Plt_05	C05	Paspalum	scrobiculatum	Germplasm			IPs773:C95NTANXX:1:250590910
C95NTANXX	1	TCGTAGA	IPs77	SPD_SM_Plt_05re	D	5	250590911	450025029	PstI	D05	SPD_SM_Plt_05	D05	Paspalum	scrobiculatum	Germplasm			IPs77:C95NTANXX:1:250590911
C95NTANXX	1	CGTGGAG	IPs5	SPD_SM_Plt_05re	E	5	250590912	450025029	PstI	E05	SPD_SM_Plt_05	E05	Paspalum	scrobiculatum	Germplasm			IPs5:C95NTANXX:1:250590912
C95NTANXX	1	CCACTACG	IPs13	SPD_SM_Plt_05re	F	5	250590913	450025029	PstI	F05	SPD_SM_Plt_05	F05	Paspalum	scrobiculatum	Germplasm			IPs13:C95NTANXX:1:250590913
C95NTANXX	1	CCTGCACG	IPs154	SPD_SM_Plt_05re	G	5	250590914	450025029	PstI	G05	SPD_SM_Plt_05	G05	Paspalum	scrobiculatum	Germplasm			IPs154:C95NTANXX:1:250590914
C95NTANXX	1	CTGACACG	IPs741	SPD_SM_Plt_05re	H	5	250590915	450025029	PstI	H05	SPD_SM_Plt_05	H05	Paspalum	scrobiculatum	Germplasm			IPs741:C95NTANXX:1:250590915
C95NTANXX	1	ACGAG	IPs160	SPD_SM_Plt_05re	A	6	250590916	450025029	PstI	A06	SPD_SM_Plt_05	A06	Paspalum	scrobiculatum	Germplasm			IPs160:C95NTANXX:1:250590916
C95NTANXX	1	GCATGG	IPs671	SPD_SM_Plt_05re	B	6	250590917	450025029	PstI	B06	SPD_SM_Plt_05	B06	Paspalum	scrobiculatum	Germplasm			IPs671:C95NTANXX:1:250590917
C95NTANXX	1	GACTAGG	IPs775	SPD_SM_Plt_05re	C	6	250590918	450025029	PstI	C06	SPD_SM_Plt_05	C06	Paspalum	scrobiculatum	Germplasm			IPs775:C95NTANXX:1:250590918
C95NTANXX	1	AGCTCCG	IPs730	SPD_SM_Plt_05re	D	6	250590919	450025029	PstI	D06	SPD_SM_Plt_05	D06	Paspalum	scrobiculatum	Germplasm			IPs730:C95NTANXX:1:250590919
C95NTANXX	1	GTACGCG	IPs881	SPD_SM_Plt_05re	E	6	250590920	450025029	PstI	E06	SPD_SM_Plt_05	E06	Paspalum	scrobiculatum	Germplasm			IPs881:C95NTANXX:1:250590920
C95NTANXX	1	GGTTCGCA	IPs274	SPD_SM_Plt_05re	F	6	250590921	450025029	PstI	F06	SPD_SM_Plt_05	F06	Paspalum	scrobiculatum	Germplasm			IPs274:C95NTANXX:1:250590921
C95NTANXX	1	TTAAGCAA	IPs860	SPD_SM_Plt_05re	G	6	250590922	450025029	PstI	G06	SPD_SM_Plt_05	G06	Paspalum	scrobiculatum	Germplasm			IPs860:C95NTANXX:1:250590922
C95NTANXX	1	TCCGTGAA	IPs279	SPD_SM_Plt_05re	H	6	250590923	450025029	PstI	H06	SPD_SM_Plt_05	H06	Paspalum	scrobiculatum	Germplasm			IPs279:C95NTANXX:1:250590923
C95NTANXX	1	TTCTA	IPs699	SPD_SM_Plt_05re	A	7	250590924	450025029	PstI	A07	SPD_SM_Plt_05	A07	Paspalum	scrobiculatum	Germplasm			IPs699:C95NTANXX:1:250590924
C95NTANXX	1	GTCCAA	IPs695	SPD_SM_Plt_05re	B	7	250590925	450025029	PstI	B07	SPD_SM_Plt_05	B07	Paspalum	scrobiculatum	Germplasm			IPs695:C95NTANXX:1:250590925
C95NTANXX	1	ATAGCAA	IPs212	SPD_SM_Plt_05re	C	7	250590926	450025029	PstI	C07	SPD_SM_Plt_05	C07	Paspalum	scrobiculatum	Germplasm			IPs212:C95NTANXX:1:250590926
C95NTANXX	1	TAACGAA	IPs686	SPD_SM_Plt_05re	D	7	250590927	450025029	PstI	D07	SPD_SM_Plt_05	D07	Paspalum	scrobiculatum	Germplasm			IPs686:C95NTANXX:1:250590927
C95NTANXX	1	AACGCTA	IPs155	SPD_SM_Plt_05re	E	7	250590928	450025029	PstI	E07	SPD_SM_Plt_05	E07	Paspalum	scrobiculatum	Germplasm			IPs155:C95NTANXX:1:250590928
C95NTANXX	1	ATCGACCG	IPs702	SPD_SM_Plt_05re	F	7	250590929	450025029	PstI	F07	SPD_SM_Plt_05	F07	Paspalum	scrobiculatum	Germplasm			IPs702:C95NTANXX:1:250590929
C95NTANXX	1	GAGCTGCA	IPs872	SPD_SM_Plt_05re	G	7	250590930	450025029	PstI	G07	SPD_SM_Plt_05	G07	Paspalum	scrobiculatum	Germplasm			IPs872:C95NTANXX:1:250590930
C95NTANXX	1	GATCGTCG	IPs178	SPD_SM_Plt_05re	H	7	250590931	450025029	PstI	H07	SPD_SM_Plt_05	H07	Paspalum	scrobiculatum	Germplasm			IPs178:C95NTANXX:1:250590931
C95NTANXX	1	AGTCG	IPs744	SPD_SM_Plt_05re	A	8	250590932	450025029	PstI	A08	SPD_SM_Plt_05	A08	Paspalum	scrobiculatum	Germplasm			IPs744:C95NTANXX:1:250590932
C95NTANXX	1	CAGGTG	IPs23	SPD_SM_Plt_05re	B	8	250590933	450025029	PstI	B08	SPD_SM_Plt_05	B08	Paspalum	scrobiculatum	Germplasm			IPs23:C95NTANXX:1:250590933
C95NTANXX	1	CCTAACG	IPs828	SPD_SM_Plt_05re	C	8	250590934	450025029	PstI	C08	SPD_SM_Plt_05	C08	Paspalum	scrobiculatum	Germplasm			IPs828:C95NTANXX:1:250590934
C95NTANXX	1	CTGACCG	IPs245	SPD_SM_Plt_05re	D	8	250590935	450025029	PstI	D08	SPD_SM_Plt_05	D08	Paspalum	scrobiculatum	Germplasm			IPs245:C95NTANXX:1:250590935
C95NTANXX	1	TCTATGG	IPs575	SPD_SM_Plt_05re	E	8	250590936	450025029	PstI	E08	SPD_SM_Plt_05	E08	Paspalum	scrobiculatum	Germplasm			IPs575:C95NTANXX:1:250590936
C95NTANXX	1	TAACGACA	IPs227	SPD_SM_Plt_05re	F	8	250590937	450025029	PstI	F08	SPD_SM_Plt_05	F08	Paspalum	scrobiculatum	Germplasm			IPs227:C95NTANXX:1:250590937
C95NTANXX	1	AGACTAAG	IPs38	SPD_SM_Plt_05re	G	8	250590938	450025029	PstI	G08	SPD_SM_Plt_05	G08	Paspalum	scrobiculatum	Germplasm			IPs38:C95NTANXX:1:250590938
C95NTANXX	1	AGAGTCAA	IPs243	SPD_SM_Plt_05re	H	8	250590939	450025029	PstI	H08	SPD_SM_Plt_05	H08	Paspalum	scrobiculatum	Germplasm			IPs243:C95NTANXX:1:250590939
C95NTANXX	1	TACAGA	IPs186	SPD_SM_Plt_05re	A	9	250590940	450025029	PstI	A09	SPD_SM_Plt_05	A09	Paspalum	scrobiculatum	Germplasm			IPs186:C95NTANXX:1:250590940
C95NTANXX	1	TCACGA	IPs582	SPD_SM_Plt_05re	B	9	250590941	450025029	PstI	B09	SPD_SM_Plt_05	B09	Paspalum	scrobiculatum	Germplasm			IPs582:C95NTANXX:1:250590941
C95NTANXX	1	AGGCTGA	IPs622	SPD_SM_Plt_05re	C	9	250590942	450025029	PstI	C09	SPD_SM_Plt_05	C09	Paspalum	scrobiculatum	Germplasm			IPs622:C95NTANXX:1:250590942
C95NTANXX	1	GGCTATA	IPs908	SPD_SM_Plt_05re	E	9	250590944	450025029	PstI	E09	SPD_SM_Plt_05	E09	Paspalum	scrobiculatum	Germplasm			IPs908:C95NTANXX:1:250590944
C95NTANXX	1	CCTAATCG	IPs68	SPD_SM_Plt_05re	F	9	250590945	450025029	PstI	F09	SPD_SM_Plt_05	F09	Paspalum	scrobiculatum	Germplasm			IPs68:C95NTANXX:1:250590945
C95NTANXX	1	CTCAAGCG	IPs215	SPD_SM_Plt_05re	G	9	250590946	450025029	PstI	G09	SPD_SM_Plt_05	G09	Paspalum	scrobiculatum	Germplasm			IPs215:C95NTANXX:1:250590946
C95NTANXX	1	CGCCATCG	IPs411	SPD_SM_Plt_05re	H	9	250590947	450025029	PstI	H09	SPD_SM_Plt_05	H09	Paspalum	scrobiculatum	Germplasm			IPs411:C95NTANXX:1:250590947
C95NTANXX	1	AACT	IPs339	SPD_SM_Plt_06bre	A	1	250591003	450025030	PstI	A01	SPD_SM_Plt_06b	A01	Paspalum	scrobiculatum	Germplasm			IPs339:C95NTANXX:1:250591003
C95NTANXX	1	CTGCCA	IPs653	SPD_SM_Plt_06bre	B	1	250591004	450025030	PstI	B01	SPD_SM_Plt_06b	B01	Paspalum	scrobiculatum	Germplasm			IPs653:C95NTANXX:1:250591004
C95NTANXX	1	TTCGACA	IPs855	SPD_SM_Plt_06bre	C	1	250591005	450025030	PstI	C01	SPD_SM_Plt_06b	C01	Paspalum	scrobiculatum	Germplasm			IPs855:C95NTANXX:1:250591005
C95NTANXX	1	CTGCACA	IPs69	SPD_SM_Plt_06bre	D	1	250591006	450025030	PstI	D01	SPD_SM_Plt_06b	D01	Paspalum	scrobiculatum	Germplasm			IPs69:C95NTANXX:1:250591006
C95NTANXX	1	ATACAAG	IPs158	SPD_SM_Plt_06bre	E	1	250591007	450025030	PstI	E01	SPD_SM_Plt_06b	E01	Paspalum	scrobiculatum	Germplasm			IPs158:C95NTANXX:1:250591007
C95NTANXX	1	GTTGTCCA	IPs83	SPD_SM_Plt_06bre	F	1	250591008	450025030	PstI	F01	SPD_SM_Plt_06b	F01	Paspalum	scrobiculatum	Germplasm			IPs83:C95NTANXX:1:250591008
C95NTANXX	1	GTGGCACA	IPs344	SPD_SM_Plt_06bre	G	1	250591009	450025030	PstI	G01	SPD_SM_Plt_06b	G01	Paspalum	scrobiculatum	Germplasm			IPs344:C95NTANXX:1:250591009
C95NTANXX	1	AGTGTGCA	IPs830	SPD_SM_Plt_06bre	H	1	250591010	450025030	PstI	H01	SPD_SM_Plt_06b	H01	Paspalum	scrobiculatum	Germplasm			IPs830:C95NTANXX:1:250591010
C95NTANXX	1	CATGCA	IPs803	SPD_SM_Plt_06bre	A	10	250591075	450025030	PstI	A10	SPD_SM_Plt_06b	A10	Paspalum	scrobiculatum	Germplasm			IPs803:C95NTANXX:1:250591075
C95NTANXX	1	GTTGCCA	IPs176	SPD_SM_Plt_06bre	B	10	250591076	450025030	PstI	B10	SPD_SM_Plt_06b	B10	Paspalum	scrobiculatum	Germplasm			IPs176:C95NTANXX:1:250591076
C95NTANXX	1	GTCATCA	IPs862	SPD_SM_Plt_06bre	C	10	250591077	450025030	PstI	C10	SPD_SM_Plt_06b	C10	Paspalum	scrobiculatum	Germplasm			IPs862:C95NTANXX:1:250591077
C95NTANXX	1	TGCACAA	IPs891	SPD_SM_Plt_06bre	D	10	250591078	450025030	PstI	D10	SPD_SM_Plt_06b	D10	Paspalum	scrobiculatum	Germplasm			IPs891:C95NTANXX:1:250591078
C95NTANXX	1	CTGGCGA	IPs318	SPD_SM_Plt_06bre	E	10	250591079	450025030	PstI	E10	SPD_SM_Plt_06b	E10	Paspalum	scrobiculatum	Germplasm			IPs318:C95NTANXX:1:250591079
C95NTANXX	1	AATAGCCA	IPs759	SPD_SM_Plt_06bre	F	10	250591080	450025030	PstI	F10	SPD_SM_Plt_06b	F10	Paspalum	scrobiculatum	Germplasm			IPs759:C95NTANXX:1:250591080
C95NTANXX	1	GGAAGTCA	IPs172	SPD_SM_Plt_06bre	G	10	250591081	450025030	PstI	G10	SPD_SM_Plt_06b	G10	Paspalum	scrobiculatum	Germplasm			IPs172:C95NTANXX:1:250591081
C95NTANXX	1	AATGCACA	IPs782	SPD_SM_Plt_06bre	H	10	250591082	450025030	PstI	H10	SPD_SM_Plt_06b	H10	Paspalum	scrobiculatum	Germplasm			IPs782:C95NTANXX:1:250591082
C95NTANXX	1	ACGTCA	IPs418	SPD_SM_Plt_06bre	A	11	250591083	450025030	PstI	A11	SPD_SM_Plt_06b	A11	Paspalum	scrobiculatum	Germplasm			IPs418:C95NTANXX:1:250591083
C95NTANXX	1	TGTTCCA	IPs110	SPD_SM_Plt_06bre	B	11	250591084	450025030	PstI	B11	SPD_SM_Plt_06b	B11	Paspalum	scrobiculatum	Germplasm			IPs110:C95NTANXX:1:250591084
C95NTANXX	1	TCGACCA	IPs689	SPD_SM_Plt_06bre	C	11	250591085	450025030	PstI	C11	SPD_SM_Plt_06b	C11	Paspalum	scrobiculatum	Germplasm			IPs689:C95NTANXX:1:250591085
C95NTANXX	1	GACCTCG	IPs47	SPD_SM_Plt_06bre	D	11	250591086	450025030	PstI	D11	SPD_SM_Plt_06b	D11	Paspalum	scrobiculatum	Germplasm			IPs47:C95NTANXX:1:250591086
C95NTANXX	1	CTAGACCA	IPs694	SPD_SM_Plt_06bre	E	11	250591087	450025030	PstI	E11	SPD_SM_Plt_06b	E11	Paspalum	scrobiculatum	Germplasm			IPs694:C95NTANXX:1:250591087
C95NTANXX	1	CCATGCCA	IPs4	SPD_SM_Plt_06bre	F	11	250591088	450025030	PstI	F11	SPD_SM_Plt_06b	F11	Paspalum	scrobiculatum	Germplasm			IPs4:C95NTANXX:1:250591088
C95NTANXX	1	CCGTCACA	IPs746	SPD_SM_Plt_06bre	G	11	250591089	450025030	PstI	G11	SPD_SM_Plt_06b	G11	Paspalum	scrobiculatum	Germplasm			IPs746:C95NTANXX:1:250591089
C95NTANXX	1	CCGCATCA	IPs63	SPD_SM_Plt_06bre	H	11	250591090	450025030	PstI	H11	SPD_SM_Plt_06b	H11	Paspalum	scrobiculatum	Germplasm			IPs63:C95NTANXX:1:250591090
C95NTANXX	1	TGAACA	IPs654	SPD_SM_Plt_06bre	A	12	250591091	450025030	PstI	A12	SPD_SM_Plt_06b	A12	Paspalum	scrobiculatum	Germplasm			IPs654:C95NTANXX:1:250591091
C95NTANXX	1	TAAGCCA	IPs776	SPD_SM_Plt_06bre	B	12	250591092	450025030	PstI	B12	SPD_SM_Plt_06b	B12	Paspalum	scrobiculatum	Germplasm			IPs776:C95NTANXX:1:250591092
C95NTANXX	1	AGATGCA	IPs766	SPD_SM_Plt_06bre	C	12	250591093	450025030	PstI	C12	SPD_SM_Plt_06b	C12	Paspalum	scrobiculatum	Germplasm			IPs766:C95NTANXX:1:250591093
C95NTANXX	1	CCGTGCA	IPs254	SPD_SM_Plt_06bre	D	12	250591094	450025030	PstI	D12	SPD_SM_Plt_06b	D12	Paspalum	scrobiculatum	Germplasm			IPs254:C95NTANXX:1:250591094
C95NTANXX	1	TCCTGACA	IPs594	SPD_SM_Plt_06bre	E	12	250591095	450025030	PstI	E12	SPD_SM_Plt_06b	E12	Paspalum	scrobiculatum	Germplasm			IPs594:C95NTANXX:1:250591095
C95NTANXX	1	TTCCTGCA	IPs275	SPD_SM_Plt_06bre	F	12	250591096	450025030	PstI	F12	SPD_SM_Plt_06b	F12	Paspalum	scrobiculatum	Germplasm			IPs275:C95NTANXX:1:250591096
C95NTANXX	1	TGCCACCA	IPs785	SPD_SM_Plt_06bre	G	12	250591097	450025030	PstI	G12	SPD_SM_Plt_06b	G12	Paspalum	scrobiculatum	Germplasm			IPs785:C95NTANXX:1:250591097
C95NTANXX	1	TTATGGCA	IPs147	SPD_SM_Plt_06bre	H	12	250591098	450025030	PstI	H12	SPD_SM_Plt_06b	H12	Paspalum	scrobiculatum	Germplasm			IPs147:C95NTANXX:1:250591098
C95NTANXX	1	CCAG	IPs640	SPD_SM_Plt_06bre	A	2	250591011	450025030	PstI	A02	SPD_SM_Plt_06b	A02	Paspalum	scrobiculatum	Germplasm			IPs640:C95NTANXX:1:250591011
C95NTANXX	1	ATCGCA	IPs827	SPD_SM_Plt_06bre	B	2	250591012	450025030	PstI	B02	SPD_SM_Plt_06b	B02	Paspalum	scrobiculatum	Germplasm			IPs827:C95NTANXX:1:250591012
C95NTANXX	1	GATTACA	IPs286	SPD_SM_Plt_06bre	C	2	250591013	450025030	PstI	C02	SPD_SM_Plt_06b	C02	Paspalum	scrobiculatum	Germplasm			IPs286:C95NTANXX:1:250591013
C95NTANXX	1	TACAGCA	IPs60	SPD_SM_Plt_06bre	D	2	250591014	450025030	PstI	D02	SPD_SM_Plt_06b	D02	Paspalum	scrobiculatum	Germplasm			IPs60:C95NTANXX:1:250591014
C95NTANXX	1	GGTCCGA	IPs835	SPD_SM_Plt_06bre	E	2	250591015	450025030	PstI	E02	SPD_SM_Plt_06b	E02	Paspalum	scrobiculatum	Germplasm			IPs835:C95NTANXX:1:250591015
C95NTANXX	1	AGAATACA	IPs282	SPD_SM_Plt_06bre	F	2	250591016	450025030	PstI	F02	SPD_SM_Plt_06b	F02	Paspalum	scrobiculatum	Germplasm			IPs282:C95NTANXX:1:250591016
C95NTANXX	1	AGACCTCA	IPs701	SPD_SM_Plt_06bre	G	2	250591017	450025030	PstI	G02	SPD_SM_Plt_06b	G02	Paspalum	scrobiculatum	Germplasm			IPs701:C95NTANXX:1:250591017
C95NTANXX	1	GTAACGCA	IPs769	SPD_SM_Plt_06bre	H	2	250591018	450025030	PstI	H02	SPD_SM_Plt_06b	H02	Paspalum	scrobiculatum	Germplasm			IPs769:C95NTANXX:1:250591018
C95NTANXX	1	AACCA	IPs729	SPD_SM_Plt_06bre	A	3	250591019	450025030	PstI	A03	SPD_SM_Plt_06b	A03	Paspalum	scrobiculatum	Germplasm			IPs729:C95NTANXX:1:250591019
C95NTANXX	1	CGCTCA	IPs806	SPD_SM_Plt_06bre	B	3	250591020	450025030	PstI	B03	SPD_SM_Plt_06b	B03	Paspalum	scrobiculatum	Germplasm			IPs806:C95NTANXX:1:250591020
C95NTANXX	1	ATTAGCA	IPs228	SPD_SM_Plt_06bre	C	3	250591021	450025030	PstI	C03	SPD_SM_Plt_06b	C03	Paspalum	scrobiculatum	Germplasm			IPs228:C95NTANXX:1:250591021
C95NTANXX	1	AGTGACA	IPs713	SPD_SM_Plt_06bre	D	3	250591022	450025030	PstI	D03	SPD_SM_Plt_06b	D03	Paspalum	scrobiculatum	Germplasm			IPs713:C95NTANXX:1:250591022
C95NTANXX	1	AATGCCG	IPs710	SPD_SM_Plt_06bre	E	3	250591023	450025030	PstI	E03	SPD_SM_Plt_06b	E03	Paspalum	scrobiculatum	Germplasm			IPs710:C95NTANXX:1:250591023
C95NTANXX	1	CCTCCGCA	IPs838	SPD_SM_Plt_06bre	F	3	250591024	450025030	PstI	F03	SPD_SM_Plt_06b	F03	Paspalum	scrobiculatum	Germplasm			IPs838:C95NTANXX:1:250591024
C95NTANXX	1	CACTAGCA	IPs105	SPD_SM_Plt_06bre	G	3	250591025	450025030	PstI	G03	SPD_SM_Plt_06b	G03	Paspalum	scrobiculatum	Germplasm			IPs105:C95NTANXX:1:250591025
C95NTANXX	1	CACCGTCA	IPs793	SPD_SM_Plt_06bre	H	3	250591026	450025030	PstI	H03	SPD_SM_Plt_06b	H03	Paspalum	scrobiculatum	Germplasm			IPs793:C95NTANXX:1:250591026
C95NTANXX	1	CCACG	IPs883	SPD_SM_Plt_06bre	A	4	250591027	450025030	PstI	A04	SPD_SM_Plt_06b	A04	Paspalum	scrobiculatum	Germplasm			IPs883:C95NTANXX:1:250591027
C95NTANXX	1	TAACCG	IPs152	SPD_SM_Plt_06bre	B	4	250591028	450025030	PstI	B04	SPD_SM_Plt_06b	B04	Paspalum	scrobiculatum	Germplasm			IPs152:C95NTANXX:1:250591028
C95NTANXX	1	GCATCCA	IPs796	SPD_SM_Plt_06bre	C	4	250591029	450025030	PstI	C04	SPD_SM_Plt_06b	C04	Paspalum	scrobiculatum	Germplasm			IPs796:C95NTANXX:1:250591029
C95NTANXX	1	CTAGTCA	IPs588	SPD_SM_Plt_06bre	D	4	250591030	450025030	PstI	D04	SPD_SM_Plt_06b	D04	Paspalum	scrobiculatum	Germplasm			IPs588:C95NTANXX:1:250591030
C95NTANXX	1	CCAATGA	IPs597	SPD_SM_Plt_06bre	E	4	250591031	450025030	PstI	E04	SPD_SM_Plt_06b	E04	Paspalum	scrobiculatum	Germplasm			IPs597:C95NTANXX:1:250591031
C95NTANXX	1	TTCGGCCA	IPs159	SPD_SM_Plt_06bre	F	4	250591032	450025030	PstI	F04	SPD_SM_Plt_06b	F04	Paspalum	scrobiculatum	Germplasm			IPs159:C95NTANXX:1:250591032
C95NTANXX	1	TCTGTACA	IPs720	SPD_SM_Plt_06bre	G	4	250591033	450025030	PstI	G04	SPD_SM_Plt_06b	G04	Paspalum	scrobiculatum	Germplasm			IPs720:C95NTANXX:1:250591033
C95NTANXX	1	TCGTACCA	IPs415	SPD_SM_Plt_06bre	H	4	250591034	450025030	PstI	H04	SPD_SM_Plt_06b	H04	Paspalum	scrobiculatum	Germplasm			IPs415:C95NTANXX:1:250591034
C95NTANXX	1	TATAA	IPs329	SPD_SM_Plt_06bre	A	5	250591035	450025030	PstI	A05	SPD_SM_Plt_06b	A05	Paspalum	scrobiculatum	Germplasm			IPs329:C95NTANXX:1:250591035
C95NTANXX	1	ACTAGA	IPs44	SPD_SM_Plt_06bre	B	5	250591036	450025030	PstI	B05	SPD_SM_Plt_06b	B05	Paspalum	scrobiculatum	Germplasm			IPs44:C95NTANXX:1:250591036
C95NTANXX	1	CGCCTCA	IPs777	SPD_SM_Plt_06bre	C	5	250591037	450025030	PstI	C05	SPD_SM_Plt_06b	C05	Paspalum	scrobiculatum	Germplasm			IPs777:C95NTANXX:1:250591037
C95NTANXX	1	GCTCGCA	IPs255	SPD_SM_Plt_06bre	D	5	250591038	450025030	PstI	D05	SPD_SM_Plt_06b	D05	Paspalum	scrobiculatum	Germplasm			IPs255:C95NTANXX:1:250591038
C95NTANXX	1	TTCTGAA	IPs429	SPD_SM_Plt_06bre	E	5	250591039	450025030	PstI	E05	SPD_SM_Plt_06b	E05	Paspalum	scrobiculatum	Germplasm			IPs429:C95NTANXX:1:250591039
C95NTANXX	1	GAGTAACA	IPs585	SPD_SM_Plt_06bre	F	5	250591040	450025030	PstI	F05	SPD_SM_Plt_06b	F05	Paspalum	scrobiculatum	Germplasm			IPs585:C95NTANXX:1:250591040
C95NTANXX	1	TGGAGCCA	IPs252	SPD_SM_Plt_06bre	G	5	250591041	450025030	PstI	G05	SPD_SM_Plt_06b	G05	Paspalum	scrobiculatum	Germplasm			IPs252:C95NTANXX:1:250591041
C95NTANXX	1	ATCGTACA	IPs584	SPD_SM_Plt_06bre	H	5	250591042	450025030	PstI	H05	SPD_SM_Plt_06b	H05	Paspalum	scrobiculatum	Germplasm			IPs584:C95NTANXX:1:250591042
C95NTANXX	1	GAGCG	IPs928	SPD_SM_Plt_06bre	A	6	250591043	450025030	PstI	A06	SPD_SM_Plt_06b	A06	Paspalum	scrobiculatum	Germplasm			IPs928:C95NTANXX:1:250591043
C95NTANXX	1	TCTGTCA	IPs620	SPD_SM_Plt_06bre	C	6	250591045	450025030	PstI	C06	SPD_SM_Plt_06b	C06	Paspalum	scrobiculatum	Germplasm			IPs620:C95NTANXX:1:250591045
C95NTANXX	1	GACTCAA	IPs634	SPD_SM_Plt_06bre	D	6	250591046	450025030	PstI	D06	SPD_SM_Plt_06b	D06	Paspalum	scrobiculatum	Germplasm			IPs634:C95NTANXX:1:250591046
C95NTANXX	1	GTGGACG	IPs238	SPD_SM_Plt_06bre	E	6	250591047	450025030	PstI	E06	SPD_SM_Plt_06b	E06	Paspalum	scrobiculatum	Germplasm			IPs238:C95NTANXX:1:250591047
C95NTANXX	1	AGATACCA	IPs213	SPD_SM_Plt_06bre	F	6	250591048	450025030	PstI	F06	SPD_SM_Plt_06b	F06	Paspalum	scrobiculatum	Germplasm			IPs213:C95NTANXX:1:250591048
C95NTANXX	1	GAACATCA	IPs764	SPD_SM_Plt_06bre	G	6	250591049	450025030	PstI	G06	SPD_SM_Plt_06b	G06	Paspalum	scrobiculatum	Germplasm			IPs764:C95NTANXX:1:250591049
C95NTANXX	1	GATAAGCA	IPs627	SPD_SM_Plt_06bre	H	6	250591050	450025030	PstI	H06	SPD_SM_Plt_06b	H06	Paspalum	scrobiculatum	Germplasm			IPs627:C95NTANXX:1:250591050
C95NTANXX	1	ACATA	IPs858	SPD_SM_Plt_06bre	A	7	250591051	450025030	PstI	A07	SPD_SM_Plt_06b	A07	Paspalum	scrobiculatum	Germplasm			IPs858:C95NTANXX:1:250591051
C95NTANXX	1	CCTAAG	IPs914	SPD_SM_Plt_06bre	B	7	250591052	450025030	PstI	B07	SPD_SM_Plt_06b	B07	Paspalum	scrobiculatum	Germplasm			IPs914:C95NTANXX:1:250591052
C95NTANXX	1	ATGTCCA	IPs874	SPD_SM_Plt_06bre	C	7	250591053	450025030	PstI	C07	SPD_SM_Plt_06b	C07	Paspalum	scrobiculatum	Germplasm			IPs874:C95NTANXX:1:250591053
C95NTANXX	1	AAGATCA	IPs892	SPD_SM_Plt_06bre	D	7	250591054	450025030	PstI	D07	SPD_SM_Plt_06b	D07	Paspalum	scrobiculatum	Germplasm			IPs892:C95NTANXX:1:250591054
C95NTANXX	1	AGAATCG	IPs383	SPD_SM_Plt_06bre	E	7	250591055	450025030	PstI	E07	SPD_SM_Plt_06b	E07	Paspalum	scrobiculatum	Germplasm			IPs383:C95NTANXX:1:250591055
C95NTANXX	1	CCGATGCA	IPs824	SPD_SM_Plt_06bre	F	7	250591056	450025030	PstI	F07	SPD_SM_Plt_06b	F07	Paspalum	scrobiculatum	Germplasm			IPs824:C95NTANXX:1:250591056
C95NTANXX	1	ACCTCGCA	IPs313	SPD_SM_Plt_06bre	G	7	250591057	450025030	PstI	G07	SPD_SM_Plt_06b	G07	Paspalum	scrobiculatum	Germplasm			IPs313:C95NTANXX:1:250591057
C95NTANXX	1	CCTGGTCA	IPs244	SPD_SM_Plt_06bre	H	7	250591058	450025030	PstI	H07	SPD_SM_Plt_06b	H07	Paspalum	scrobiculatum	Germplasm			IPs244:C95NTANXX:1:250591058
C95NTANXX	1	CTCAG	IPs261	SPD_SM_Plt_06bre	A	8	250591059	450025030	PstI	A08	SPD_SM_Plt_06b	A08	Paspalum	scrobiculatum	Germplasm			IPs261:C95NTANXX:1:250591059
C95NTANXX	1	TGGCAA	IPs236	SPD_SM_Plt_06bre	B	8	250591060	450025030	PstI	B08	SPD_SM_Plt_06b	B08	Paspalum	scrobiculatum	Germplasm			IPs236:C95NTANXX:1:250591060
C95NTANXX	1	CATGGCA	IPs592	SPD_SM_Plt_06bre	C	8	250591061	450025030	PstI	C08	SPD_SM_Plt_06b	C08	Paspalum	scrobiculatum	Germplasm			IPs592:C95NTANXX:1:250591061
C95NTANXX	1	CCTGCAA	IPs239	SPD_SM_Plt_06bre	D	8	250591062	450025030	PstI	D08	SPD_SM_Plt_06b	D08	Paspalum	scrobiculatum	Germplasm			IPs239:C95NTANXX:1:250591062
C95NTANXX	1	CACTGGA	IPs749	SPD_SM_Plt_06bre	E	8	250591063	450025030	PstI	E08	SPD_SM_Plt_06b	E08	Paspalum	scrobiculatum	Germplasm			IPs749:C95NTANXX:1:250591063
C95NTANXX	1	TGTCCACA	IPs714	SPD_SM_Plt_06bre	F	8	250591064	450025030	PstI	F08	SPD_SM_Plt_06b	F08	Paspalum	scrobiculatum	Germplasm			IPs714:C95NTANXX:1:250591064
C95NTANXX	1	CTTAGACA	IPs130	SPD_SM_Plt_06bre	G	8	250591065	450025030	PstI	G08	SPD_SM_Plt_06b	G08	Paspalum	scrobiculatum	Germplasm			IPs130:C95NTANXX:1:250591065
C95NTANXX	1	TTGTTACA	IPs919	SPD_SM_Plt_06bre	H	8	250591066	450025030	PstI	H08	SPD_SM_Plt_06b	H08	Paspalum	scrobiculatum	Germplasm			IPs919:C95NTANXX:1:250591066
C95NTANXX	1	GCTCCA	IPs181	SPD_SM_Plt_06bre	A	9	250591067	450025030	PstI	A09	SPD_SM_Plt_06b	A09	Paspalum	scrobiculatum	Germplasm			IPs181:C95NTANXX:1:250591067
C95NTANXX	1	GTAGCG	IPs599	SPD_SM_Plt_06bre	B	9	250591068	450025030	PstI	B09	SPD_SM_Plt_06b	B09	Paspalum	scrobiculatum	Germplasm			IPs599:C95NTANXX:1:250591068
C95NTANXX	1	TGACACA	IPs674	SPD_SM_Plt_06bre	C	9	250591069	450025030	PstI	C09	SPD_SM_Plt_06b	C09	Paspalum	scrobiculatum	Germplasm			IPs674:C95NTANXX:1:250591069
C95NTANXX	1	TTATACG	IPs100	SPD_SM_Plt_06bre	D	9	250591070	450025030	PstI	D09	SPD_SM_Plt_06b	D09	Paspalum	scrobiculatum	Germplasm			IPs100:C95NTANXX:1:250591070
C95NTANXX	1	TCTCAAG	IPs258	SPD_SM_Plt_06bre	E	9	250591071	450025030	PstI	E09	SPD_SM_Plt_06b	E09	Paspalum	scrobiculatum	Germplasm			IPs258:C95NTANXX:1:250591071
C95NTANXX	1	GTCGAGCA	IPs293	SPD_SM_Plt_06bre	F	9	250591072	450025030	PstI	F09	SPD_SM_Plt_06b	F09	Paspalum	scrobiculatum	Germplasm			IPs293:C95NTANXX:1:250591072
C95NTANXX	1	AAGGTCCA	IPs717	SPD_SM_Plt_06bre	G	9	250591073	450025030	PstI	G09	SPD_SM_Plt_06b	G09	Paspalum	scrobiculatum	Germplasm			IPs717:C95NTANXX:1:250591073
C95NTANXX	1	GGACTCCA	IPs368	SPD_SM_Plt_06bre	H	9	250591074	450025030	PstI	H09	SPD_SM_Plt_06b	H09	Paspalum	scrobiculatum	Germplasm			IPs368:C95NTANXX:1:250591074
