## Supplementary material for "Genome-wide Population Structure Analyses of Three Minor Millets: Kodo Millet, Little Millet, and Proso Millet": little.keys.txt

Flowcell	Lane	Barcode	DNASample	LibraryPlate	Row	Col	LibraryPrepID	LibraryPlateID	Enzyme	BarcodeWell	DNA_Plate	SampleDNA_Well	Genus	Species	Pedigree	Population	SeedLot	FullSampleName
C8BH6ANXX	7	TTGA	IPmr1069	SPD_SM_Plt_03re	A	1	250590622	450025027	PstI	A01	SPD_SM_Plt_03	A01	Panicum	sumatrense	Germplasm			IPmr1069:C8BH6ANXX:7:250590622
C8BH6ANXX	7	CTAGAA	IPmr878	SPD_SM_Plt_03re	B	1	250590623	450025027	PstI	B01	SPD_SM_Plt_03	B01	Panicum	sumatrense	Germplasm			IPmr878:C8BH6ANXX:7:250590623
C8BH6ANXX	7	CGTAGGA	IPmr1043	SPD_SM_Plt_03re	C	1	250590624	450025027	PstI	C01	SPD_SM_Plt_03	C01	Panicum	sumatrense	Germplasm			IPmr1043:C8BH6ANXX:7:250590624
C8BH6ANXX	7	TGGTCAG	IPmr1064	SPD_SM_Plt_03re	D	1	250590625	450025027	PstI	D01	SPD_SM_Plt_03	D01	Panicum	sumatrense	Germplasm			IPmr1064:C8BH6ANXX:7:250590625
C8BH6ANXX	7	TTAACGA	IPmr858	SPD_SM_Plt_03re	E	1	250590626	450025027	PstI	E01	SPD_SM_Plt_03	E01	Panicum	sumatrense	Germplasm			IPmr858:C8BH6ANXX:7:250590626
C8BH6ANXX	7	ACTCGACA	IPmr991	SPD_SM_Plt_03re	F	1	250590627	450025027	PstI	F01	SPD_SM_Plt_03	F01	Panicum	sumatrense	Germplasm			IPmr991:C8BH6ANXX:7:250590627
C8BH6ANXX	7	GCCATACG	IPmr741	SPD_SM_Plt_03re	G	1	250590628	450025027	PstI	G01	SPD_SM_Plt_03	G01	Panicum	sumatrense	Germplasm			IPmr741:C8BH6ANXX:7:250590628
C8BH6ANXX	7	CTCCGACG	IPmr1060	SPD_SM_Plt_03re	H	1	250590629	450025027	PstI	H01	SPD_SM_Plt_03	H01	Panicum	sumatrense	Germplasm			IPmr1060:C8BH6ANXX:7:250590629
C8BH6ANXX	7	ACCTAG	IPmr905	SPD_SM_Plt_03re	A	10	250590694	450025027	PstI	A10	SPD_SM_Plt_03	A10	Panicum	sumatrense	Germplasm			IPmr905:C8BH6ANXX:7:250590694
C8BH6ANXX	7	GGACTAA	IPmr817	SPD_SM_Plt_03re	B	10	250590695	450025027	PstI	B10	SPD_SM_Plt_03	B10	Panicum	sumatrense	Germplasm			IPmr817:C8BH6ANXX:7:250590695
C8BH6ANXX	7	GCAATAG	IPmr828	SPD_SM_Plt_03re	C	10	250590696	450025027	PstI	C10	SPD_SM_Plt_03	C10	Panicum	sumatrense	Germplasm			IPmr828:C8BH6ANXX:7:250590696
C8BH6ANXX	7	AACGTAG	IPmr838	SPD_SM_Plt_03re	D	10	250590697	450025027	PstI	D10	SPD_SM_Plt_03	D10	Panicum	sumatrense	Germplasm			IPmr838:C8BH6ANXX:7:250590697
C8BH6ANXX	7	CAGGTCG	IPmr462	SPD_SM_Plt_03re	E	10	250590698	450025027	PstI	E10	SPD_SM_Plt_03	E10	Panicum	sumatrense	Germplasm			IPmr462:C8BH6ANXX:7:250590698
C8BH6ANXX	7	CGCTTCCA	IPmr845	SPD_SM_Plt_03re	F	10	250590699	450025027	PstI	F10	SPD_SM_Plt_03	F10	Panicum	sumatrense	Germplasm			IPmr845:C8BH6ANXX:7:250590699
C8BH6ANXX	7	TCTTGCAA	IPmr968	SPD_SM_Plt_03re	G	10	250590700	450025027	PstI	G10	SPD_SM_Plt_03	G10	Panicum	sumatrense	Germplasm			IPmr968:C8BH6ANXX:7:250590700
C8BH6ANXX	7	TCTACGAA	IPmr1020	SPD_SM_Plt_03re	H	10	250590701	450025027	PstI	H10	SPD_SM_Plt_03	H10	Panicum	sumatrense	Germplasm			IPmr1020:C8BH6ANXX:7:250590701
C8BH6ANXX	7	CGTCGA	IPmr786	SPD_SM_Plt_03re	A	11	250590702	450025027	PstI	A11	SPD_SM_Plt_03	A11	Panicum	sumatrense	Germplasm			IPmr786:C8BH6ANXX:7:250590702
C8BH6ANXX	7	AAGTACG	IPmr837	SPD_SM_Plt_03re	B	11	250590703	450025027	PstI	B11	SPD_SM_Plt_03	B11	Panicum	sumatrense	Germplasm			IPmr837:C8BH6ANXX:7:250590703
C8BH6ANXX	7	CATCAGA	IPmr1008	SPD_SM_Plt_03re	C	11	250590704	450025027	PstI	C11	SPD_SM_Plt_03	C11	Panicum	sumatrense	Germplasm			IPmr1008:C8BH6ANXX:7:250590704
C8BH6ANXX	7	CGATCAA	IPmr772	SPD_SM_Plt_03re	D	11	250590705	450025027	PstI	D11	SPD_SM_Plt_03	D11	Panicum	sumatrense	Germplasm			IPmr772:C8BH6ANXX:7:250590705
C8BH6ANXX	7	CGCACTCA	IPmr852	SPD_SM_Plt_03re	E	11	250590706	450025027	PstI	E11	SPD_SM_Plt_03	E11	Panicum	sumatrense	Germplasm			IPmr852:C8BH6ANXX:7:250590706
C8BH6ANXX	7	ATGGCGCG	IPmr1021	SPD_SM_Plt_03re	F	11	250590707	450025027	PstI	F11	SPD_SM_Plt_03	F11	Panicum	sumatrense	Germplasm			IPmr1021:C8BH6ANXX:7:250590707
C8BH6ANXX	7	GAGGCTCG	IPmr709	SPD_SM_Plt_03re	G	11	250590708	450025027	PstI	G11	SPD_SM_Plt_03	G11	Panicum	sumatrense	Germplasm			IPmr709:C8BH6ANXX:7:250590708
C8BH6ANXX	7	ATGTGACG	IPmr391	SPD_SM_Plt_03re	H	11	250590709	450025027	PstI	H11	SPD_SM_Plt_03	H11	Panicum	sumatrense	Germplasm			IPmr391:C8BH6ANXX:7:250590709
C8BH6ANXX	7	ATGACG	IPmr998	SPD_SM_Plt_03re	A	12	250590710	450025027	PstI	A12	SPD_SM_Plt_03	A12	Panicum	sumatrense	Germplasm			IPmr998:C8BH6ANXX:7:250590710
C8BH6ANXX	7	TCCGCAG	IPmr862	SPD_SM_Plt_03re	B	12	250590711	450025027	PstI	B12	SPD_SM_Plt_03	B12	Panicum	sumatrense	Germplasm			IPmr862:C8BH6ANXX:7:250590711
C8BH6ANXX	7	ATCGGCG	IPmr934	SPD_SM_Plt_03re	C	12	250590712	450025027	PstI	C12	SPD_SM_Plt_03	C12	Panicum	sumatrense	Germplasm			IPmr934:C8BH6ANXX:7:250590712
C8BH6ANXX	7	ACTCTCG	IPmr1074	SPD_SM_Plt_03re	D	12	250590713	450025027	PstI	D12	SPD_SM_Plt_03	D12	Panicum	sumatrense	Germplasm			IPmr1074:C8BH6ANXX:7:250590713
C8BH6ANXX	7	GACATCCA	IPmr843	SPD_SM_Plt_03re	E	12	250590714	450025027	PstI	E12	SPD_SM_Plt_03	E12	Panicum	sumatrense	Germplasm			IPmr843:C8BH6ANXX:7:250590714
C8BH6ANXX	7	TAAGCTCA	IPmr724	SPD_SM_Plt_03re	F	12	250590715	450025027	PstI	F12	SPD_SM_Plt_03	F12	Panicum	sumatrense	Germplasm			IPmr724:C8BH6ANXX:7:250590715
C8BH6ANXX	7	AGATCGAA	IPmr425	SPD_SM_Plt_03re	G	12	250590716	450025027	PstI	G12	SPD_SM_Plt_03	G12	Panicum	sumatrense	Germplasm			IPmr425:C8BH6ANXX:7:250590716
C8BH6ANXX	7	GAAGTACA	IPmr840	SPD_SM_Plt_03re	H	12	250590717	450025027	PstI	H12	SPD_SM_Plt_03	H12	Panicum	sumatrense	Germplasm			IPmr840:C8BH6ANXX:7:250590717
C8BH6ANXX	7	GGTA	IPmr995	SPD_SM_Plt_03re	A	2	250590630	450025027	PstI	A02	SPD_SM_Plt_03	A02	Panicum	sumatrense	Germplasm			IPmr995:C8BH6ANXX:7:250590630
C8BH6ANXX	7	GATACG	IPmr62	SPD_SM_Plt_03re	B	2	250590631	450025027	PstI	B02	SPD_SM_Plt_03	B02	Panicum	sumatrense	Germplasm			IPmr62:C8BH6ANXX:7:250590631
C8BH6ANXX	7	GATAGCG	IPmr790	SPD_SM_Plt_03re	C	2	250590632	450025027	PstI	C02	SPD_SM_Plt_03	C02	Panicum	sumatrense	Germplasm			IPmr790:C8BH6ANXX:7:250590632
C8BH6ANXX	7	GACGTGA	IPmr1035	SPD_SM_Plt_03re	D	2	250590633	450025027	PstI	D02	SPD_SM_Plt_03	D02	Panicum	sumatrense	Germplasm			IPmr1035:C8BH6ANXX:7:250590633
C8BH6ANXX	7	TAGCGCG	IPmr902	SPD_SM_Plt_03re	E	2	250590634	450025027	PstI	E02	SPD_SM_Plt_03	E02	Panicum	sumatrense	Germplasm			IPmr902:C8BH6ANXX:7:250590634
C8BH6ANXX	7	TGAGAGCA	IPmr986	SPD_SM_Plt_03re	F	2	250590635	450025027	PstI	F02	SPD_SM_Plt_03	F02	Panicum	sumatrense	Germplasm			IPmr986:C8BH6ANXX:7:250590635
C8BH6ANXX	7	ATTCAGCA	IPmr959	SPD_SM_Plt_03re	G	2	250590636	450025027	PstI	G02	SPD_SM_Plt_03	G02	Panicum	sumatrense	Germplasm			IPmr959:C8BH6ANXX:7:250590636
C8BH6ANXX	7	TCTGATAA	IPmr927	SPD_SM_Plt_03re	H	2	250590637	450025027	PstI	H02	SPD_SM_Plt_03	H02	Panicum	sumatrense	Germplasm			IPmr927:C8BH6ANXX:7:250590637
C8BH6ANXX	7	TCTGG	IPmr719	SPD_SM_Plt_03re	A	3	250590638	450025027	PstI	A03	SPD_SM_Plt_03	A03	Panicum	sumatrense	Germplasm			IPmr719:C8BH6ANXX:7:250590638
C8BH6ANXX	7	TCCGAA	IPmr851	SPD_SM_Plt_03re	B	3	250590639	450025027	PstI	B03	SPD_SM_Plt_03	B03	Panicum	sumatrense	Germplasm			IPmr851:C8BH6ANXX:7:250590639
C8BH6ANXX	7	ACCTCGA	IPmr992	SPD_SM_Plt_03re	C	3	250590640	450025027	PstI	C03	SPD_SM_Plt_03	C03	Panicum	sumatrense	Germplasm			IPmr992:C8BH6ANXX:7:250590640
C8BH6ANXX	7	CTAAGAA	IPmr917	SPD_SM_Plt_03re	D	3	250590641	450025027	PstI	D03	SPD_SM_Plt_03	D03	Panicum	sumatrense	Germplasm			IPmr917:C8BH6ANXX:7:250590641
C8BH6ANXX	7	GTGTGCCA	IPmr983	SPD_SM_Plt_03re	F	3	250590643	450025027	PstI	F03	SPD_SM_Plt_03	F03	Panicum	sumatrense	Germplasm			IPmr983:C8BH6ANXX:7:250590643
C8BH6ANXX	7	TAGTGCCG	IPmr1067	SPD_SM_Plt_03re	G	3	250590644	450025027	PstI	G03	SPD_SM_Plt_03	G03	Panicum	sumatrense	Germplasm			IPmr1067:C8BH6ANXX:7:250590644
C8BH6ANXX	7	AGGATCCG	IPmr897	SPD_SM_Plt_03re	H	3	250590645	450025027	PstI	H03	SPD_SM_Plt_03	H03	Panicum	sumatrense	Germplasm			IPmr897:C8BH6ANXX:7:250590645
C8BH6ANXX	7	CGGCA	IPmr939	SPD_SM_Plt_03re	A	4	250590646	450025027	PstI	A04	SPD_SM_Plt_03	A04	Panicum	sumatrense	Germplasm			IPmr939:C8BH6ANXX:7:250590646
C8BH6ANXX	7	CAGTGA	IPmr877	SPD_SM_Plt_03re	B	4	250590647	450025027	PstI	B04	SPD_SM_Plt_03	B04	Panicum	sumatrense	Germplasm			IPmr877:C8BH6ANXX:7:250590647
C8BH6ANXX	7	TTGCTAA	IPmr972	SPD_SM_Plt_03re	C	4	250590648	450025027	PstI	C04	SPD_SM_Plt_03	C04	Panicum	sumatrense	Germplasm			IPmr972:C8BH6ANXX:7:250590648
C8BH6ANXX	7	GGTCACG	IPmr442	SPD_SM_Plt_03re	D	4	250590649	450025027	PstI	D04	SPD_SM_Plt_03	D04	Panicum	sumatrense	Germplasm			IPmr442:C8BH6ANXX:7:250590649
C8BH6ANXX	7	CTCAAGA	IPmr812	SPD_SM_Plt_03re	E	4	250590650	450025027	PstI	E04	SPD_SM_Plt_03	E04	Panicum	sumatrense	Germplasm			IPmr812:C8BH6ANXX:7:250590650
C8BH6ANXX	7	AAGACTCA	IPmr889	SPD_SM_Plt_03re	F	4	250590651	450025027	PstI	F04	SPD_SM_Plt_03	F04	Panicum	sumatrense	Germplasm			IPmr889:C8BH6ANXX:7:250590651
C8BH6ANXX	7	GGCTATCA	IPmr1015	SPD_SM_Plt_03re	G	4	250590652	450025027	PstI	G04	SPD_SM_Plt_03	G04	Panicum	sumatrense	Germplasm			IPmr1015:C8BH6ANXX:7:250590652
C8BH6ANXX	7	GAATACAA	IPmr730	SPD_SM_Plt_03re	H	4	250590653	450025027	PstI	H04	SPD_SM_Plt_03	H04	Panicum	sumatrense	Germplasm			IPmr730:C8BH6ANXX:7:250590653
C8BH6ANXX	7	GAAGA	IPmr925	SPD_SM_Plt_03re	A	5	250590654	450025027	PstI	A05	SPD_SM_Plt_03	A05	Panicum	sumatrense	Germplasm			IPmr925:C8BH6ANXX:7:250590654
C8BH6ANXX	7	AGTCCG	IPmr913	SPD_SM_Plt_03re	B	5	250590655	450025027	PstI	B05	SPD_SM_Plt_03	B05	Panicum	sumatrense	Germplasm			IPmr913:C8BH6ANXX:7:250590655
C8BH6ANXX	7	TGAGGCG	IPmr713	SPD_SM_Plt_03re	C	5	250590656	450025027	PstI	C05	SPD_SM_Plt_03	C05	Panicum	sumatrense	Germplasm			IPmr713:C8BH6ANXX:7:250590656
C8BH6ANXX	7	TCGTAGA	IPmr868	SPD_SM_Plt_03re	D	5	250590657	450025027	PstI	D05	SPD_SM_Plt_03	D05	Panicum	sumatrense	Germplasm			IPmr868:C8BH6ANXX:7:250590657
C8BH6ANXX	7	CGTGGAG	IPmr1017	SPD_SM_Plt_03re	E	5	250590658	450025027	PstI	E05	SPD_SM_Plt_03	E05	Panicum	sumatrense	Germplasm			IPmr1017:C8BH6ANXX:7:250590658
C8BH6ANXX	7	CCACTACG	IPmr1075	SPD_SM_Plt_03re	F	5	250590659	450025027	PstI	F05	SPD_SM_Plt_03	F05	Panicum	sumatrense	Germplasm			IPmr1075:C8BH6ANXX:7:250590659
C8BH6ANXX	7	CCTGCACG	IPmr908	SPD_SM_Plt_03re	G	5	250590660	450025027	PstI	G05	SPD_SM_Plt_03	G05	Panicum	sumatrense	Germplasm			IPmr908:C8BH6ANXX:7:250590660
C8BH6ANXX	7	CTGACACG	IPmr989	SPD_SM_Plt_03re	H	5	250590661	450025027	PstI	H05	SPD_SM_Plt_03	H05	Panicum	sumatrense	Germplasm			IPmr989:C8BH6ANXX:7:250590661
C8BH6ANXX	7	ACGAG	IPmr1018	SPD_SM_Plt_03re	A	6	250590662	450025027	PstI	A06	SPD_SM_Plt_03	A06	Panicum	sumatrense	Germplasm			IPmr1018:C8BH6ANXX:7:250590662
C8BH6ANXX	7	GCATGG	IPmr805	SPD_SM_Plt_03re	B	6	250590663	450025027	PstI	B06	SPD_SM_Plt_03	B06	Panicum	sumatrense	Germplasm			IPmr805:C8BH6ANXX:7:250590663
C8BH6ANXX	7	GACTAGG	IPmr841	SPD_SM_Plt_03re	C	6	250590664	450025027	PstI	C06	SPD_SM_Plt_03	C06	Panicum	sumatrense	Germplasm			IPmr841:C8BH6ANXX:7:250590664
C8BH6ANXX	7	AGCTCCG	IPmr452	SPD_SM_Plt_03re	D	6	250590665	450025027	PstI	D06	SPD_SM_Plt_03	D06	Panicum	sumatrense	Germplasm			IPmr452:C8BH6ANXX:7:250590665
C8BH6ANXX	7	GTACGCG	IPmr936	SPD_SM_Plt_03re	E	6	250590666	450025027	PstI	E06	SPD_SM_Plt_03	E06	Panicum	sumatrense	Germplasm			IPmr936:C8BH6ANXX:7:250590666
C8BH6ANXX	7	GGTTCGCA	IPmr887	SPD_SM_Plt_03re	F	6	250590667	450025027	PstI	F06	SPD_SM_Plt_03	F06	Panicum	sumatrense	Germplasm			IPmr887:C8BH6ANXX:7:250590667
C8BH6ANXX	7	TTAAGCAA	IPmr967	SPD_SM_Plt_03re	G	6	250590668	450025027	PstI	G06	SPD_SM_Plt_03	G06	Panicum	sumatrense	Germplasm			IPmr967:C8BH6ANXX:7:250590668
C8BH6ANXX	7	TCCGTGAA	IPmr974	SPD_SM_Plt_03re	H	6	250590669	450025027	PstI	H06	SPD_SM_Plt_03	H06	Panicum	sumatrense	Germplasm			IPmr974:C8BH6ANXX:7:250590669
C8BH6ANXX	7	TTCTA	IPmr978	SPD_SM_Plt_03re	A	7	250590670	450025027	PstI	A07	SPD_SM_Plt_03	A07	Panicum	sumatrense	Germplasm			IPmr978:C8BH6ANXX:7:250590670
C8BH6ANXX	7	GTCCAA	IPmr881	SPD_SM_Plt_03re	B	7	250590671	450025027	PstI	B07	SPD_SM_Plt_03	B07	Panicum	sumatrense	Germplasm			IPmr881:C8BH6ANXX:7:250590671
C8BH6ANXX	7	ATAGCAA	IPmr759	SPD_SM_Plt_03re	C	7	250590672	450025027	PstI	C07	SPD_SM_Plt_03	C07	Panicum	sumatrense	Germplasm			IPmr759:C8BH6ANXX:7:250590672
C8BH6ANXX	7	TAACGAA	IPmr855	SPD_SM_Plt_03re	D	7	250590673	450025027	PstI	D07	SPD_SM_Plt_03	D07	Panicum	sumatrense	Germplasm			IPmr855:C8BH6ANXX:7:250590673
C8BH6ANXX	7	AACGCTA	IPmr808	SPD_SM_Plt_03re	E	7	250590674	450025027	PstI	E07	SPD_SM_Plt_03	E07	Panicum	sumatrense	Germplasm			IPmr808:C8BH6ANXX:7:250590674
C8BH6ANXX	7	ATCGACCG	IPmr1058	SPD_SM_Plt_03re	F	7	250590675	450025027	PstI	F07	SPD_SM_Plt_03	F07	Panicum	sumatrense	Germplasm			IPmr1058:C8BH6ANXX:7:250590675
C8BH6ANXX	7	GAGCTGCA	IPmr891	SPD_SM_Plt_03re	G	7	250590676	450025027	PstI	G07	SPD_SM_Plt_03	G07	Panicum	sumatrense	Germplasm			IPmr891:C8BH6ANXX:7:250590676
C8BH6ANXX	7	GATCGTCG	IPmr847	SPD_SM_Plt_03re	H	7	250590677	450025027	PstI	H07	SPD_SM_Plt_03	H07	Panicum	sumatrense	Germplasm			IPmr847:C8BH6ANXX:7:250590677
C8BH6ANXX	7	AGTCG	IPmr985	SPD_SM_Plt_03re	A	8	250590678	450025027	PstI	A08	SPD_SM_Plt_03	A08	Panicum	sumatrense	Germplasm			IPmr985:C8BH6ANXX:7:250590678
C8BH6ANXX	7	CAGGTG	IPmr739	SPD_SM_Plt_03re	B	8	250590679	450025027	PstI	B08	SPD_SM_Plt_03	B08	Panicum	sumatrense	Germplasm			IPmr739:C8BH6ANXX:7:250590679
C8BH6ANXX	7	CCTAACG	IPmr904	SPD_SM_Plt_03re	C	8	250590680	450025027	PstI	C08	SPD_SM_Plt_03	C08	Panicum	sumatrense	Germplasm			IPmr904:C8BH6ANXX:7:250590680
C8BH6ANXX	7	CTGACCG	IPmr1066	SPD_SM_Plt_03re	D	8	250590681	450025027	PstI	D08	SPD_SM_Plt_03	D08	Panicum	sumatrense	Germplasm			IPmr1066:C8BH6ANXX:7:250590681
C8BH6ANXX	7	TCTATGG	IPmr417	SPD_SM_Plt_03re	E	8	250590682	450025027	PstI	E08	SPD_SM_Plt_03	E08	Panicum	sumatrense	Germplasm			IPmr417:C8BH6ANXX:7:250590682
C8BH6ANXX	7	TAACGACA	IPmr501	SPD_SM_Plt_03re	F	8	250590683	450025027	PstI	F08	SPD_SM_Plt_03	F08	Panicum	sumatrense	Germplasm			IPmr501:C8BH6ANXX:7:250590683
C8BH6ANXX	7	AGACTAAG	IPmr943	SPD_SM_Plt_03re	G	8	250590684	450025027	PstI	G08	SPD_SM_Plt_03	G08	Panicum	sumatrense	Germplasm			IPmr943:C8BH6ANXX:7:250590684
C8BH6ANXX	7	AGAGTCAA	IPmr774	SPD_SM_Plt_03re	H	8	250590685	450025027	PstI	H08	SPD_SM_Plt_03	H08	Panicum	sumatrense	Germplasm			IPmr774:C8BH6ANXX:7:250590685
C8BH6ANXX	7	TACAGA	IPmr984	SPD_SM_Plt_03re	A	9	250590686	450025027	PstI	A09	SPD_SM_Plt_03	A09	Panicum	sumatrense	Germplasm			IPmr984:C8BH6ANXX:7:250590686
C8BH6ANXX	7	TCACGA	IPmr1057	SPD_SM_Plt_03re	B	9	250590687	450025027	PstI	B09	SPD_SM_Plt_03	B09	Panicum	sumatrense	Germplasm			IPmr1057:C8BH6ANXX:7:250590687
C8BH6ANXX	7	AGGCTGA	IPmr940	SPD_SM_Plt_03re	C	9	250590688	450025027	PstI	C09	SPD_SM_Plt_03	C09	Panicum	sumatrense	Germplasm			IPmr940:C8BH6ANXX:7:250590688
C8BH6ANXX	7	GCTGAGA	IPmr708	SPD_SM_Plt_03re	D	9	250590689	450025027	PstI	D09	SPD_SM_Plt_03	D09	Panicum	sumatrense	Germplasm			IPmr708:C8BH6ANXX:7:250590689
C8BH6ANXX	7	GGCTATA	IPmr963	SPD_SM_Plt_03re	E	9	250590690	450025027	PstI	E09	SPD_SM_Plt_03	E09	Panicum	sumatrense	Germplasm			IPmr963:C8BH6ANXX:7:250590690
C8BH6ANXX	7	CCTAATCG	IPmr393	SPD_SM_Plt_03re	F	9	250590691	450025027	PstI	F09	SPD_SM_Plt_03	F09	Panicum	sumatrense	Germplasm			IPmr393:C8BH6ANXX:7:250590691
C8BH6ANXX	7	CTCAAGCG	IPmr744	SPD_SM_Plt_03re	G	9	250590692	450025027	PstI	G09	SPD_SM_Plt_03	G09	Panicum	sumatrense	Germplasm			IPmr744:C8BH6ANXX:7:250590692
C8BH6ANXX	7	CGCCATCG	IPmr1000	SPD_SM_Plt_03re	H	9	250590693	450025027	PstI	H09	SPD_SM_Plt_03	H09	Panicum	sumatrense	Germplasm			IPmr1000:C8BH6ANXX:7:250590693
C8BH6ANXX	8	AACT	IPmr1040	SPD_SM_Plt_04re	A	1	250590749	450025028	PstI	A01	SPD_SM_Plt_04	A01	Panicum	sumatrense	Germplasm			IPmr1040:C8BH6ANXX:8:250590749
C8BH6ANXX	8	CTGCCA	IPmr787	SPD_SM_Plt_04re	B	1	250590750	450025028	PstI	B01	SPD_SM_Plt_04	B01	Panicum	sumatrense	Germplasm			IPmr787:C8BH6ANXX:8:250590750
C8BH6ANXX	8	CTGCACA	IPmr1026	SPD_SM_Plt_04re	D	1	250590752	450025028	PstI	D01	SPD_SM_Plt_04	D01	Panicum	sumatrense	Germplasm			IPmr1026:C8BH6ANXX:8:250590752
C8BH6ANXX	8	ATACAAG	IPmr794	SPD_SM_Plt_04re	E	1	250590753	450025028	PstI	E01	SPD_SM_Plt_04	E01	Panicum	sumatrense	Germplasm			IPmr794:C8BH6ANXX:8:250590753
C8BH6ANXX	8	GTTGTCCA	IPmr449	SPD_SM_Plt_04re	F	1	250590754	450025028	PstI	F01	SPD_SM_Plt_04	F01	Panicum	sumatrense	Germplasm			IPmr449:C8BH6ANXX:8:250590754
C8BH6ANXX	8	GTGGCACA	IPmr1001	SPD_SM_Plt_04re	G	1	250590755	450025028	PstI	G01	SPD_SM_Plt_04	G01	Panicum	sumatrense	Germplasm			IPmr1001:C8BH6ANXX:8:250590755
C8BH6ANXX	8	AGTGTGCA	IPmr706	SPD_SM_Plt_04re	H	1	250590756	450025028	PstI	H01	SPD_SM_Plt_04	H01	Panicum	sumatrense	Germplasm			IPmr706:C8BH6ANXX:8:250590756
C8BH6ANXX	8	CATGCA	IPmr1005	SPD_SM_Plt_04re	A	10	250590821	450025028	PstI	A10	SPD_SM_Plt_04	A10	Panicum	sumatrense	Germplasm			IPmr1005:C8BH6ANXX:8:250590821
C8BH6ANXX	8	GTTGCCA	IPmr867	SPD_SM_Plt_04re	B	10	250590822	450025028	PstI	B10	SPD_SM_Plt_04	B10	Panicum	sumatrense	Germplasm			IPmr867:C8BH6ANXX:8:250590822
C8BH6ANXX	8	GTCATCA	IPmr3	SPD_SM_Plt_04re	C	10	250590823	450025028	PstI	C10	SPD_SM_Plt_04	C10	Panicum	sumatrense	Germplasm			IPmr3:C8BH6ANXX:8:250590823
C8BH6ANXX	8	TGCACAA	IPmr875	SPD_SM_Plt_04re	D	10	250590824	450025028	PstI	D10	SPD_SM_Plt_04	D10	Panicum	sumatrense	Germplasm			IPmr875:C8BH6ANXX:8:250590824
C8BH6ANXX	8	CTGGCGA	IPmr771	SPD_SM_Plt_04re	E	10	250590825	450025028	PstI	E10	SPD_SM_Plt_04	E10	Panicum	sumatrense	Germplasm			IPmr771:C8BH6ANXX:8:250590825
C8BH6ANXX	8	AATAGCCA	IPmr386	SPD_SM_Plt_04re	F	10	250590826	450025028	PstI	F10	SPD_SM_Plt_04	F10	Panicum	sumatrense	Germplasm			IPmr386:C8BH6ANXX:8:250590826
C8BH6ANXX	8	GGAAGTCA	IPmr1059	SPD_SM_Plt_04re	G	10	250590827	450025028	PstI	G10	SPD_SM_Plt_04	G10	Panicum	sumatrense	Germplasm			IPmr1059:C8BH6ANXX:8:250590827
C8BH6ANXX	8	AATGCACA	IPmr977	SPD_SM_Plt_04re	H	10	250590828	450025028	PstI	H10	SPD_SM_Plt_04	H10	Panicum	sumatrense	Germplasm			IPmr977:C8BH6ANXX:8:250590828
C8BH6ANXX	8	ACGTCA	IPmr711	SPD_SM_Plt_04re	A	11	250590829	450025028	PstI	A11	SPD_SM_Plt_04	A11	Panicum	sumatrense	Germplasm			IPmr711:C8BH6ANXX:8:250590829
C8BH6ANXX	8	TGTTCCA	IPmr1063	SPD_SM_Plt_04re	B	11	250590830	450025028	PstI	B11	SPD_SM_Plt_04	B11	Panicum	sumatrense	Germplasm			IPmr1063:C8BH6ANXX:8:250590830
C8BH6ANXX	8	TCGACCA	IPmr753	SPD_SM_Plt_04re	C	11	250590831	450025028	PstI	C11	SPD_SM_Plt_04	C11	Panicum	sumatrense	Germplasm			IPmr753:C8BH6ANXX:8:250590831
C8BH6ANXX	8	GACCTCG	IPmr988	SPD_SM_Plt_04re	D	11	250590832	450025028	PstI	D11	SPD_SM_Plt_04	D11	Panicum	sumatrense	Germplasm			IPmr988:C8BH6ANXX:8:250590832
C8BH6ANXX	8	CTAGACCA	IPmr773	SPD_SM_Plt_04re	E	11	250590833	450025028	PstI	E11	SPD_SM_Plt_04	E11	Panicum	sumatrense	Germplasm			IPmr773:C8BH6ANXX:8:250590833
C8BH6ANXX	8	CCATGCCA	IPmr944	SPD_SM_Plt_04re	F	11	250590834	450025028	PstI	F11	SPD_SM_Plt_04	F11	Panicum	sumatrense	Germplasm			IPmr944:C8BH6ANXX:8:250590834
C8BH6ANXX	8	CCGTCACA	IPmr844	SPD_SM_Plt_04re	G	11	250590835	450025028	PstI	G11	SPD_SM_Plt_04	G11	Panicum	sumatrense	Germplasm			IPmr844:C8BH6ANXX:8:250590835
C8BH6ANXX	8	CCGCATCA	IPmr884	SPD_SM_Plt_04re	H	11	250590836	450025028	PstI	H11	SPD_SM_Plt_04	H11	Panicum	sumatrense	Germplasm			IPmr884:C8BH6ANXX:8:250590836
C8BH6ANXX	8	TGAACA	IPmr814	SPD_SM_Plt_04re	A	12	250590837	450025028	PstI	A12	SPD_SM_Plt_04	A12	Panicum	sumatrense	Germplasm			IPmr814:C8BH6ANXX:8:250590837
C8BH6ANXX	8	TAAGCCA	IPmr768	SPD_SM_Plt_04re	B	12	250590838	450025028	PstI	B12	SPD_SM_Plt_04	B12	Panicum	sumatrense	Germplasm			IPmr768:C8BH6ANXX:8:250590838
C8BH6ANXX	8	AGATGCA	IPmr740	SPD_SM_Plt_04re	C	12	250590839	450025028	PstI	C12	SPD_SM_Plt_04	C12	Panicum	sumatrense	Germplasm			IPmr740:C8BH6ANXX:8:250590839
C8BH6ANXX	8	CCGTGCA	IPmr127	SPD_SM_Plt_04re	D	12	250590840	450025028	PstI	D12	SPD_SM_Plt_04	D12	Panicum	sumatrense	Germplasm			IPmr127:C8BH6ANXX:8:250590840
C8BH6ANXX	8	TCCTGACA	IPmr825	SPD_SM_Plt_04re	E	12	250590841	450025028	PstI	E12	SPD_SM_Plt_04	E12	Panicum	sumatrense	Germplasm			IPmr825:C8BH6ANXX:8:250590841
C8BH6ANXX	8	TTCCTGCA	IPmr993	SPD_SM_Plt_04re	F	12	250590842	450025028	PstI	F12	SPD_SM_Plt_04	F12	Panicum	sumatrense	Germplasm			IPmr993:C8BH6ANXX:8:250590842
C8BH6ANXX	8	TGCCACCA	IPmr731	SPD_SM_Plt_04re	G	12	250590843	450025028	PstI	G12	SPD_SM_Plt_04	G12	Panicum	sumatrense	Germplasm			IPmr731:C8BH6ANXX:8:250590843
C8BH6ANXX	8	TTATGGCA	IPmr840	SPD_SM_Plt_04re	H	12	250590844	450025028	PstI	H12	SPD_SM_Plt_04	H12	Panicum	sumatrense	Germplasm			IPmr840:C8BH6ANXX:8:250590844
C8BH6ANXX	8	CCAG	IPmr1049	SPD_SM_Plt_04re	A	2	250590757	450025028	PstI	A02	SPD_SM_Plt_04	A02	Panicum	sumatrense	Germplasm			IPmr1049:C8BH6ANXX:8:250590757
C8BH6ANXX	8	ATCGCA	IPmr758	SPD_SM_Plt_04re	B	2	250590758	450025028	PstI	B02	SPD_SM_Plt_04	B02	Panicum	sumatrense	Germplasm			IPmr758:C8BH6ANXX:8:250590758
C8BH6ANXX	8	GATTACA	IPmr964	SPD_SM_Plt_04re	C	2	250590759	450025028	PstI	C02	SPD_SM_Plt_04	C02	Panicum	sumatrense	Germplasm			IPmr964:C8BH6ANXX:8:250590759
C8BH6ANXX	8	TACAGCA	IPmr754	SPD_SM_Plt_04re	D	2	250590760	450025028	PstI	D02	SPD_SM_Plt_04	D02	Panicum	sumatrense	Germplasm			IPmr754:C8BH6ANXX:8:250590760
C8BH6ANXX	8	GGTCCGA	IPmr770	SPD_SM_Plt_04re	E	2	250590761	450025028	PstI	E02	SPD_SM_Plt_04	E02	Panicum	sumatrense	Germplasm			IPmr770:C8BH6ANXX:8:250590761
C8BH6ANXX	8	AGAATACA	IPmr980	SPD_SM_Plt_04re	F	2	250590762	450025028	PstI	F02	SPD_SM_Plt_04	F02	Panicum	sumatrense	Germplasm			IPmr980:C8BH6ANXX:8:250590762
C8BH6ANXX	8	AGACCTCA	IPmr961	SPD_SM_Plt_04re	G	2	250590763	450025028	PstI	G02	SPD_SM_Plt_04	G02	Panicum	sumatrense	Germplasm			IPmr961:C8BH6ANXX:8:250590763
C8BH6ANXX	8	GTAACGCA	IPmr853	SPD_SM_Plt_04re	H	2	250590764	450025028	PstI	H02	SPD_SM_Plt_04	H02	Panicum	sumatrense	Germplasm			IPmr853:C8BH6ANXX:8:250590764
C8BH6ANXX	8	AACCA	IPmr926	SPD_SM_Plt_04re	A	3	250590765	450025028	PstI	A03	SPD_SM_Plt_04	A03	Panicum	sumatrense	Germplasm			IPmr926:C8BH6ANXX:8:250590765
C8BH6ANXX	8	CGCTCA	IPmr725	SPD_SM_Plt_04re	B	3	250590766	450025028	PstI	B03	SPD_SM_Plt_04	B03	Panicum	sumatrense	Germplasm			IPmr725:C8BH6ANXX:8:250590766
C8BH6ANXX	8	ATTAGCA	IPmr1036	SPD_SM_Plt_04re	C	3	250590767	450025028	PstI	C03	SPD_SM_Plt_04	C03	Panicum	sumatrense	Germplasm			IPmr1036:C8BH6ANXX:8:250590767
C8BH6ANXX	8	AGTGACA	IPmr800	SPD_SM_Plt_04re	D	3	250590768	450025028	PstI	D03	SPD_SM_Plt_04	D03	Panicum	sumatrense	Germplasm			IPmr800:C8BH6ANXX:8:250590768
C8BH6ANXX	8	AATGCCG	IPmr1039	SPD_SM_Plt_04re	E	3	250590769	450025028	PstI	E03	SPD_SM_Plt_04	E03	Panicum	sumatrense	Germplasm			IPmr1039:C8BH6ANXX:8:250590769
C8BH6ANXX	8	CCTCCGCA	IPmr999	SPD_SM_Plt_04re	F	3	250590770	450025028	PstI	F03	SPD_SM_Plt_04	F03	Panicum	sumatrense	Germplasm			IPmr999:C8BH6ANXX:8:250590770
C8BH6ANXX	8	CACTAGCA	IPmr10	SPD_SM_Plt_04re	G	3	250590771	450025028	PstI	G03	SPD_SM_Plt_04	G03	Panicum	sumatrense	Germplasm			IPmr10:C8BH6ANXX:8:250590771
C8BH6ANXX	8	CACCGTCA	IPmr737	SPD_SM_Plt_04re	H	3	250590772	450025028	PstI	H03	SPD_SM_Plt_04	H03	Panicum	sumatrense	Germplasm			IPmr737:C8BH6ANXX:8:250590772
C8BH6ANXX	8	CCACG	IPmr427	SPD_SM_Plt_04re	A	4	250590773	450025028	PstI	A04	SPD_SM_Plt_04	A04	Panicum	sumatrense	Germplasm			IPmr427:C8BH6ANXX:8:250590773
C8BH6ANXX	8	TAACCG	IPmr41	SPD_SM_Plt_04re	B	4	250590774	450025028	PstI	B04	SPD_SM_Plt_04	B04	Panicum	sumatrense	Germplasm			IPmr41:C8BH6ANXX:8:250590774
C8BH6ANXX	8	GCATCCA	IPmr996	SPD_SM_Plt_04re	C	4	250590775	450025028	PstI	C04	SPD_SM_Plt_04	C04	Panicum	sumatrense	Germplasm			IPmr996:C8BH6ANXX:8:250590775
C8BH6ANXX	8	CTAGTCA	IPmr760	SPD_SM_Plt_04re	D	4	250590776	450025028	PstI	D04	SPD_SM_Plt_04	D04	Panicum	sumatrense	Germplasm			IPmr760:C8BH6ANXX:8:250590776
C8BH6ANXX	8	CCAATGA	IPmr733	SPD_SM_Plt_04re	E	4	250590777	450025028	PstI	E04	SPD_SM_Plt_04	E04	Panicum	sumatrense	Germplasm			IPmr733:C8BH6ANXX:8:250590777
C8BH6ANXX	8	TTCGGCCA	IPmr743	SPD_SM_Plt_04re	F	4	250590778	450025028	PstI	F04	SPD_SM_Plt_04	F04	Panicum	sumatrense	Germplasm			IPmr743:C8BH6ANXX:8:250590778
C8BH6ANXX	8	TCTGTACA	IPmr997	SPD_SM_Plt_04re	G	4	250590779	450025028	PstI	G04	SPD_SM_Plt_04	G04	Panicum	sumatrense	Germplasm			IPmr997:C8BH6ANXX:8:250590779
C8BH6ANXX	8	TCGTACCA	IPmr982	SPD_SM_Plt_04re	H	4	250590780	450025028	PstI	H04	SPD_SM_Plt_04	H04	Panicum	sumatrense	Germplasm			IPmr982:C8BH6ANXX:8:250590780
C8BH6ANXX	8	TATAA	IPmr700	SPD_SM_Plt_04re	A	5	250590781	450025028	PstI	A05	SPD_SM_Plt_04	A05	Panicum	sumatrense	Germplasm			IPmr700:C8BH6ANXX:8:250590781
C8BH6ANXX	8	ACTAGA	IPmr1037	SPD_SM_Plt_04re	B	5	250590782	450025028	PstI	B05	SPD_SM_Plt_04	B05	Panicum	sumatrense	Germplasm			IPmr1037:C8BH6ANXX:8:250590782
C8BH6ANXX	8	CGCCTCA	IPmr492	SPD_SM_Plt_04re	C	5	250590783	450025028	PstI	C05	SPD_SM_Plt_04	C05	Panicum	sumatrense	Germplasm			IPmr492:C8BH6ANXX:8:250590783
C8BH6ANXX	8	GCTCGCA	IPmr414	SPD_SM_Plt_04re	D	5	250590784	450025028	PstI	D05	SPD_SM_Plt_04	D05	Panicum	sumatrense	Germplasm			IPmr414:C8BH6ANXX:8:250590784
C8BH6ANXX	8	TTCTGAA	IPmr901	SPD_SM_Plt_04re	E	5	250590785	450025028	PstI	E05	SPD_SM_Plt_04	E05	Panicum	sumatrense	Germplasm			IPmr901:C8BH6ANXX:8:250590785
C8BH6ANXX	8	GAGTAACA	IPmr716	SPD_SM_Plt_04re	F	5	250590786	450025028	PstI	F05	SPD_SM_Plt_04	F05	Panicum	sumatrense	Germplasm			IPmr716:C8BH6ANXX:8:250590786
C8BH6ANXX	8	TGGAGCCA	IPmr1019	SPD_SM_Plt_04re	G	5	250590787	450025028	PstI	G05	SPD_SM_Plt_04	G05	Panicum	sumatrense	Germplasm			IPmr1019:C8BH6ANXX:8:250590787
C8BH6ANXX	8	ATCGTACA	IPmr849	SPD_SM_Plt_04re	H	5	250590788	450025028	PstI	H05	SPD_SM_Plt_04	H05	Panicum	sumatrense	Germplasm			IPmr849:C8BH6ANXX:8:250590788
C8BH6ANXX	8	GAGCG	IPmr778	SPD_SM_Plt_04re	A	6	250590789	450025028	PstI	A06	SPD_SM_Plt_04	A06	Panicum	sumatrense	Germplasm			IPmr778:C8BH6ANXX:8:250590789
C8BH6ANXX	8	GAATCA	IPmr712	SPD_SM_Plt_04re	B	6	250590790	450025028	PstI	B06	SPD_SM_Plt_04	B06	Panicum	sumatrense	Germplasm			IPmr712:C8BH6ANXX:8:250590790
C8BH6ANXX	8	TCTGTCA	IPmr1002	SPD_SM_Plt_04re	C	6	250590791	450025028	PstI	C06	SPD_SM_Plt_04	C06	Panicum	sumatrense	Germplasm			IPmr1002:C8BH6ANXX:8:250590791
C8BH6ANXX	8	GACTCAA	IPmr465	SPD_SM_Plt_04re	D	6	250590792	450025028	PstI	D06	SPD_SM_Plt_04	D06	Panicum	sumatrense	Germplasm			IPmr465:C8BH6ANXX:8:250590792
C8BH6ANXX	8	GTGGACG	IPmr1070	SPD_SM_Plt_04re	E	6	250590793	450025028	PstI	E06	SPD_SM_Plt_04	E06	Panicum	sumatrense	Germplasm			IPmr1070:C8BH6ANXX:8:250590793
C8BH6ANXX	8	AGATACCA	IPmr866	SPD_SM_Plt_04re	F	6	250590794	450025028	PstI	F06	SPD_SM_Plt_04	F06	Panicum	sumatrense	Germplasm			IPmr866:C8BH6ANXX:8:250590794
C8BH6ANXX	8	GAACATCA	IPmr1034	SPD_SM_Plt_04re	G	6	250590795	450025028	PstI	G06	SPD_SM_Plt_04	G06	Panicum	sumatrense	Germplasm			IPmr1034:C8BH6ANXX:8:250590795
C8BH6ANXX	8	GATAAGCA	IPmr850	SPD_SM_Plt_04re	H	6	250590796	450025028	PstI	H06	SPD_SM_Plt_04	H06	Panicum	sumatrense	Germplasm			IPmr850:C8BH6ANXX:8:250590796
C8BH6ANXX	8	ACATA	IPmr762	SPD_SM_Plt_04re	A	7	250590797	450025028	PstI	A07	SPD_SM_Plt_04	A07	Panicum	sumatrense	Germplasm			IPmr762:C8BH6ANXX:8:250590797
C8BH6ANXX	8	CCTAAG	IPmr699	SPD_SM_Plt_04re	B	7	250590798	450025028	PstI	B07	SPD_SM_Plt_04	B07	Panicum	sumatrense	Germplasm			IPmr699:C8BH6ANXX:8:250590798
C8BH6ANXX	8	ATGTCCA	IPmr842	SPD_SM_Plt_04re	C	7	250590799	450025028	PstI	C07	SPD_SM_Plt_04	C07	Panicum	sumatrense	Germplasm			IPmr842:C8BH6ANXX:8:250590799
C8BH6ANXX	8	AAGATCA	IPmr1042	SPD_SM_Plt_04re	D	7	250590800	450025028	PstI	D07	SPD_SM_Plt_04	D07	Panicum	sumatrense	Germplasm			IPmr1042:C8BH6ANXX:8:250590800
C8BH6ANXX	8	AGAATCG	IPmr1022	SPD_SM_Plt_04re	E	7	250590801	450025028	PstI	E07	SPD_SM_Plt_04	E07	Panicum	sumatrense	Germplasm			IPmr1022:C8BH6ANXX:8:250590801
C8BH6ANXX	8	CCGATGCA	IPmr493	SPD_SM_Plt_04re	F	7	250590802	450025028	PstI	F07	SPD_SM_Plt_04	F07	Panicum	sumatrense	Germplasm			IPmr493:C8BH6ANXX:8:250590802
C8BH6ANXX	8	ACCTCGCA	IPmr1006	SPD_SM_Plt_04re	G	7	250590803	450025028	PstI	G07	SPD_SM_Plt_04	G07	Panicum	sumatrense	Germplasm			IPmr1006:C8BH6ANXX:8:250590803
C8BH6ANXX	8	CCTGGTCA	IPmr365	SPD_SM_Plt_04re	H	7	250590804	450025028	PstI	H07	SPD_SM_Plt_04	H07	Panicum	sumatrense	Germplasm			IPmr365:C8BH6ANXX:8:250590804
C8BH6ANXX	8	CTCAG	IPmr718	SPD_SM_Plt_04re	A	8	250590805	450025028	PstI	A08	SPD_SM_Plt_04	A08	Panicum	sumatrense	Germplasm			IPmr718:C8BH6ANXX:8:250590805
C8BH6ANXX	8	TGGCAA	IPmr811	SPD_SM_Plt_04re	B	8	250590806	450025028	PstI	B08	SPD_SM_Plt_04	B08	Panicum	sumatrense	Germplasm			IPmr811:C8BH6ANXX:8:250590806
C8BH6ANXX	8	CATGGCA	IPmr721	SPD_SM_Plt_04re	C	8	250590807	450025028	PstI	C08	SPD_SM_Plt_04	C08	Panicum	sumatrense	Germplasm			IPmr721:C8BH6ANXX:8:250590807
C8BH6ANXX	8	CCTGCAA	IPmr987	SPD_SM_Plt_04re	D	8	250590808	450025028	PstI	D08	SPD_SM_Plt_04	D08	Panicum	sumatrense	Germplasm			IPmr987:C8BH6ANXX:8:250590808
C8BH6ANXX	8	CACTGGA	IPmr1016	SPD_SM_Plt_04re	E	8	250590809	450025028	PstI	E08	SPD_SM_Plt_04	E08	Panicum	sumatrense	Germplasm			IPmr1016:C8BH6ANXX:8:250590809
C8BH6ANXX	8	TGTCCACA	IPmr854	SPD_SM_Plt_04re	F	8	250590810	450025028	PstI	F08	SPD_SM_Plt_04	F08	Panicum	sumatrense	Germplasm			IPmr854:C8BH6ANXX:8:250590810
C8BH6ANXX	8	CTTAGACA	IPmr981	SPD_SM_Plt_04re	G	8	250590811	450025028	PstI	G08	SPD_SM_Plt_04	G08	Panicum	sumatrense	Germplasm			IPmr981:C8BH6ANXX:8:250590811
C8BH6ANXX	8	TTGTTACA	IPmr859	SPD_SM_Plt_04re	H	8	250590812	450025028	PstI	H08	SPD_SM_Plt_04	H08	Panicum	sumatrense	Germplasm			IPmr859:C8BH6ANXX:8:250590812
C8BH6ANXX	8	GCTCCA	IPmr894	SPD_SM_Plt_04re	A	9	250590813	450025028	PstI	A09	SPD_SM_Plt_04	A09	Panicum	sumatrense	Germplasm			IPmr894:C8BH6ANXX:8:250590813
C8BH6ANXX	8	GTAGCG	IPmr1025	SPD_SM_Plt_04re	B	9	250590814	450025028	PstI	B09	SPD_SM_Plt_04	B09	Panicum	sumatrense	Germplasm			IPmr1025:C8BH6ANXX:8:250590814
C8BH6ANXX	8	TGACACA	IPmr945	SPD_SM_Plt_04re	C	9	250590815	450025028	PstI	C09	SPD_SM_Plt_04	C09	Panicum	sumatrense	Germplasm			IPmr945:C8BH6ANXX:8:250590815
C8BH6ANXX	8	TTATACG	IPmr920	SPD_SM_Plt_04re	D	9	250590816	450025028	PstI	D09	SPD_SM_Plt_04	D09	Panicum	sumatrense	Germplasm			IPmr920:C8BH6ANXX:8:250590816
C8BH6ANXX	8	TCTCAAG	IPmr864	SPD_SM_Plt_04re	E	9	250590817	450025028	PstI	E09	SPD_SM_Plt_04	E09	Panicum	sumatrense	Germplasm			IPmr864:C8BH6ANXX:8:250590817
C8BH6ANXX	8	GTCGAGCA	IPmr1065	SPD_SM_Plt_04re	F	9	250590818	450025028	PstI	F09	SPD_SM_Plt_04	F09	Panicum	sumatrense	Germplasm			IPmr1065:C8BH6ANXX:8:250590818
C8BH6ANXX	8	AAGGTCCA	IPmr899	SPD_SM_Plt_04re	G	9	250590819	450025028	PstI	G09	SPD_SM_Plt_04	G09	Panicum	sumatrense	Germplasm			IPmr899:C8BH6ANXX:8:250590819
C8BH6ANXX	8	GGACTCCA	IPmr776	SPD_SM_Plt_04re	H	9	250590820	450025028	PstI	H09	SPD_SM_Plt_04	H09	Panicum	sumatrense	Germplasm			IPmr776:C8BH6ANXX:8:250590820
