## Supplementary material for "Genome-wide Population Structure Analyses of Three Minor Millets: Kodo Millet, Little Millet, and Proso Millet": proso.keys.txt

Flowcell	Lane	Barcode	DNASample	LibraryPlate	Row	Col	LibraryPrepID	LibraryPlateID	Enzyme	BarcodeWell	DNA_Plate	SampleDNA_Well	Genus	Species	Pedigree	Population	SeedLot	FullSampleName
C8BH6ANXX	5	TTGA	IPm2108	SPD_SM_Plt_01re	A	1	250590368	450025025	PstI	A01	SPD_SM_Plt_01	A01	Panicum	miliaceum	Germplasm			IPm2108:C8BH6ANXX:5:250590368
C8BH6ANXX	5	CTAGAA	IPm2270	SPD_SM_Plt_01re	B	1	250590369	450025025	PstI	B01	SPD_SM_Plt_01	B01	Panicum	miliaceum	Germplasm			IPm2270:C8BH6ANXX:5:250590369
C8BH6ANXX	5	CGTAGGA	IPm2900	SPD_SM_Plt_01re	C	1	250590370	450025025	PstI	C01	SPD_SM_Plt_01	C01	Panicum	miliaceum	Germplasm			IPm2900:C8BH6ANXX:5:250590370
C8BH6ANXX	5	TGGTCAG	IPm2093	SPD_SM_Plt_01re	D	1	250590371	450025025	PstI	D01	SPD_SM_Plt_01	D01	Panicum	miliaceum	Germplasm			IPm2093:C8BH6ANXX:5:250590371
C8BH6ANXX	5	TTAACGA	IPm2710	SPD_SM_Plt_01re	E	1	250590372	450025025	PstI	E01	SPD_SM_Plt_01	E01	Panicum	miliaceum	Germplasm			IPm2710:C8BH6ANXX:5:250590372
C8BH6ANXX	5	ACTCGACA	IPm2872	SPD_SM_Plt_01re	F	1	250590373	450025025	PstI	F01	SPD_SM_Plt_01	F01	Panicum	miliaceum	Germplasm			IPm2872:C8BH6ANXX:5:250590373
C8BH6ANXX	5	GCCATACG	IPm390	SPD_SM_Plt_01re	G	1	250590374	450025025	PstI	G01	SPD_SM_Plt_01	G01	Panicum	miliaceum	Germplasm			IPm390:C8BH6ANXX:5:250590374
C8BH6ANXX	5	CTCCGACG	IPm2656	SPD_SM_Plt_01re	H	1	250590375	450025025	PstI	H01	SPD_SM_Plt_01	H01	Panicum	miliaceum	Germplasm			IPm2656:C8BH6ANXX:5:250590375
C8BH6ANXX	5	ACCTAG	IPm366	SPD_SM_Plt_01re	A	10	250590440	450025025	PstI	A10	SPD_SM_Plt_01	A10	Panicum	miliaceum	Germplasm			IPm366:C8BH6ANXX:5:250590440
C8BH6ANXX	5	GGACTAA	IPm2809	SPD_SM_Plt_01re	B	10	250590441	450025025	PstI	B10	SPD_SM_Plt_01	B10	Panicum	miliaceum	Germplasm			IPm2809:C8BH6ANXX:5:250590441
C8BH6ANXX	5	GCAATAG	IPm2727	SPD_SM_Plt_01re	C	10	250590442	450025025	PstI	C10	SPD_SM_Plt_01	C10	Panicum	miliaceum	Germplasm			IPm2727:C8BH6ANXX:5:250590442
C8BH6ANXX	5	AACGTAG	IPm2077	SPD_SM_Plt_01re	D	10	250590443	450025025	PstI	D10	SPD_SM_Plt_01	D10	Panicum	miliaceum	Germplasm			IPm2077:C8BH6ANXX:5:250590443
C8BH6ANXX	5	CAGGTCG	IPm2140	SPD_SM_Plt_01re	E	10	250590444	450025025	PstI	E10	SPD_SM_Plt_01	E10	Panicum	miliaceum	Germplasm			IPm2140:C8BH6ANXX:5:250590444
C8BH6ANXX	5	CGCTTCCA	IPm104	SPD_SM_Plt_01re	F	10	250590445	450025025	PstI	F10	SPD_SM_Plt_01	F10	Panicum	miliaceum	Germplasm			IPm104:C8BH6ANXX:5:250590445
C8BH6ANXX	5	TCTTGCAA	IPm2558	SPD_SM_Plt_01re	G	10	250590446	450025025	PstI	G10	SPD_SM_Plt_01	G10	Panicum	miliaceum	Germplasm			IPm2558:C8BH6ANXX:5:250590446
C8BH6ANXX	5	TCTACGAA	IPm2555	SPD_SM_Plt_01re	H	10	250590447	450025025	PstI	H10	SPD_SM_Plt_01	H10	Panicum	miliaceum	Germplasm			IPm2555:C8BH6ANXX:5:250590447
C8BH6ANXX	5	CGTCGA	IPm2846	SPD_SM_Plt_01re	A	11	250590448	450025025	PstI	A11	SPD_SM_Plt_01	A11	Panicum	miliaceum	Germplasm			IPm2846:C8BH6ANXX:5:250590448
C8BH6ANXX	5	AAGTACG	IPm2501	SPD_SM_Plt_01re	B	11	250590449	450025025	PstI	B11	SPD_SM_Plt_01	B11	Panicum	miliaceum	Germplasm			IPm2501:C8BH6ANXX:5:250590449
C8BH6ANXX	5	CATCAGA	IPm2850	SPD_SM_Plt_01re	C	11	250590450	450025025	PstI	C11	SPD_SM_Plt_01	C11	Panicum	miliaceum	Germplasm			IPm2850:C8BH6ANXX:5:250590450
C8BH6ANXX	5	CGATCAA	IPm2592	SPD_SM_Plt_01re	D	11	250590451	450025025	PstI	D11	SPD_SM_Plt_01	D11	Panicum	miliaceum	Germplasm			IPm2592:C8BH6ANXX:5:250590451
C8BH6ANXX	5	CGCACTCA	IPm277	SPD_SM_Plt_01re	E	11	250590452	450025025	PstI	E11	SPD_SM_Plt_01	E11	Panicum	miliaceum	Germplasm			IPm277:C8BH6ANXX:5:250590452
C8BH6ANXX	5	ATGGCGCG	IPm2858	SPD_SM_Plt_01re	F	11	250590453	450025025	PstI	F11	SPD_SM_Plt_01	F11	Panicum	miliaceum	Germplasm			IPm2858:C8BH6ANXX:5:250590453
C8BH6ANXX	5	GAGGCTCG	IPm2717	SPD_SM_Plt_01re	G	11	250590454	450025025	PstI	G11	SPD_SM_Plt_01	G11	Panicum	miliaceum	Germplasm			IPm2717:C8BH6ANXX:5:250590454
C8BH6ANXX	5	ATGTGACG	IPm2769	SPD_SM_Plt_01re	H	11	250590455	450025025	PstI	H11	SPD_SM_Plt_01	H11	Panicum	miliaceum	Germplasm			IPm2769:C8BH6ANXX:5:250590455
C8BH6ANXX	5	ATGACG	IPm2688	SPD_SM_Plt_01re	A	12	250590456	450025025	PstI	A12	SPD_SM_Plt_01	A12	Panicum	miliaceum	Germplasm			IPm2688:C8BH6ANXX:5:250590456
C8BH6ANXX	5	TCCGCAG	IPm2621	SPD_SM_Plt_01re	B	12	250590457	450025025	PstI	B12	SPD_SM_Plt_01	B12	Panicum	miliaceum	Germplasm			IPm2621:C8BH6ANXX:5:250590457
C8BH6ANXX	5	ATCGGCG	IPm2880	SPD_SM_Plt_01re	C	12	250590458	450025025	PstI	C12	SPD_SM_Plt_01	C12	Panicum	miliaceum	Germplasm			IPm2880:C8BH6ANXX:5:250590458
C8BH6ANXX	5	ACTCTCG	IPm2544	SPD_SM_Plt_01re	D	12	250590459	450025025	PstI	D12	SPD_SM_Plt_01	D12	Panicum	miliaceum	Germplasm			IPm2544:C8BH6ANXX:5:250590459
C8BH6ANXX	5	GACATCCA	IPm2875	SPD_SM_Plt_01re	E	12	250590460	450025025	PstI	E12	SPD_SM_Plt_01	E12	Panicum	miliaceum	Germplasm			IPm2875:C8BH6ANXX:5:250590460
C8BH6ANXX	5	TAAGCTCA	IPm2124	SPD_SM_Plt_01re	F	12	250590461	450025025	PstI	F12	SPD_SM_Plt_01	F12	Panicum	miliaceum	Germplasm			IPm2124:C8BH6ANXX:5:250590461
C8BH6ANXX	5	AGATCGAA	IPm2748	SPD_SM_Plt_01re	G	12	250590462	450025025	PstI	G12	SPD_SM_Plt_01	G12	Panicum	miliaceum	Germplasm			IPm2748:C8BH6ANXX:5:250590462
C8BH6ANXX	5	GAAGTACA	IPm2697	SPD_SM_Plt_01re	H	12	250590463	450025025	PstI	H12	SPD_SM_Plt_01	H12	Panicum	miliaceum	Germplasm			IPm2697:C8BH6ANXX:5:250590463
C8BH6ANXX	5	GGTA	IPm2732	SPD_SM_Plt_01re	A	2	250590376	450025025	PstI	A02	SPD_SM_Plt_01	A02	Panicum	miliaceum	Germplasm			IPm2732:C8BH6ANXX:5:250590376
C8BH6ANXX	5	GATACG	IPm2004	SPD_SM_Plt_01re	B	2	250590377	450025025	PstI	B02	SPD_SM_Plt_01	B02	Panicum	miliaceum	Germplasm			IPm2004:C8BH6ANXX:5:250590377
C8BH6ANXX	5	GATAGCG	IPm1606	SPD_SM_Plt_01re	C	2	250590378	450025025	PstI	C02	SPD_SM_Plt_01	C02	Panicum	miliaceum	Germplasm			IPm1606:C8BH6ANXX:5:250590378
C8BH6ANXX	5	GACGTGA	IPm2507	SPD_SM_Plt_01re	D	2	250590379	450025025	PstI	D02	SPD_SM_Plt_01	D02	Panicum	miliaceum	Germplasm			IPm2507:C8BH6ANXX:5:250590379
C8BH6ANXX	5	TAGCGCG	IPm2227	SPD_SM_Plt_01re	E	2	250590380	450025025	PstI	E02	SPD_SM_Plt_01	E02	Panicum	miliaceum	Germplasm			IPm2227:C8BH6ANXX:5:250590380
C8BH6ANXX	5	TGAGAGCA	IPm2755	SPD_SM_Plt_01re	F	2	250590381	450025025	PstI	F02	SPD_SM_Plt_01	F02	Panicum	miliaceum	Germplasm			IPm2755:C8BH6ANXX:5:250590381
C8BH6ANXX	5	ATTCAGCA	IPm2798	SPD_SM_Plt_01re	G	2	250590382	450025025	PstI	G02	SPD_SM_Plt_01	G02	Panicum	miliaceum	Germplasm			IPm2798:C8BH6ANXX:5:250590382
C8BH6ANXX	5	TCTGATAA	IPm2205	SPD_SM_Plt_01re	H	2	250590383	450025025	PstI	H02	SPD_SM_Plt_01	H02	Panicum	miliaceum	Germplasm			IPm2205:C8BH6ANXX:5:250590383
C8BH6ANXX	5	TCTGG	IPm362	SPD_SM_Plt_01re	A	3	250590384	450025025	PstI	A03	SPD_SM_Plt_01	A03	Panicum	miliaceum	Germplasm			IPm362:C8BH6ANXX:5:250590384
C8BH6ANXX	5	TCCGAA	IPm2601	SPD_SM_Plt_01re	B	3	250590385	450025025	PstI	B03	SPD_SM_Plt_01	B03	Panicum	miliaceum	Germplasm			IPm2601:C8BH6ANXX:5:250590385
C8BH6ANXX	5	ACCTCGA	IPm2135	SPD_SM_Plt_01re	C	3	250590386	450025025	PstI	C03	SPD_SM_Plt_01	C03	Panicum	miliaceum	Germplasm			IPm2135:C8BH6ANXX:5:250590386
C8BH6ANXX	5	CTAAGAA	IPm2164	SPD_SM_Plt_01re	D	3	250590387	450025025	PstI	D03	SPD_SM_Plt_01	D03	Panicum	miliaceum	Germplasm			IPm2164:C8BH6ANXX:5:250590387
C8BH6ANXX	5	GCGTTAA	IPm62	SPD_SM_Plt_01re	E	3	250590388	450025025	PstI	E03	SPD_SM_Plt_01	E03	Panicum	miliaceum	Germplasm			IPm62:C8BH6ANXX:5:250590388
C8BH6ANXX	5	GTGTGCCA	IPm2718	SPD_SM_Plt_01re	F	3	250590389	450025025	PstI	F03	SPD_SM_Plt_01	F03	Panicum	miliaceum	Germplasm			IPm2718:C8BH6ANXX:5:250590389
C8BH6ANXX	5	TAGTGCCG	IPm2897	SPD_SM_Plt_01re	G	3	250590390	450025025	PstI	G03	SPD_SM_Plt_01	G03	Panicum	miliaceum	Germplasm			IPm2897:C8BH6ANXX:5:250590390
C8BH6ANXX	5	AGGATCCG	IPm2186	SPD_SM_Plt_01re	H	3	250590391	450025025	PstI	H03	SPD_SM_Plt_01	H03	Panicum	miliaceum	Germplasm			IPm2186:C8BH6ANXX:5:250590391
C8BH6ANXX	5	CGGCA	IPm2100	SPD_SM_Plt_01re	A	4	250590392	450025025	PstI	A04	SPD_SM_Plt_01	A04	Panicum	miliaceum	Germplasm			IPm2100:C8BH6ANXX:5:250590392
C8BH6ANXX	5	CAGTGA	IPm2577	SPD_SM_Plt_01re	B	4	250590393	450025025	PstI	B04	SPD_SM_Plt_01	B04	Panicum	miliaceum	Germplasm			IPm2577:C8BH6ANXX:5:250590393
C8BH6ANXX	5	TTGCTAA	IPm2288	SPD_SM_Plt_01re	C	4	250590394	450025025	PstI	C04	SPD_SM_Plt_01	C04	Panicum	miliaceum	Germplasm			IPm2288:C8BH6ANXX:5:250590394
C8BH6ANXX	5	GGTCACG	IPm2861	SPD_SM_Plt_01re	D	4	250590395	450025025	PstI	D04	SPD_SM_Plt_01	D04	Panicum	miliaceum	Germplasm			IPm2861:C8BH6ANXX:5:250590395
C8BH6ANXX	5	CTCAAGA	IPm2685	SPD_SM_Plt_01re	E	4	250590396	450025025	PstI	E04	SPD_SM_Plt_01	E04	Panicum	miliaceum	Germplasm			IPm2685:C8BH6ANXX:5:250590396
C8BH6ANXX	5	AAGACTCA	IPm2273	SPD_SM_Plt_01re	F	4	250590397	450025025	PstI	F04	SPD_SM_Plt_01	F04	Panicum	miliaceum	Germplasm			IPm2273:C8BH6ANXX:5:250590397
C8BH6ANXX	5	GGCTATCA	IPm2709	SPD_SM_Plt_01re	G	4	250590398	450025025	PstI	G04	SPD_SM_Plt_01	G04	Panicum	miliaceum	Germplasm			IPm2709:C8BH6ANXX:5:250590398
C8BH6ANXX	5	GAATACAA	IPm1536	SPD_SM_Plt_01re	H	4	250590399	450025025	PstI	H04	SPD_SM_Plt_01	H04	Panicum	miliaceum	Germplasm			IPm1536:C8BH6ANXX:5:250590399
C8BH6ANXX	5	GAAGA	IPm1604	SPD_SM_Plt_01re	A	5	250590400	450025025	PstI	A05	SPD_SM_Plt_01	A05	Panicum	miliaceum	Germplasm			IPm1604:C8BH6ANXX:5:250590400
C8BH6ANXX	5	AGTCCG	IPm2650	SPD_SM_Plt_01re	B	5	250590401	450025025	PstI	B05	SPD_SM_Plt_01	B05	Panicum	miliaceum	Germplasm			IPm2650:C8BH6ANXX:5:250590401
C8BH6ANXX	5	TGAGGCG	IPm2076	SPD_SM_Plt_01re	C	5	250590402	450025025	PstI	C05	SPD_SM_Plt_01	C05	Panicum	miliaceum	Germplasm			IPm2076:C8BH6ANXX:5:250590402
C8BH6ANXX	5	TCGTAGA	IPm2802	SPD_SM_Plt_01re	D	5	250590403	450025025	PstI	D05	SPD_SM_Plt_01	D05	Panicum	miliaceum	Germplasm			IPm2802:C8BH6ANXX:5:250590403
C8BH6ANXX	5	CGTGGAG	IPm2282	SPD_SM_Plt_01re	E	5	250590404	450025025	PstI	E05	SPD_SM_Plt_01	E05	Panicum	miliaceum	Germplasm			IPm2282:C8BH6ANXX:5:250590404
C8BH6ANXX	5	CCACTACG	IPm2123	SPD_SM_Plt_01re	F	5	250590405	450025025	PstI	F05	SPD_SM_Plt_01	F05	Panicum	miliaceum	Germplasm			IPm2123:C8BH6ANXX:5:250590405
C8BH6ANXX	5	CCTGCACG	IPm2705	SPD_SM_Plt_01re	G	5	250590406	450025025	PstI	G05	SPD_SM_Plt_01	G05	Panicum	miliaceum	Germplasm			IPm2705:C8BH6ANXX:5:250590406
C8BH6ANXX	5	CTGACACG	IPm2532	SPD_SM_Plt_01re	H	5	250590407	450025025	PstI	H05	SPD_SM_Plt_01	H05	Panicum	miliaceum	Germplasm			IPm2532:C8BH6ANXX:5:250590407
C8BH6ANXX	5	ACGAG	IPm2552	SPD_SM_Plt_01re	A	6	250590408	450025025	PstI	A06	SPD_SM_Plt_01	A06	Panicum	miliaceum	Germplasm			IPm2552:C8BH6ANXX:5:250590408
C8BH6ANXX	5	GCATGG	IPm2069	SPD_SM_Plt_01re	B	6	250590409	450025025	PstI	B06	SPD_SM_Plt_01	B06	Panicum	miliaceum	Germplasm			IPm2069:C8BH6ANXX:5:250590409
C8BH6ANXX	5	GACTAGG	IPm2767	SPD_SM_Plt_01re	C	6	250590410	450025025	PstI	C06	SPD_SM_Plt_01	C06	Panicum	miliaceum	Germplasm			IPm2767:C8BH6ANXX:5:250590410
C8BH6ANXX	5	AGCTCCG	IPm2813	SPD_SM_Plt_01re	D	6	250590411	450025025	PstI	D06	SPD_SM_Plt_01	D06	Panicum	miliaceum	Germplasm			IPm2813:C8BH6ANXX:5:250590411
C8BH6ANXX	5	GTACGCG	IPm1591	SPD_SM_Plt_01re	E	6	250590412	450025025	PstI	E06	SPD_SM_Plt_01	E06	Panicum	miliaceum	Germplasm			IPm1591:C8BH6ANXX:5:250590412
C8BH6ANXX	5	GGTTCGCA	IPm2587	SPD_SM_Plt_01re	F	6	250590413	450025025	PstI	F06	SPD_SM_Plt_01	F06	Panicum	miliaceum	Germplasm			IPm2587:C8BH6ANXX:5:250590413
C8BH6ANXX	5	TTAAGCAA	IPm2731	SPD_SM_Plt_01re	G	6	250590414	450025025	PstI	G06	SPD_SM_Plt_01	G06	Panicum	miliaceum	Germplasm			IPm2731:C8BH6ANXX:5:250590414
C8BH6ANXX	5	TCCGTGAA	IPm2517	SPD_SM_Plt_01re	H	6	250590415	450025025	PstI	H06	SPD_SM_Plt_01	H06	Panicum	miliaceum	Germplasm			IPm2517:C8BH6ANXX:5:250590415
C8BH6ANXX	5	TTCTA	IPm1621	SPD_SM_Plt_01re	A	7	250590416	450025025	PstI	A07	SPD_SM_Plt_01	A07	Panicum	miliaceum	Germplasm			IPm1621:C8BH6ANXX:5:250590416
C8BH6ANXX	5	GTCCAA	IPm2535	SPD_SM_Plt_01re	B	7	250590417	450025025	PstI	B07	SPD_SM_Plt_01	B07	Panicum	miliaceum	Germplasm			IPm2535:C8BH6ANXX:5:250590417
C8BH6ANXX	5	TAACGAA	IPm2278	SPD_SM_Plt_01re	D	7	250590419	450025025	PstI	D07	SPD_SM_Plt_01	D07	Panicum	miliaceum	Germplasm			IPm2278:C8BH6ANXX:5:250590419
C8BH6ANXX	5	AACGCTA	IPm2716	SPD_SM_Plt_01re	E	7	250590420	450025025	PstI	E07	SPD_SM_Plt_01	E07	Panicum	miliaceum	Germplasm			IPm2716:C8BH6ANXX:5:250590420
C8BH6ANXX	5	ATCGACCG	IPm2510	SPD_SM_Plt_01re	F	7	250590421	450025025	PstI	F07	SPD_SM_Plt_01	F07	Panicum	miliaceum	Germplasm			IPm2510:C8BH6ANXX:5:250590421
C8BH6ANXX	5	GAGCTGCA	IPm2863	SPD_SM_Plt_01re	G	7	250590422	450025025	PstI	G07	SPD_SM_Plt_01	G07	Panicum	miliaceum	Germplasm			IPm2863:C8BH6ANXX:5:250590422
C8BH6ANXX	5	GATCGTCG	IPm2682	SPD_SM_Plt_01re	H	7	250590423	450025025	PstI	H07	SPD_SM_Plt_01	H07	Panicum	miliaceum	Germplasm			IPm2682:C8BH6ANXX:5:250590423
C8BH6ANXX	5	AGTCG	IPm2230	SPD_SM_Plt_01re	A	8	250590424	450025025	PstI	A08	SPD_SM_Plt_01	A08	Panicum	miliaceum	Germplasm			IPm2230:C8BH6ANXX:5:250590424
C8BH6ANXX	5	CAGGTG	IPm2826	SPD_SM_Plt_01re	B	8	250590425	450025025	PstI	B08	SPD_SM_Plt_01	B08	Panicum	miliaceum	Germplasm			IPm2826:C8BH6ANXX:5:250590425
C8BH6ANXX	5	CCTAACG	IPm2119	SPD_SM_Plt_01re	C	8	250590426	450025025	PstI	C08	SPD_SM_Plt_01	C08	Panicum	miliaceum	Germplasm			IPm2119:C8BH6ANXX:5:250590426
C8BH6ANXX	5	CTGACCG	IPm381	SPD_SM_Plt_01re	D	8	250590427	450025025	PstI	D08	SPD_SM_Plt_01	D08	Panicum	miliaceum	Germplasm			IPm381:C8BH6ANXX:5:250590427
C8BH6ANXX	5	TCTATGG	IPm2639	SPD_SM_Plt_01re	E	8	250590428	450025025	PstI	E08	SPD_SM_Plt_01	E08	Panicum	miliaceum	Germplasm			IPm2639:C8BH6ANXX:5:250590428
C8BH6ANXX	5	TAACGACA	IPm2087	SPD_SM_Plt_01re	F	8	250590429	450025025	PstI	F08	SPD_SM_Plt_01	F08	Panicum	miliaceum	Germplasm			IPm2087:C8BH6ANXX:5:250590429
C8BH6ANXX	5	AGACTAAG	IPm44	SPD_SM_Plt_01re	G	8	250590430	450025025	PstI	G08	SPD_SM_Plt_01	G08	Panicum	miliaceum	Germplasm			IPm44:C8BH6ANXX:5:250590430
C8BH6ANXX	5	AGAGTCAA	IPm2847	SPD_SM_Plt_01re	H	8	250590431	450025025	PstI	H08	SPD_SM_Plt_01	H08	Panicum	miliaceum	Germplasm			IPm2847:C8BH6ANXX:5:250590431
C8BH6ANXX	5	TACAGA	IPm2733	SPD_SM_Plt_01re	A	9	250590432	450025025	PstI	A09	SPD_SM_Plt_01	A09	Panicum	miliaceum	Germplasm			IPm2733:C8BH6ANXX:5:250590432
C8BH6ANXX	5	TCACGA	IPm2753	SPD_SM_Plt_01re	B	9	250590433	450025025	PstI	B09	SPD_SM_Plt_01	B09	Panicum	miliaceum	Germplasm			IPm2753:C8BH6ANXX:5:250590433
C8BH6ANXX	5	AGGCTGA	IPm982	SPD_SM_Plt_01re	C	9	250590434	450025025	PstI	C09	SPD_SM_Plt_01	C09	Panicum	miliaceum	Germplasm			IPm982:C8BH6ANXX:5:250590434
C8BH6ANXX	5	GCTGAGA	IPm2780	SPD_SM_Plt_01re	D	9	250590435	450025025	PstI	D09	SPD_SM_Plt_01	D09	Panicum	miliaceum	Germplasm			IPm2780:C8BH6ANXX:5:250590435
C8BH6ANXX	5	GGCTATA	IPm2699	SPD_SM_Plt_01re	E	9	250590436	450025025	PstI	E09	SPD_SM_Plt_01	E09	Panicum	miliaceum	Germplasm			IPm2699:C8BH6ANXX:5:250590436
C8BH6ANXX	5	CCTAATCG	IPm2101	SPD_SM_Plt_01re	F	9	250590437	450025025	PstI	F09	SPD_SM_Plt_01	F09	Panicum	miliaceum	Germplasm			IPm2101:C8BH6ANXX:5:250590437
C8BH6ANXX	5	CTCAAGCG	IPm2867	SPD_SM_Plt_01re	G	9	250590438	450025025	PstI	G09	SPD_SM_Plt_01	G09	Panicum	miliaceum	Germplasm			IPm2867:C8BH6ANXX:5:250590438
C8BH6ANXX	5	CGCCATCG	IPm2620	SPD_SM_Plt_01re	H	9	250590439	450025025	PstI	H09	SPD_SM_Plt_01	H09	Panicum	miliaceum	Germplasm			IPm2620:C8BH6ANXX:5:250590439
C8BH6ANXX	6	AACT	IPm2824	SPD_SM_Plt_02re	A	1	250590495	450025026	PstI	A01	SPD_SM_Plt_02	A01	Panicum	miliaceum	Germplasm			IPm2824:C8BH6ANXX:6:250590495
C8BH6ANXX	6	CTGCCA	IPm2522	SPD_SM_Plt_02re	B	1	250590496	450025026	PstI	B01	SPD_SM_Plt_02	B01	Panicum	miliaceum	Germplasm			IPm2522:C8BH6ANXX:6:250590496
C8BH6ANXX	6	TTCGACA	IPm2537	SPD_SM_Plt_02re	C	1	250590497	450025026	PstI	C01	SPD_SM_Plt_02	C01	Panicum	miliaceum	Germplasm			IPm2537:C8BH6ANXX:6:250590497
C8BH6ANXX	6	CTGCACA	IPm361	SPD_SM_Plt_02re	D	1	250590498	450025026	PstI	D01	SPD_SM_Plt_02	D01	Panicum	miliaceum	Germplasm			IPm361:C8BH6ANXX:6:250590498
C8BH6ANXX	6	ATACAAG	IPm2529	SPD_SM_Plt_02re	E	1	250590499	450025026	PstI	E01	SPD_SM_Plt_02	E01	Panicum	miliaceum	Germplasm			IPm2529:C8BH6ANXX:6:250590499
C8BH6ANXX	6	GTTGTCCA	IPm2792	SPD_SM_Plt_02re	F	1	250590500	450025026	PstI	F01	SPD_SM_Plt_02	F01	Panicum	miliaceum	Germplasm			IPm2792:C8BH6ANXX:6:250590500
C8BH6ANXX	6	GTGGCACA	IPm2654	SPD_SM_Plt_02re	G	1	250590501	450025026	PstI	G01	SPD_SM_Plt_02	G01	Panicum	miliaceum	Germplasm			IPm2654:C8BH6ANXX:6:250590501
C8BH6ANXX	6	AGTGTGCA	IPm2108	SPD_SM_Plt_02re	H	1	250590502	450025026	PstI	H01	SPD_SM_Plt_02	H01	Panicum	miliaceum	Germplasm			IPm2108:C8BH6ANXX:6:250590502
C8BH6ANXX	6	CATGCA	IPm2171	SPD_SM_Plt_02re	A	10	250590567	450025026	PstI	A10	SPD_SM_Plt_02	A10	Panicum	miliaceum	Germplasm			IPm2171:C8BH6ANXX:6:250590567
C8BH6ANXX	6	GTTGCCA	IPm2903	SPD_SM_Plt_02re	B	10	250590568	450025026	PstI	B10	SPD_SM_Plt_02	B10	Panicum	miliaceum	Germplasm			IPm2903:C8BH6ANXX:6:250590568
C8BH6ANXX	6	GTCATCA	IPm2904	SPD_SM_Plt_02re	C	10	250590569	450025026	PstI	C10	SPD_SM_Plt_02	C10	Panicum	miliaceum	Germplasm			IPm2904:C8BH6ANXX:6:250590569
C8BH6ANXX	6	TGCACAA	IPm2573	SPD_SM_Plt_02re	D	10	250590570	450025026	PstI	D10	SPD_SM_Plt_02	D10	Panicum	miliaceum	Germplasm			IPm2573:C8BH6ANXX:6:250590570
C8BH6ANXX	6	CTGGCGA	IPm102	SPD_SM_Plt_02re	E	10	250590571	450025026	PstI	E10	SPD_SM_Plt_02	E10	Panicum	miliaceum	Germplasm			IPm102:C8BH6ANXX:6:250590571
C8BH6ANXX	6	AATAGCCA	IPm2095	SPD_SM_Plt_02re	F	10	250590572	450025026	PstI	F10	SPD_SM_Plt_02	F10	Panicum	miliaceum	Germplasm			IPm2095:C8BH6ANXX:6:250590572
C8BH6ANXX	6	GGAAGTCA	IPm1631	SPD_SM_Plt_02re	G	10	250590573	450025026	PstI	G10	SPD_SM_Plt_02	G10	Panicum	miliaceum	Germplasm			IPm1631:C8BH6ANXX:6:250590573
C8BH6ANXX	6	AATGCACA	IPm2812	SPD_SM_Plt_02re	H	10	250590574	450025026	PstI	H10	SPD_SM_Plt_02	H10	Panicum	miliaceum	Germplasm			IPm2812:C8BH6ANXX:6:250590574
C8BH6ANXX	6	ACGTCA	IPm1598	SPD_SM_Plt_02re	A	11	250590575	450025026	PstI	A11	SPD_SM_Plt_02	A11	Panicum	miliaceum	Germplasm			IPm1598:C8BH6ANXX:6:250590575
C8BH6ANXX	6	TGTTCCA	IPm2594	SPD_SM_Plt_02re	B	11	250590576	450025026	PstI	B11	SPD_SM_Plt_02	B11	Panicum	miliaceum	Germplasm			IPm2594:C8BH6ANXX:6:250590576
C8BH6ANXX	6	TCGACCA	IPm1609	SPD_SM_Plt_02re	C	11	250590577	450025026	PstI	C11	SPD_SM_Plt_02	C11	Panicum	miliaceum	Germplasm			IPm1609:C8BH6ANXX:6:250590577
C8BH6ANXX	6	GACCTCG	IPm66	SPD_SM_Plt_02re	D	11	250590578	450025026	PstI	D11	SPD_SM_Plt_02	D11	Panicum	miliaceum	Germplasm			IPm66:C8BH6ANXX:6:250590578
C8BH6ANXX	6	CTAGACCA	IPm2821	SPD_SM_Plt_02re	E	11	250590579	450025026	PstI	E11	SPD_SM_Plt_02	E11	Panicum	miliaceum	Germplasm			IPm2821:C8BH6ANXX:6:250590579
C8BH6ANXX	6	CCATGCCA	IPm2783	SPD_SM_Plt_02re	F	11	250590580	450025026	PstI	F11	SPD_SM_Plt_02	F11	Panicum	miliaceum	Germplasm			IPm2783:C8BH6ANXX:6:250590580
C8BH6ANXX	6	CCGTCACA	IPm2799	SPD_SM_Plt_02re	G	11	250590581	450025026	PstI	G11	SPD_SM_Plt_02	G11	Panicum	miliaceum	Germplasm			IPm2799:C8BH6ANXX:6:250590581
C8BH6ANXX	6	CCGCATCA	IPm2016	SPD_SM_Plt_02re	H	11	250590582	450025026	PstI	H11	SPD_SM_Plt_02	H11	Panicum	miliaceum	Germplasm			IPm2016:C8BH6ANXX:6:250590582
C8BH6ANXX	6	TGAACA	IPm2635	SPD_SM_Plt_02re	A	12	250590583	450025026	PstI	A12	SPD_SM_Plt_02	A12	Panicum	miliaceum	Germplasm			IPm2635:C8BH6ANXX:6:250590583
C8BH6ANXX	6	TAAGCCA	IPm2528	SPD_SM_Plt_02re	B	12	250590584	450025026	PstI	B12	SPD_SM_Plt_02	B12	Panicum	miliaceum	Germplasm			IPm2528:C8BH6ANXX:6:250590584
C8BH6ANXX	6	AGATGCA	IPm2700	SPD_SM_Plt_02re	C	12	250590585	450025026	PstI	C12	SPD_SM_Plt_02	C12	Panicum	miliaceum	Germplasm			IPm2700:C8BH6ANXX:6:250590585
C8BH6ANXX	6	CCGTGCA	IPm388	SPD_SM_Plt_02re	D	12	250590586	450025026	PstI	D12	SPD_SM_Plt_02	D12	Panicum	miliaceum	Germplasm			IPm388:C8BH6ANXX:6:250590586
C8BH6ANXX	6	TCCTGACA	IPm2816	SPD_SM_Plt_02re	E	12	250590587	450025026	PstI	E12	SPD_SM_Plt_02	E12	Panicum	miliaceum	Germplasm			IPm2816:C8BH6ANXX:6:250590587
C8BH6ANXX	6	TTCCTGCA	IPm301	SPD_SM_Plt_02re	F	12	250590588	450025026	PstI	F12	SPD_SM_Plt_02	F12	Panicum	miliaceum	Germplasm			IPm301:C8BH6ANXX:6:250590588
C8BH6ANXX	6	TGCCACCA	IPm2104	SPD_SM_Plt_02re	G	12	250590589	450025026	PstI	G12	SPD_SM_Plt_02	G12	Panicum	miliaceum	Germplasm			IPm2104:C8BH6ANXX:6:250590589
C8BH6ANXX	6	TTATGGCA	IPm448	SPD_SM_Plt_02re	H	12	250590590	450025026	PstI	H12	SPD_SM_Plt_02	H12	Panicum	miliaceum	Germplasm			IPm448:C8BH6ANXX:6:250590590
C8BH6ANXX	6	CCAG	IPm283	SPD_SM_Plt_02re	A	2	250590503	450025026	PstI	A02	SPD_SM_Plt_02	A02	Panicum	miliaceum	Germplasm			IPm283:C8BH6ANXX:6:250590503
C8BH6ANXX	6	ATCGCA	IPm2053	SPD_SM_Plt_02re	B	2	250590504	450025026	PstI	B02	SPD_SM_Plt_02	B02	Panicum	miliaceum	Germplasm			IPm2053:C8BH6ANXX:6:250590504
C8BH6ANXX	6	GATTACA	IPm2005	SPD_SM_Plt_02re	C	2	250590505	450025026	PstI	C02	SPD_SM_Plt_02	C02	Panicum	miliaceum	Germplasm			IPm2005:C8BH6ANXX:6:250590505
C8BH6ANXX	6	TACAGCA	IPm2694	SPD_SM_Plt_02re	D	2	250590506	450025026	PstI	D02	SPD_SM_Plt_02	D02	Panicum	miliaceum	Germplasm			IPm2694:C8BH6ANXX:6:250590506
C8BH6ANXX	6	GGTCCGA	IPm2267	SPD_SM_Plt_02re	E	2	250590507	450025026	PstI	E02	SPD_SM_Plt_02	E02	Panicum	miliaceum	Germplasm			IPm2267:C8BH6ANXX:6:250590507
C8BH6ANXX	6	AGAATACA	IPm2811	SPD_SM_Plt_02re	F	2	250590508	450025026	PstI	F02	SPD_SM_Plt_02	F02	Panicum	miliaceum	Germplasm			IPm2811:C8BH6ANXX:6:250590508
C8BH6ANXX	6	AGACCTCA	IPm2617	SPD_SM_Plt_02re	G	2	250590509	450025026	PstI	G02	SPD_SM_Plt_02	G02	Panicum	miliaceum	Germplasm			IPm2617:C8BH6ANXX:6:250590509
C8BH6ANXX	6	GTAACGCA	IPm2680	SPD_SM_Plt_02re	H	2	250590510	450025026	PstI	H02	SPD_SM_Plt_02	H02	Panicum	miliaceum	Germplasm			IPm2680:C8BH6ANXX:6:250590510
C8BH6ANXX	6	AACCA	IPm2575	SPD_SM_Plt_02re	A	3	250590511	450025026	PstI	A03	SPD_SM_Plt_02	A03	Panicum	miliaceum	Germplasm			IPm2575:C8BH6ANXX:6:250590511
C8BH6ANXX	6	CGCTCA	IPm2817	SPD_SM_Plt_02re	B	3	250590512	450025026	PstI	B03	SPD_SM_Plt_02	B03	Panicum	miliaceum	Germplasm			IPm2817:C8BH6ANXX:6:250590512
C8BH6ANXX	6	ATTAGCA	IPm2236	SPD_SM_Plt_02re	C	3	250590513	450025026	PstI	C03	SPD_SM_Plt_02	C03	Panicum	miliaceum	Germplasm			IPm2236:C8BH6ANXX:6:250590513
C8BH6ANXX	6	AGTGACA	IPm16	SPD_SM_Plt_02re	D	3	250590514	450025026	PstI	D03	SPD_SM_Plt_02	D03	Panicum	miliaceum	Germplasm			IPm16:C8BH6ANXX:6:250590514
C8BH6ANXX	6	AATGCCG	IPm2675	SPD_SM_Plt_02re	E	3	250590515	450025026	PstI	E03	SPD_SM_Plt_02	E03	Panicum	miliaceum	Germplasm			IPm2675:C8BH6ANXX:6:250590515
C8BH6ANXX	6	CCTCCGCA	IPm2665	SPD_SM_Plt_02re	F	3	250590516	450025026	PstI	F03	SPD_SM_Plt_02	F03	Panicum	miliaceum	Germplasm			IPm2665:C8BH6ANXX:6:250590516
C8BH6ANXX	6	CACTAGCA	IPm2549	SPD_SM_Plt_02re	G	3	250590517	450025026	PstI	G03	SPD_SM_Plt_02	G03	Panicum	miliaceum	Germplasm			IPm2549:C8BH6ANXX:6:250590517
C8BH6ANXX	6	CACCGTCA	IPm2866	SPD_SM_Plt_02re	H	3	250590518	450025026	PstI	H03	SPD_SM_Plt_02	H03	Panicum	miliaceum	Germplasm			IPm2866:C8BH6ANXX:6:250590518
C8BH6ANXX	6	CCACG	IPm2745	SPD_SM_Plt_02re	A	4	250590519	450025026	PstI	A04	SPD_SM_Plt_02	A04	Panicum	miliaceum	Germplasm			IPm2745:C8BH6ANXX:6:250590519
C8BH6ANXX	6	TAACCG	IPm384	SPD_SM_Plt_02re	B	4	250590520	450025026	PstI	B04	SPD_SM_Plt_02	B04	Panicum	miliaceum	Germplasm			IPm384:C8BH6ANXX:6:250590520
C8BH6ANXX	6	GCATCCA	IPm27	SPD_SM_Plt_02re	C	4	250590521	450025026	PstI	C04	SPD_SM_Plt_02	C04	Panicum	miliaceum	Germplasm			IPm27:C8BH6ANXX:6:250590521
C8BH6ANXX	6	CTAGTCA	IPm55	SPD_SM_Plt_02re	D	4	250590522	450025026	PstI	D04	SPD_SM_Plt_02	D04	Panicum	miliaceum	Germplasm			IPm55:C8BH6ANXX:6:250590522
C8BH6ANXX	6	CCAATGA	IPm2832	SPD_SM_Plt_02re	E	4	250590523	450025026	PstI	E04	SPD_SM_Plt_02	E04	Panicum	miliaceum	Germplasm			IPm2832:C8BH6ANXX:6:250590523
C8BH6ANXX	6	TTCGGCCA	IPm2257	SPD_SM_Plt_02re	F	4	250590524	450025026	PstI	F04	SPD_SM_Plt_02	F04	Panicum	miliaceum	Germplasm			IPm2257:C8BH6ANXX:6:250590524
C8BH6ANXX	6	TCTGTACA	IPm1588	SPD_SM_Plt_02re	G	4	250590525	450025026	PstI	G04	SPD_SM_Plt_02	G04	Panicum	miliaceum	Germplasm			IPm1588:C8BH6ANXX:6:250590525
C8BH6ANXX	6	TCGTACCA	IPm2784	SPD_SM_Plt_02re	H	4	250590526	450025026	PstI	H04	SPD_SM_Plt_02	H04	Panicum	miliaceum	Germplasm			IPm2784:C8BH6ANXX:6:250590526
C8BH6ANXX	6	TATAA	IPm2122	SPD_SM_Plt_02re	A	5	250590527	450025026	PstI	A05	SPD_SM_Plt_02	A05	Panicum	miliaceum	Germplasm			IPm2122:C8BH6ANXX:6:250590527
C8BH6ANXX	6	ACTAGA	IPm2209	SPD_SM_Plt_02re	B	5	250590528	450025026	PstI	B05	SPD_SM_Plt_02	B05	Panicum	miliaceum	Germplasm			IPm2209:C8BH6ANXX:6:250590528
C8BH6ANXX	6	CGCCTCA	IPm99	SPD_SM_Plt_02re	C	5	250590529	450025026	PstI	C05	SPD_SM_Plt_02	C05	Panicum	miliaceum	Germplasm			IPm99:C8BH6ANXX:6:250590529
C8BH6ANXX	6	GCTCGCA	IPm1608	SPD_SM_Plt_02re	D	5	250590530	450025026	PstI	D05	SPD_SM_Plt_02	D05	Panicum	miliaceum	Germplasm			IPm1608:C8BH6ANXX:6:250590530
C8BH6ANXX	6	TTCTGAA	IPm1554	SPD_SM_Plt_02re	E	5	250590531	450025026	PstI	E05	SPD_SM_Plt_02	E05	Panicum	miliaceum	Germplasm			IPm1554:C8BH6ANXX:6:250590531
C8BH6ANXX	6	GAGTAACA	IPm1603	SPD_SM_Plt_02re	F	5	250590532	450025026	PstI	F05	SPD_SM_Plt_02	F05	Panicum	miliaceum	Germplasm			IPm1603:C8BH6ANXX:6:250590532
C8BH6ANXX	6	TGGAGCCA	IPm2616	SPD_SM_Plt_02re	G	5	250590533	450025026	PstI	G05	SPD_SM_Plt_02	G05	Panicum	miliaceum	Germplasm			IPm2616:C8BH6ANXX:6:250590533
C8BH6ANXX	6	ATCGTACA	IPm2782	SPD_SM_Plt_02re	H	5	250590534	450025026	PstI	H05	SPD_SM_Plt_02	H05	Panicum	miliaceum	Germplasm			IPm2782:C8BH6ANXX:6:250590534
C8BH6ANXX	6	GAGCG	IPm2698	SPD_SM_Plt_02re	A	6	250590535	450025026	PstI	A06	SPD_SM_Plt_02	A06	Panicum	miliaceum	Germplasm			IPm2698:C8BH6ANXX:6:250590535
C8BH6ANXX	6	GAATCA	IPm2064	SPD_SM_Plt_02re	B	6	250590536	450025026	PstI	B06	SPD_SM_Plt_02	B06	Panicum	miliaceum	Germplasm			IPm2064:C8BH6ANXX:6:250590536
C8BH6ANXX	6	TCTGTCA	IPm2805	SPD_SM_Plt_02re	C	6	250590537	450025026	PstI	C06	SPD_SM_Plt_02	C06	Panicum	miliaceum	Germplasm			IPm2805:C8BH6ANXX:6:250590537
C8BH6ANXX	6	GACTCAA	IPm1586	SPD_SM_Plt_02re	D	6	250590538	450025026	PstI	D06	SPD_SM_Plt_02	D06	Panicum	miliaceum	Germplasm			IPm1586:C8BH6ANXX:6:250590538
C8BH6ANXX	6	AGATACCA	IPm2083	SPD_SM_Plt_02re	F	6	250590540	450025026	PstI	F06	SPD_SM_Plt_02	F06	Panicum	miliaceum	Germplasm			IPm2083:C8BH6ANXX:6:250590540
C8BH6ANXX	6	GAACATCA	IPm2503	SPD_SM_Plt_02re	G	6	250590541	450025026	PstI	G06	SPD_SM_Plt_02	G06	Panicum	miliaceum	Germplasm			IPm2503:C8BH6ANXX:6:250590541
C8BH6ANXX	6	GATAAGCA	IPm2789	SPD_SM_Plt_02re	H	6	250590542	450025026	PstI	H06	SPD_SM_Plt_02	H06	Panicum	miliaceum	Germplasm			IPm2789:C8BH6ANXX:6:250590542
C8BH6ANXX	6	ACATA	IPm9	SPD_SM_Plt_02re	A	7	250590543	450025026	PstI	A07	SPD_SM_Plt_02	A07	Panicum	miliaceum	Germplasm			IPm9:C8BH6ANXX:6:250590543
C8BH6ANXX	6	CCTAAG	IPm2844	SPD_SM_Plt_02re	B	7	250590544	450025026	PstI	B07	SPD_SM_Plt_02	B07	Panicum	miliaceum	Germplasm			IPm2844:C8BH6ANXX:6:250590544
C8BH6ANXX	6	ATGTCCA	IPm2797	SPD_SM_Plt_02re	C	7	250590545	450025026	PstI	C07	SPD_SM_Plt_02	C07	Panicum	miliaceum	Germplasm			IPm2797:C8BH6ANXX:6:250590545
C8BH6ANXX	6	AAGATCA	IPm2854	SPD_SM_Plt_02re	D	7	250590546	450025026	PstI	D07	SPD_SM_Plt_02	D07	Panicum	miliaceum	Germplasm			IPm2854:C8BH6ANXX:6:250590546
C8BH6ANXX	6	AGAATCG	IPm2660	SPD_SM_Plt_02re	E	7	250590547	450025026	PstI	E07	SPD_SM_Plt_02	E07	Panicum	miliaceum	Germplasm			IPm2660:C8BH6ANXX:6:250590547
C8BH6ANXX	6	CCGATGCA	IPm2155	SPD_SM_Plt_02re	F	7	250590548	450025026	PstI	F07	SPD_SM_Plt_02	F07	Panicum	miliaceum	Germplasm			IPm2155:C8BH6ANXX:6:250590548
C8BH6ANXX	6	ACCTCGCA	IPm2034	SPD_SM_Plt_02re	G	7	250590549	450025026	PstI	G07	SPD_SM_Plt_02	G07	Panicum	miliaceum	Germplasm			IPm2034:C8BH6ANXX:6:250590549
C8BH6ANXX	6	CCTGGTCA	IPm2721	SPD_SM_Plt_02re	H	7	250590550	450025026	PstI	H07	SPD_SM_Plt_02	H07	Panicum	miliaceum	Germplasm			IPm2721:C8BH6ANXX:6:250590550
C8BH6ANXX	6	CTCAG	IPm2629	SPD_SM_Plt_02re	A	8	250590551	450025026	PstI	A08	SPD_SM_Plt_02	A08	Panicum	miliaceum	Germplasm			IPm2629:C8BH6ANXX:6:250590551
C8BH6ANXX	6	TGGCAA	IPm2661	SPD_SM_Plt_02re	B	8	250590552	450025026	PstI	B08	SPD_SM_Plt_02	B08	Panicum	miliaceum	Germplasm			IPm2661:C8BH6ANXX:6:250590552
C8BH6ANXX	6	CATGGCA	IPm2187	SPD_SM_Plt_02re	C	8	250590553	450025026	PstI	C08	SPD_SM_Plt_02	C08	Panicum	miliaceum	Germplasm			IPm2187:C8BH6ANXX:6:250590553
C8BH6ANXX	6	CCTGCAA	IPm2768	SPD_SM_Plt_02re	D	8	250590554	450025026	PstI	D08	SPD_SM_Plt_02	D08	Panicum	miliaceum	Germplasm			IPm2768:C8BH6ANXX:6:250590554
C8BH6ANXX	6	CACTGGA	IPm2686	SPD_SM_Plt_02re	E	8	250590555	450025026	PstI	E08	SPD_SM_Plt_02	E08	Panicum	miliaceum	Germplasm			IPm2686:C8BH6ANXX:6:250590555
C8BH6ANXX	6	TGTCCACA	IPm2889	SPD_SM_Plt_02re	F	8	250590556	450025026	PstI	F08	SPD_SM_Plt_02	F08	Panicum	miliaceum	Germplasm			IPm2889:C8BH6ANXX:6:250590556
C8BH6ANXX	6	CTTAGACA	IPm2882	SPD_SM_Plt_02re	G	8	250590557	450025026	PstI	G08	SPD_SM_Plt_02	G08	Panicum	miliaceum	Germplasm			IPm2882:C8BH6ANXX:6:250590557
C8BH6ANXX	6	TTGTTACA	IPm2540	SPD_SM_Plt_02re	H	8	250590558	450025026	PstI	H08	SPD_SM_Plt_02	H08	Panicum	miliaceum	Germplasm			IPm2540:C8BH6ANXX:6:250590558
C8BH6ANXX	6	GCTCCA	IPm2765	SPD_SM_Plt_02re	A	9	250590559	450025026	PstI	A09	SPD_SM_Plt_02	A09	Panicum	miliaceum	Germplasm			IPm2765:C8BH6ANXX:6:250590559
C8BH6ANXX	6	GTAGCG	IPm2730	SPD_SM_Plt_02re	B	9	250590560	450025026	PstI	B09	SPD_SM_Plt_02	B09	Panicum	miliaceum	Germplasm			IPm2730:C8BH6ANXX:6:250590560
C8BH6ANXX	6	TGACACA	IPm2198	SPD_SM_Plt_02re	C	9	250590561	450025026	PstI	C09	SPD_SM_Plt_02	C09	Panicum	miliaceum	Germplasm			IPm2198:C8BH6ANXX:6:250590561
C8BH6ANXX	6	TTATACG	IPm2689	SPD_SM_Plt_02re	D	9	250590562	450025026	PstI	D09	SPD_SM_Plt_02	D09	Panicum	miliaceum	Germplasm			IPm2689:C8BH6ANXX:6:250590562
C8BH6ANXX	6	TCTCAAG	IPm2758	SPD_SM_Plt_02re	E	9	250590563	450025026	PstI	E09	SPD_SM_Plt_02	E09	Panicum	miliaceum	Germplasm			IPm2758:C8BH6ANXX:6:250590563
C8BH6ANXX	6	GTCGAGCA	IPm2735	SPD_SM_Plt_02re	F	9	250590564	450025026	PstI	F09	SPD_SM_Plt_02	F09	Panicum	miliaceum	Germplasm			IPm2735:C8BH6ANXX:6:250590564
C8BH6ANXX	6	AAGGTCCA	IPm1599	SPD_SM_Plt_02re	G	9	250590565	450025026	PstI	G09	SPD_SM_Plt_02	G09	Panicum	miliaceum	Germplasm			IPm1599:C8BH6ANXX:6:250590565
C8BH6ANXX	6	GGACTCCA	IPm2687	SPD_SM_Plt_02re	H	9	250590566	450025026	PstI	H09	SPD_SM_Plt_02	H09	Panicum	miliaceum	Germplasm			IPm2687:C8BH6ANXX:6:250590566
