## Supplementary material for "Genome-wide Population Structure Analyses of Three Minor Millets: Kodo Millet, Little Millet, and Proso Millet": Kodo_PC_Heritability_Calculated

Heritability	Trait
0.247960576390651	Thumb_length
0.187675998012258	Longest_raceme_length_(mm)
0.524995790526139	Days_to_50%_flowering
0.370296741388676	Plant_height_(cm)
0.389936473378934	Number_of_basal_tillers
0.350951374207188	Number_of_leaves
0.256876818802969	Flag_leaf_blade_length_(mm)
0.0109922756981581	Flag_leaf_blade_width_(mm)
0.329328915422376	Flag_leaf_sheath_length_(mm)
0.244964531146087	Infloresence_length_(mm)
0.356755242742646	Sterile_primary_axis_length
0.0354671695022616	Number_of_racemes_above_thumb
