## Supplementary material for "Genome-wide Population Structure Analyses of Three Minor Millets: Kodo Millet, Little Millet, and Proso Millet": Little_heritibility.txt

Trait	Nar_Heritabilty
Days_to_50%_flowering	0.8072019577
Plant_height	0.6644787779
Number_of_basal_tillers	0.6698942446
Culm_thickness_(mm)	0.6482766874
Flag_leaf_blade_length_(mm)	0.5001439382
Flag_leaf_blade_width_(mm)	0.5267101315
Flag_leaf_sheath_length_(mm)	0.3529161412
Peduncle_length_(mm)	0.29721152
Panicle_exsertion_(mm)	0.5007362241
Infloresence_length_(mm)	0.2614611706
Number_of_nodes_on_primary_axis_of_inflorescence	0.4397367643
Number_of_secondary_inflorescence_branches	0.2090971293
Fruit_length_(mm)	0.5541871921
Fruit_width_(mm)	0.3248792271
